# Genome-wide quantification of RNA flow across subcellular compartments reveals determinants of the mammalian transcript life cycle

**DOI:** 10.1101/2022.08.21.504696

**Authors:** Brendan M. Smalec, Robert Ietswaart, Karine Choquet, Erik McShane, Emma R. West, L. Stirling Churchman

## Abstract

Dissecting the myriad regulatory mechanisms controlling eukaryotic transcripts from production to degradation requires quantitative measurements of mRNA flow across the cell. We developed subcellular TimeLapse-seq to measure the rates at which RNAs are released from chromatin, exported from the nucleus, loaded onto polysomes, and degraded within the nucleus and cytoplasm. These rates varied substantially, yet transcripts from genes with related functions or targeted by the same transcription factors and RNA binding proteins flowed across subcellular compartments with similar kinetics. Verifying these associations uncovered roles for DDX3X and PABPC4 in nuclear export. For hundreds of genes, most transcripts were degraded within the nucleus, while the remaining molecules were exported and persisted with stable lifespans. Transcripts residing on chromatin for longer had extended poly(A) tails, whereas the reverse was observed for cytoplasmic mRNAs. Finally, a machine learning model identified additional molecular features that underlie the diverse life cycles of mammalian mRNAs.
