## Supplementary material for "Genome-wide quantification of RNA flow across subcellular compartments reveals determinants of the mammalian transcript life cycle": Table_S2

### Sheet: Description
Column	Description
Gene	Ensembl gene ID
Symbol	Gene symbol
Cluster	Cluster in heatmap (Figure 2B, RPGs and histone genes only)
Histone type	Canonical or variant histone (Histone genes only)

### Sheet: K562 PUNDs
K562 PUNDs identied in Figure 2A
Source: This study
Gene	Symbol
ENSG00000094914	AAAS
ENSG00000161204	ABCF3
ENSG00000114786	ABHD14A-ACY1
ENSG00000261884	AC040162.1
ENSG00000060971	ACAA1
ENSG00000072778	ACADVL
ENSG00000102977	ACD
ENSG00000243989	ACY1
ENSG00000143382	ADAMTSL4
ENSG00000133612	AGAP3
ENSG00000173744	AGFG1
ENSG00000004455	AK2
ENSG00000142208	AKT1
ENSG00000105221	AKT2
ENSG00000263020	AL662899.4
ENSG00000176248	ANAPC2
ENSG00000089053	ANAPC5
ENSG00000176915	ANKLE2
ENSG00000122359	ANXA11
ENSG00000196961	AP2A1
ENSG00000164062	APEH
ENSG00000149182	ARFGAP2
ENSG00000101246	ARFRP1
ENSG00000076928	ARHGEF1
ENSG00000049618	ARID1B
ENSG00000182196	ARL6IP4
ENSG00000160072	ATAD3B
ENSG00000166669	ATF7IP2
ENSG00000145782	ATG12
ENSG00000105726	ATP13A1
ENSG00000124172	ATP5F1E
ENSG00000154518	ATP5MC3
ENSG00000241837	ATP5PO
ENSG00000175054	ATR
ENSG00000204842	ATXN2
ENSG00000115307	AUP1
ENSG00000178999	AURKB
ENSG00000105393	BABAM1
ENSG00000107262	BAG1
ENSG00000163170	BOLA3
ENSG00000028310	BRD9
ENSG00000185658	BRWD1
ENSG00000071462	BUD23
ENSG00000151131	C12orf45
ENSG00000168887	C2orf68
ENSG00000143933	CALM2
ENSG00000160200	CBS
ENSG00000154222	CC2D1B
ENSG00000070831	CDC42
ENSG00000102901	CENPT
ENSG00000183137	CEP57L1
ENSG00000258890	CEP95
ENSG00000134255	CEPT1
ENSG00000159079	CFAP298
ENSG00000110172	CHORDC1
ENSG00000127586	CHTF18
ENSG00000160679	CHTOP
ENSG00000103245	CIAO3
ENSG00000099622	CIRBP
ENSG00000179335	CLK3
ENSG00000188603	CLN3
ENSG00000187118	CMC1
ENSG00000111596	CNOT2
ENSG00000140365	COMMD4
ENSG00000121022	COPS5
ENSG00000168090	COPS6
ENSG00000203667	COX20
ENSG00000131143	COX4I1
ENSG00000160917	CPSF4
ENSG00000204435	CSNK2B
ENSG00000171793	CTPS1
ENSG00000085733	CTTN
ENSG00000105443	CYTH2
ENSG00000071626	DAZAP1
ENSG00000136279	DBNL
ENSG00000137692	DCUN1D5
ENSG00000100201	DDX17
ENSG00000168872	DDX19A
ENSG00000124228	DDX27
ENSG00000123136	DDX39A
ENSG00000198563	DDX39B
ENSG00000183258	DDX41
ENSG00000198231	DDX42
ENSG00000108654	DDX5
ENSG00000185163	DDX51
ENSG00000111364	DDX55
ENSG00000136271	DDX56
ENSG00000198837	DENND4B
ENSG00000128191	DGCR8
ENSG00000149091	DGKZ
ENSG00000095059	DHPS
ENSG00000278535	DHRS11
ENSG00000075711	DLG1
ENSG00000135164	DMTF1
ENSG00000168259	DNAJC7
ENSG00000106976	DNM1
ENSG00000130816	DNMT1
ENSG00000108591	DRG2
ENSG00000104047	DTWD1
ENSG00000169718	DUS1L
ENSG00000205250	E2F4
ENSG00000074266	EED
ENSG00000104529	EEF1D
ENSG00000269858	EGLN2
ENSG00000115211	EIF2B4
ENSG00000145191	EIF2B5
ENSG00000143486	EIF2D
ENSG00000106263	EIF3B
ENSG00000109911	ELP4
ENSG00000132199	ENOSF1
ENSG00000120533	ENY2
ENSG00000063245	EPN1
ENSG00000182944	EWSR1
ENSG00000182473	EXOC7
ENSG00000171311	EXOSC1
ENSG00000130713	EXOSC2
ENSG00000123737	EXOSC9
ENSG00000106462	EZH2
ENSG00000162585	FAAP20
ENSG00000103876	FAH
ENSG00000187741	FANCA
ENSG00000164896	FASTK
ENSG00000149806	FAU
ENSG00000167196	FBXO22
ENSG00000112146	FBXO9
ENSG00000145216	FIP1L1
ENSG00000162613	FUBP1
ENSG00000089280	FUS
ENSG00000114416	FXR1
ENSG00000141349	G6PC3
ENSG00000177225	GATD1
ENSG00000100083	GGA1
ENSG00000087460	GNAS
ENSG00000163938	GNL3
ENSG00000108433	GOSR2
ENSG00000160818	GPATCH4
ENSG00000169727	GPS1
ENSG00000132522	GPS2
ENSG00000137106	GRHPR
ENSG00000168765	GSTM4
ENSG00000183474	GTF2H2C
ENSG00000143774	GUK1
ENSG00000116478	HDAC1
ENSG00000196591	HDAC2
ENSG00000185359	HGS
ENSG00000256269	HMBS
ENSG00000205581	HMGN1
ENSG00000122566	HNRNPA2B1
ENSG00000170144	HNRNPA3
ENSG00000138668	HNRNPD
ENSG00000152795	HNRNPDL
ENSG00000169045	HNRNPH1
ENSG00000096746	HNRNPH3
ENSG00000104824	HNRNPL
ENSG00000153187	HNRNPU
ENSG00000113013	HSPA9
ENSG00000104365	IKBKB
ENSG00000178035	IMPDH2
ENSG00000102786	INTS6
ENSG00000198700	IPO9
ENSG00000105655	ISYNA1
ENSG00000116679	IVNS1ABP
ENSG00000081692	JMJD4
ENSG00000120071	KANSL1
ENSG00000079616	KIF22
ENSG00000163463	KRTCAP2
ENSG00000178177	LCORL
ENSG00000050426	LETMD1
ENSG00000196365	LONP1
ENSG00000077454	LRCH4
ENSG00000161036	LRWD1
ENSG00000128534	LSM8
ENSG00000108848	LUC7L3
ENSG00000240053	LY6G5B
ENSG00000099949	LZTR1
ENSG00000113648	MACROH2A1
ENSG00000196547	MAN2A2
ENSG00000173327	MAP3K11
ENSG00000089022	MAPKAPK5
ENSG00000168906	MAT2A
ENSG00000172366	MCRIP2
ENSG00000123066	MED13L
ENSG00000099917	MED15
ENSG00000161013	MGAT4B
ENSG00000164877	MICALL2
ENSG00000275023	MLLT6
ENSG00000108788	MLX
ENSG00000146263	MMS22L
ENSG00000178802	MPI
ENSG00000115204	MPV17
ENSG00000204316	MRPL38
ENSG00000259494	MRPL46
ENSG00000125459	MSTO1
ENSG00000163738	MTHFD2L
ENSG00000172732	MUS81
ENSG00000162601	MYSM1
ENSG00000102030	NAA10
ENSG00000110583	NAA40
ENSG00000196531	NACA
ENSG00000187109	NAP1L1
ENSG00000132780	NASP
ENSG00000160796	NBEAL2
ENSG00000061676	NCKAP1
ENSG00000196498	NCOR2
ENSG00000213619	NDUFS3
ENSG00000115286	NDUFS7
ENSG00000110717	NDUFS8
ENSG00000167792	NDUFV1
ENSG00000101158	NELFCD
ENSG00000162599	NFIA
ENSG00000114857	NKTR
ENSG00000048162	NOP16
ENSG00000105373	NOP53
ENSG00000130305	NSUN5
ENSG00000105245	NUMBL
ENSG00000125450	NUP85
ENSG00000111325	OGFOD2
ENSG00000114026	OGG1
ENSG00000117859	OSBPL9
ENSG00000157212	PAXIP1
ENSG00000197111	PCBP2
ENSG00000160613	PCSK7
ENSG00000071994	PDCD2
ENSG00000170248	PDCD6IP
ENSG00000152256	PDK1
ENSG00000123349	PFDN5
ENSG00000141959	PFKL
ENSG00000106443	PHF14
ENSG00000129292	PHF20L1
ENSG00000156873	PHKG2
ENSG00000054148	PHPT1
ENSG00000078043	PIAS2
ENSG00000103335	PIEZO1
ENSG00000124155	PIGT
ENSG00000104886	PLEKHJ1
ENSG00000165688	PMPCA
ENSG00000058600	POLR3E
ENSG00000196262	PPIA
ENSG00000100023	PPIL2
ENSG00000125503	PPP1R12C
ENSG00000160310	PRMT2
ENSG00000167595	PROSER3
ENSG00000134186	PRPF38B
ENSG00000112739	PRPF4B
ENSG00000161542	PRPSAP1
ENSG00000041357	PSMA4
ENSG00000008018	PSMB1
ENSG00000159377	PSMB4
ENSG00000087191	PSMC5
ENSG00000115233	PSMD14
ENSG00000175166	PSMD2
ENSG00000163636	PSMD6
ENSG00000110801	PSMD9
ENSG00000100911	PSME2
ENSG00000180822	PSMG4
ENSG00000117569	PTBP2
ENSG00000132300	PTCD3
ENSG00000104960	PTOV1
ENSG00000143811	PYCR2
ENSG00000112531	QKI
ENSG00000099901	RANBP1
ENSG00000106344	RBM28
ENSG00000102317	RBM3
ENSG00000131051	RBM39
ENSG00000160957	RECQL4
ENSG00000140983	RHOT2
ENSG00000145916	RMND5B
ENSG00000136104	RNASEH2B
ENSG00000172922	RNASEH2C
ENSG00000147403	RPL10
ENSG00000198755	RPL10A
ENSG00000142676	RPL11
ENSG00000197958	RPL12
ENSG00000167526	RPL13
ENSG00000063177	RPL18
ENSG00000105640	RPL18A
ENSG00000114391	RPL24
ENSG00000131469	RPL27
ENSG00000166441	RPL27A
ENSG00000108107	RPL28
ENSG00000100316	RPL3
ENSG00000071082	RPL31
ENSG00000144713	RPL32
ENSG00000109475	RPL34
ENSG00000136942	RPL35
ENSG00000130255	RPL36
ENSG00000145592	RPL37
ENSG00000172809	RPL38
ENSG00000174444	RPL4
ENSG00000122406	RPL5
ENSG00000089009	RPL6
ENSG00000148303	RPL7A
ENSG00000089157	RPLP0
ENSG00000137818	RPLP1
ENSG00000124614	RPS10
ENSG00000142534	RPS11
ENSG00000164587	RPS14
ENSG00000115268	RPS15
ENSG00000134419	RPS15A
ENSG00000105193	RPS16
ENSG00000182774	RPS17
ENSG00000231500	RPS18
ENSG00000105372	RPS19
ENSG00000186468	RPS23
ENSG00000118181	RPS25
ENSG00000197728	RPS26
ENSG00000143947	RPS27A
ENSG00000233927	RPS28
ENSG00000213741	RPS29
ENSG00000083845	RPS5
ENSG00000175634	RPS6KB2
ENSG00000142937	RPS8
ENSG00000170889	RPS9
ENSG00000168028	RPSA
ENSG00000160214	RRP1
ENSG00000111011	RSRC2
ENSG00000087302	RTRAF
ENSG00000160633	SAFB
ENSG00000130254	SAFB2
ENSG00000211450	SELENOH
ENSG00000127922	SEM1
ENSG00000122545	SEPTIN7
ENSG00000140264	SERF2
ENSG00000103037	SETD6
ENSG00000104897	SF3A2
ENSG00000116560	SFPQ
ENSG00000156398	SFXN2
ENSG00000178188	SH2B1
ENSG00000146414	SHPRH
ENSG00000187531	SIRT7
ENSG00000013306	SLC25A39
ENSG00000147804	SLC39A4
ENSG00000164889	SLC4A2
ENSG00000073584	SMARCE1
ENSG00000113810	SMC4
ENSG00000159210	SNF8
ENSG00000144028	SNRNP200
ENSG00000139343	SNRPF
ENSG00000071189	SNX13
ENSG00000197912	SPG7
ENSG00000176422	SPRYD4
ENSG00000163554	SPTA1
ENSG00000153914	SREK1
ENSG00000136450	SRSF1
ENSG00000188529	SRSF10
ENSG00000161547	SRSF2
ENSG00000112081	SRSF3
ENSG00000100650	SRSF5
ENSG00000115875	SRSF7
ENSG00000111786	SRSF9
ENSG00000106028	SSBP1
ENSG00000115694	STK25
ENSG00000076944	STXBP2
ENSG00000125755	SYMPK
ENSG00000198198	SZT2
ENSG00000013810	TACC3
ENSG00000166337	TAF10
ENSG00000166012	TAF1D
ENSG00000183597	TANGO2
ENSG00000284770	TBCE
ENSG00000154144	TBRG1
ENSG00000136270	TBRG4
ENSG00000113649	TCERG1
ENSG00000070814	TCOF1
ENSG00000120438	TCP1
ENSG00000163931	TKT
ENSG00000141524	TMC6
ENSG00000149483	TMEM138
ENSG00000164180	TMEM161B
ENSG00000160949	TONSL
ENSG00000100038	TOP3B
ENSG00000141933	TPGS1
ENSG00000133112	TPT1
ENSG00000136527	TRA2B
ENSG00000196655	TRAPPC4
ENSG00000146063	TRIM41
ENSG00000043514	TRIT1
ENSG00000099899	TRMT2A
ENSG00000100416	TRMU
ENSG00000103197	TSC2
ENSG00000104522	TSTA3
ENSG00000163728	TTC14
ENSG00000115282	TTC31
ENSG00000130640	TUBGCP2
ENSG00000160201	U2AF1
ENSG00000275895	U2AF1L5
ENSG00000163714	U2SURP
ENSG00000081307	UBA5
ENSG00000162191	UBXN1
ENSG00000116750	UCHL5
ENSG00000092929	UNC13D
ENSG00000169062	UPF3A
ENSG00000156467	UQCRB
ENSG00000126088	UROD
ENSG00000135655	USP15
ENSG00000090686	USP48
ENSG00000141076	UTP4
ENSG00000204394	VARS1
ENSG00000062716	VMP1
ENSG00000101940	WDR13
ENSG00000075702	WDR62
ENSG00000100403	ZC3H7B
ENSG00000169554	ZEB2
ENSG00000010244	ZNF207
ENSG00000162664	ZNF326
ENSG00000197343	ZNF655
ENSG00000120963	ZNF706
ENSG00000214655	ZSWIM8

### Sheet: 3T3 PUNDs
NIH-3T3 PUNDs identified in Figure S5A
Source: This study
Gene	Symbol
ENSMUSG00000040177	2310057M21Rik
ENSMUSG00000045411	2410002F23Rik
ENSMUSG00000029089	5730480H06Rik
ENSMUSG00000023088	Abcc1
ENSMUSG00000038762	Abcf1
ENSMUSG00000003234	Abcf3
ENSMUSG00000095041	AC149090.1
ENSMUSG00000038000	Acd
ENSMUSG00000030760	Acer3
ENSMUSG00000022185	Acin1
ENSMUSG00000021076	Actr10
ENSMUSG00000015971	Actr8
ENSMUSG00000024299	Adamts10
ENSMUSG00000028138	Adh5
ENSMUSG00000039197	Adk
ENSMUSG00000025236	Adpgk
ENSMUSG00000039041	Adrm1
ENSMUSG00000022407	Adsl
ENSMUSG00000024527	Afg3l2
ENSMUSG00000038836	Agbl3
ENSMUSG00000033400	Agl
ENSMUSG00000028842	Ago3
ENSMUSG00000021557	Agtpbp1
ENSMUSG00000021037	Ahsa1
ENSMUSG00000028029	Aimp1
ENSMUSG00000024045	Akap8
ENSMUSG00000028692	Akr1a1
ENSMUSG00000030695	Aldoa
ENSMUSG00000079036	Alkbh1
ENSMUSG00000025134	Alyref
ENSMUSG00000068250	Amn1
ENSMUSG00000014355	Anapc1
ENSMUSG00000025135	Anapc11
ENSMUSG00000029472	Anapc5
ENSMUSG00000032826	Ank2
ENSMUSG00000069601	Ank3
ENSMUSG00000046295	Ankle1
ENSMUSG00000039988	Ankrd13c
ENSMUSG00000055204	Ankrd17
ENSMUSG00000014498	Ankrd52
ENSMUSG00000064210	Ano6
ENSMUSG00000034863	Ano8
ENSMUSG00000032231	Anxa2
ENSMUSG00000029484	Anxa3
ENSMUSG00000074238	Ap1ar
ENSMUSG00000020198	Ap3d1
ENSMUSG00000019518	Ap4m1
ENSMUSG00000026786	Apbb1ip
ENSMUSG00000009585	Apobec3
ENSMUSG00000032096	Arcn1
ENSMUSG00000067851	Arfgef1
ENSMUSG00000030766	Arhgap17
ENSMUSG00000040940	Arhgef1
ENSMUSG00000004562	Arhgef40
ENSMUSG00000072969	Armcx5
ENSMUSG00000029622	Arpc1b
ENSMUSG00000026755	Arpc5l
ENSMUSG00000038774	Ascc3
ENSMUSG00000022360	Atad2
ENSMUSG00000024426	Atat1
ENSMUSG00000026289	Atg16l1
ENSMUSG00000041341	Atg2b
ENSMUSG00000026280	Atg4b
ENSMUSG00000026192	Atic
ENSMUSG00000025393	Atp5b
ENSMUSG00000022890	Atp5j
ENSMUSG00000000563	Atp5pb
ENSMUSG00000024121	Atp6v0c
ENSMUSG00000022295	Atp6v1c1
ENSMUSG00000024566	Atp9b
ENSMUSG00000032409	Atr
ENSMUSG00000031229	Atrx
ENSMUSG00000042605	Atxn2
ENSMUSG00000078584	AU022252
ENSMUSG00000021460	Auh
ENSMUSG00000068328	Aup1
ENSMUSG00000024392	Bag6
ENSMUSG00000002748	Baz1b
ENSMUSG00000052712	BC004004
ENSMUSG00000026851	BC005624
ENSMUSG00000005687	Bcas2
ENSMUSG00000030802	Bckdk
ENSMUSG00000037608	Bclaf1
ENSMUSG00000035086	Becn1
ENSMUSG00000024073	Birc6
ENSMUSG00000040466	Blvrb
ENSMUSG00000031201	Brcc3
ENSMUSG00000024335	Brd2
ENSMUSG00000031660	Brd7
ENSMUSG00000003778	Brd8
ENSMUSG00000057649	Brd9
ENSMUSG00000011158	Brf1
ENSMUSG00000022914	Brwd1
ENSMUSG00000066979	Bub3
ENSMUSG00000030279	C2cd5
ENSMUSG00000053819	Camk2d
ENSMUSG00000029471	Camkk2
ENSMUSG00000010755	Cars
ENSMUSG00000056228	Cars2
ENSMUSG00000029863	Casp2
ENSMUSG00000027997	Casp6
ENSMUSG00000021585	Cast
ENSMUSG00000029836	Cbx3
ENSMUSG00000020074	Ccar1
ENSMUSG00000034083	Ccdc174
ENSMUSG00000019897	Ccdc59
ENSMUSG00000041375	Ccdc9
ENSMUSG00000045838	Ccdc9b
ENSMUSG00000023235	Ccl25
ENSMUSG00000027829	Ccnl1
ENSMUSG00000001416	Cct3
ENSMUSG00000030007	Cct7
ENSMUSG00000061665	Cd2ap
ENSMUSG00000024370	Cdc23
ENSMUSG00000032477	Cdc25a
ENSMUSG00000066149	Cdc26
ENSMUSG00000024780	Cdc37l1
ENSMUSG00000026490	Cdc42bpa
ENSMUSG00000028873	Cdca8
ENSMUSG00000019942	Cdk1
ENSMUSG00000033862	Cdk10
ENSMUSG00000025358	Cdk2
ENSMUSG00000006728	Cdk4
ENSMUSG00000039298	Cdk5rap2
ENSMUSG00000002107	Celf2
ENSMUSG00000029177	Cenpa
ENSMUSG00000075266	Cenpw
ENSMUSG00000061533	Cep128
ENSMUSG00000046111	Cep295
ENSMUSG00000076433	Cep295nl
ENSMUSG00000032534	Cep63
ENSMUSG00000020024	Cep83
ENSMUSG00000020284	Cfap410
ENSMUSG00000002835	Chaf1a
ENSMUSG00000070493	Chchd2
ENSMUSG00000078671	Chd2
ENSMUSG00000057133	Chd6
ENSMUSG00000053754	Chd8
ENSMUSG00000029229	Chic2
ENSMUSG00000024843	Chka
ENSMUSG00000019214	Chtf18
ENSMUSG00000031781	Ciapin1
ENSMUSG00000045193	Cirbp
ENSMUSG00000028165	Cisd2
ENSMUSG00000039205	Ciz1
ENSMUSG00000033392	Clasp2
ENSMUSG00000068917	Clk2
ENSMUSG00000032316	Clk3
ENSMUSG00000020385	Clk4
ENSMUSG00000024019	Cmtr1
ENSMUSG00000036550	Cnot1
ENSMUSG00000075486	Commd6
ENSMUSG00000056941	Commd7
ENSMUSG00000040782	Cop1
ENSMUSG00000026553	Copa
ENSMUSG00000032458	Copb2
ENSMUSG00000055681	Cope
ENSMUSG00000030058	Copg1
ENSMUSG00000019373	Cops3
ENSMUSG00000025917	Cops5
ENSMUSG00000019494	Cops6
ENSMUSG00000029319	Coq2
ENSMUSG00000024835	Coro1b
ENSMUSG00000023020	Cox14
ENSMUSG00000091803	Cox16
ENSMUSG00000046516	Cox17
ENSMUSG00000014313	Cox6c
ENSMUSG00000055531	Cpsf6
ENSMUSG00000016481	Cr1l
ENSMUSG00000068823	Csde1
ENSMUSG00000024576	Csnk1a1
ENSMUSG00000027176	Cstf3
ENSMUSG00000020898	Ctc1
ENSMUSG00000033411	Ctdspl2
ENSMUSG00000026456	Cyb5r1
ENSMUSG00000030447	Cyfip1
ENSMUSG00000003269	Cyth2
ENSMUSG00000044768	D1Ertd622e
ENSMUSG00000032743	D430042O09Rik
ENSMUSG00000022174	Dad1
ENSMUSG00000022214	Dcaf11
ENSMUSG00000022300	Dcaf13
ENSMUSG00000026554	Dcaf8
ENSMUSG00000025410	Dctn2
ENSMUSG00000024603	Dctn4
ENSMUSG00000037697	Ddhd1
ENSMUSG00000035842	Ddx11
ENSMUSG00000055065	Ddx17
ENSMUSG00000003360	Ddx23
ENSMUSG00000005481	Ddx39
ENSMUSG00000019432	Ddx39b
ENSMUSG00000030204	Ddx47
ENSMUSG00000057788	Ddx49
ENSMUSG00000020719	Ddx5
ENSMUSG00000020076	Ddx50
ENSMUSG00000029599	Ddx54
ENSMUSG00000024442	Dele1
ENSMUSG00000023106	Denr
ENSMUSG00000037426	Depdc5
ENSMUSG00000018442	Derl2
ENSMUSG00000022718	Dgcr8
ENSMUSG00000029169	Dhx15
ENSMUSG00000032480	Dhx30
ENSMUSG00000040620	Dhx33
ENSMUSG00000027770	Dhx36
ENSMUSG00000042699	Dhx9
ENSMUSG00000029433	Diablo
ENSMUSG00000041415	Dicer1
ENSMUSG00000033166	Dis3
ENSMUSG00000031403	Dkc1
ENSMUSG00000020886	Dlg4
ENSMUSG00000004789	Dlst
ENSMUSG00000028410	Dnaja1
ENSMUSG00000039768	Dnajc11
ENSMUSG00000022013	Dnajc15
ENSMUSG00000044224	Dnajc21
ENSMUSG00000028556	Dock7
ENSMUSG00000034973	Dop1a
ENSMUSG00000078919	Dpm1
ENSMUSG00000032393	Dpp8
ENSMUSG00000001229	Dpp9
ENSMUSG00000037474	Dtl
ENSMUSG00000071454	Dtnb
ENSMUSG00000020888	Dvl2
ENSMUSG00000000579	Dynlt1c
ENSMUSG00000037784	Dzip1l
ENSMUSG00000028729	Ebna1bp2
ENSMUSG00000025465	Echs1
ENSMUSG00000050812	Ecpas
ENSMUSG00000055762	Eef1d
ENSMUSG00000071644	Eef1g
ENSMUSG00000020929	Eftud2
ENSMUSG00000013787	Ehmt2
ENSMUSG00000074656	Eif2s2
ENSMUSG00000016554	Eif3d
ENSMUSG00000022336	Eif3e
ENSMUSG00000031029	Eif3f
ENSMUSG00000053565	Eif3k
ENSMUSG00000022884	Eif4a2
ENSMUSG00000026254	Eif4e2
ENSMUSG00000021282	Eif5
ENSMUSG00000026083	Eif5b
ENSMUSG00000024271	Elp2
ENSMUSG00000073436	Eme2
ENSMUSG00000004268	Emg1
ENSMUSG00000022995	Enah
ENSMUSG00000022338	Eny2
ENSMUSG00000019978	Epb41l2
ENSMUSG00000024044	Epb41l3
ENSMUSG00000046785	Epm2aip1
ENSMUSG00000026615	Eprs
ENSMUSG00000021252	Erg28
ENSMUSG00000021996	Esd
ENSMUSG00000009079	Ewsr1
ENSMUSG00000034321	Exosc1
ENSMUSG00000061286	Exosc5
ENSMUSG00000027752	Exosc8
ENSMUSG00000027714	Exosc9
ENSMUSG00000029687	Ezh2
ENSMUSG00000058503	Fam133b
ENSMUSG00000036501	Fam13b
ENSMUSG00000039599	Fam149b
ENSMUSG00000044465	Fam160a2
ENSMUSG00000057858	Fam204a
ENSMUSG00000024993	Fam45a
ENSMUSG00000022378	Fam49b
ENSMUSG00000004018	Fancl
ENSMUSG00000028959	Fastk
ENSMUSG00000020776	Fbf1
ENSMUSG00000039753	Fbxl5
ENSMUSG00000035949	Fbxw2
ENSMUSG00000041685	Fcho2
ENSMUSG00000030691	Fchsd2
ENSMUSG00000059743	Fdps
ENSMUSG00000032051	Fdx1
ENSMUSG00000024588	Fech
ENSMUSG00000000127	Fer
ENSMUSG00000029227	Fip1l1
ENSMUSG00000020949	Fkbp3
ENSMUSG00000019428	Fkbp8
ENSMUSG00000039735	Fnbp1l
ENSMUSG00000022677	Fopnl
ENSMUSG00000039048	Foxred1
ENSMUSG00000055932	Fto
ENSMUSG00000030795	Fus
ENSMUSG00000024462	Gabbr1
ENSMUSG00000038072	Galnt11
ENSMUSG00000057666	Gapdh
ENSMUSG00000025224	Gbf1
ENSMUSG00000035125	Gcfc2
ENSMUSG00000041638	Gcn1
ENSMUSG00000030872	Gga2
ENSMUSG00000041625	Ggact
ENSMUSG00000048000	Gigyf2
ENSMUSG00000041890	Git2
ENSMUSG00000018196	Glrx2
ENSMUSG00000026103	Gls
ENSMUSG00000022536	Glyr1
ENSMUSG00000096370	Gm21992
ENSMUSG00000027823	Gmps
ENSMUSG00000027669	Gnb4
ENSMUSG00000042354	Gnl3
ENSMUSG00000038708	Golga4
ENSMUSG00000015341	Golga7
ENSMUSG00000019861	Gopc
ENSMUSG00000036427	Gpi1
ENSMUSG00000064037	Gpn1
ENSMUSG00000026888	Grb14
ENSMUSG00000033543	Gtf2a2
ENSMUSG00000028271	Gtf2b
ENSMUSG00000029387	Gtf2h3
ENSMUSG00000060261	Gtf2i
ENSMUSG00000023079	Gtf2ird1
ENSMUSG00000106864	Gtf3c2
ENSMUSG00000029208	Guf1
ENSMUSG00000037894	H2az1
ENSMUSG00000038822	Hace1
ENSMUSG00000059447	Hadhb
ENSMUSG00000035439	Haus8
ENSMUSG00000028800	Hdac1
ENSMUSG00000019777	Hdac2
ENSMUSG00000008855	Hdac5
ENSMUSG00000002833	Hdgfl2
ENSMUSG00000034088	Hdlbp
ENSMUSG00000035181	Heatr5a
ENSMUSG00000025001	Hells
ENSMUSG00000038664	Herc1
ENSMUSG00000029776	Hibadh
ENSMUSG00000062797	Hikeshi
ENSMUSG00000044783	Hjurp
ENSMUSG00000066551	Hmgb1
ENSMUSG00000003038	Hmgn2
ENSMUSG00000046434	Hnrnpa1
ENSMUSG00000004980	Hnrnpa2b1
ENSMUSG00000059005	Hnrnpa3
ENSMUSG00000000568	Hnrnpd
ENSMUSG00000029328	Hnrnpdl
ENSMUSG00000007850	Hnrnph1
ENSMUSG00000015165	Hnrnpl
ENSMUSG00000024095	Hnrnpll
ENSMUSG00000059208	Hnrnpm
ENSMUSG00000066037	Hnrnpr
ENSMUSG00000039630	Hnrnpu
ENSMUSG00000071659	Hnrnpul2
ENSMUSG00000037234	Hook3
ENSMUSG00000027615	Hps3
ENSMUSG00000022556	Hsf1
ENSMUSG00000019878	Hsf2
ENSMUSG00000015656	Hspa8
ENSMUSG00000073676	Hspe1
ENSMUSG00000029104	Htt
ENSMUSG00000025261	Huwe1
ENSMUSG00000027245	Hypk
ENSMUSG00000026618	Iars2
ENSMUSG00000002010	Idh3g
ENSMUSG00000001627	Ifrd1
ENSMUSG00000027778	Ift80
ENSMUSG00000031537	Ikbkb
ENSMUSG00000001016	Ilf2
ENSMUSG00000030890	Ilk
ENSMUSG00000026309	Ilkap
ENSMUSG00000052337	Immt
ENSMUSG00000030689	Ino80e
ENSMUSG00000040250	Ints13
ENSMUSG00000035161	Ints6
ENSMUSG00000066232	Ipo7
ENSMUSG00000036555	Iqce
ENSMUSG00000031729	Ist1
ENSMUSG00000030056	Isy1
ENSMUSG00000001518	Itfg2
ENSMUSG00000022957	Itsn1
ENSMUSG00000023150	Ivns1abp
ENSMUSG00000056962	Jmjd6
ENSMUSG00000031948	Kars
ENSMUSG00000028060	Khdc4
ENSMUSG00000028790	Khdrbs1
ENSMUSG00000036768	Kif15
ENSMUSG00000030677	Kif22
ENSMUSG00000032254	Kif23
ENSMUSG00000021288	Klc1
ENSMUSG00000020978	Klhdc2
ENSMUSG00000026455	Klhl12
ENSMUSG00000018362	Kpna2
ENSMUSG00000000600	Krit1
ENSMUSG00000091512	Lamtor3
ENSMUSG00000057421	Las1l
ENSMUSG00000015882	Lcorl
ENSMUSG00000035545	Leng8
ENSMUSG00000005299	Letm1
ENSMUSG00000028613	Lrp8
ENSMUSG00000024120	Lrpprc
ENSMUSG00000029703	Lrwd1
ENSMUSG00000022538	Lsg1
ENSMUSG00000007050	Lsm2
ENSMUSG00000033105	Lss
ENSMUSG00000024188	Luc7l
ENSMUSG00000020863	Luc7l3
ENSMUSG00000028649	Macf1
ENSMUSG00000015937	Macroh2a1
ENSMUSG00000029910	Mad2l1
ENSMUSG00000025971	Maip1
ENSMUSG00000029815	Malsu1
ENSMUSG00000032688	Malt1
ENSMUSG00000031812	Map1lc3b
ENSMUSG00000021936	Mapk8
ENSMUSG00000024163	Mapk8ip3
ENSMUSG00000020366	Mapk9
ENSMUSG00000007411	Mark3
ENSMUSG00000034751	Mast4
ENSMUSG00000053907	Mat2a
ENSMUSG00000037236	Matr3
ENSMUSG00000031858	Mau2
ENSMUSG00000027763	Mbnl1
ENSMUSG00000022139	Mbnl2
ENSMUSG00000027709	Mccc1
ENSMUSG00000004567	Mcoln1
ENSMUSG00000019179	Mdh2
ENSMUSG00000054387	Mdm4
ENSMUSG00000058006	Mdn1
ENSMUSG00000024556	Me2
ENSMUSG00000012114	Med15
ENSMUSG00000092558	Med20
ENSMUSG00000006392	Med8
ENSMUSG00000058704	Memo1
ENSMUSG00000005813	Metap1
ENSMUSG00000026150	Mff
ENSMUSG00000047022	Mipol1
ENSMUSG00000025609	Mkln1
ENSMUSG00000028496	Mllt3
ENSMUSG00000025159	Mms19
ENSMUSG00000021103	Mnat1
ENSMUSG00000015536	Mocs2
ENSMUSG00000034602	Mon2
ENSMUSG00000062270	Morf4l1
ENSMUSG00000026568	Mpc2
ENSMUSG00000028402	Mpdz
ENSMUSG00000012429	Mplkip
ENSMUSG00000031402	Mpp1
ENSMUSG00000038388	Mpp6
ENSMUSG00000057440	Mpp7
ENSMUSG00000005417	Mprip
ENSMUSG00000004996	Mri1
ENSMUSG00000022370	Mrpl13
ENSMUSG00000033845	Mrpl15
ENSMUSG00000030879	Mrpl17
ENSMUSG00000026087	Mrpl30
ENSMUSG00000106918	Mrpl33
ENSMUSG00000028622	Mrpl37
ENSMUSG00000034729	Mrps10
ENSMUSG00000028861	Mrps15
ENSMUSG00000034211	Mrps17
ENSMUSG00000014551	Mrps25
ENSMUSG00000040112	Mrps35
ENSMUSG00000060679	Mrps9
ENSMUSG00000014850	Msh3
ENSMUSG00000068922	Msto1
ENSMUSG00000027282	Mtch2
ENSMUSG00000022255	Mtdh
ENSMUSG00000029376	Mthfd2l
ENSMUSG00000031816	Mthfsd
ENSMUSG00000021704	Mtx3
ENSMUSG00000031813	Mvb12a
ENSMUSG00000001285	Myg1
ENSMUSG00000090841	Myl6
ENSMUSG00000048612	Myof
ENSMUSG00000062627	Mysm1
ENSMUSG00000029655	N4bp2l2
ENSMUSG00000031388	Naa10
ENSMUSG00000063273	Naa15
ENSMUSG00000022020	Naa16
ENSMUSG00000002728	Naa20
ENSMUSG00000021555	Naa35
ENSMUSG00000027438	Napb
ENSMUSG00000028693	Nasp
ENSMUSG00000027185	Nat10
ENSMUSG00000052512	Nav2
ENSMUSG00000031505	Naxd
ENSMUSG00000027799	Nbea
ENSMUSG00000073664	Nbeal1
ENSMUSG00000026260	Ndufa10
ENSMUSG00000022450	Ndufa6
ENSMUSG00000030869	Ndufab1
ENSMUSG00000002416	Ndufb2
ENSMUSG00000027673	Ndufb5
ENSMUSG00000033938	Ndufb7
ENSMUSG00000025968	Ndufs1
ENSMUSG00000032216	Nedd4
ENSMUSG00000024589	Nedd4l
ENSMUSG00000039396	Neil3
ENSMUSG00000020982	Nemf
ENSMUSG00000003847	Nfat5
ENSMUSG00000072889	Nfxl1
ENSMUSG00000021910	Nisch
ENSMUSG00000032525	Nktr
ENSMUSG00000027787	Nmd3
ENSMUSG00000031311	Nono
ENSMUSG00000027405	Nop56
ENSMUSG00000026020	Nop58
ENSMUSG00000057406	Nsd2
ENSMUSG00000000916	Nsun5
ENSMUSG00000025041	Nt5c2
ENSMUSG00000022503	Nubp1
ENSMUSG00000025817	Nudt5
ENSMUSG00000063160	Numbl
ENSMUSG00000035351	Nup37
ENSMUSG00000020739	Nup85
ENSMUSG00000040667	Nup88
ENSMUSG00000063550	Nup98
ENSMUSG00000026516	Nvl
ENSMUSG00000010097	Nxf1
ENSMUSG00000035242	Oaz1
ENSMUSG00000028256	Odf2l
ENSMUSG00000025220	Oga
ENSMUSG00000026761	Orc4
ENSMUSG00000031697	Orc6
ENSMUSG00000029822	Osbpl3
ENSMUSG00000000959	Oxa1l
ENSMUSG00000022194	Pabpn1
ENSMUSG00000020745	Pafah1b1
ENSMUSG00000029647	Pan3
ENSMUSG00000033918	Parl
ENSMUSG00000026274	Pask
ENSMUSG00000002221	Paxip1
ENSMUSG00000031226	Pbdc1
ENSMUSG00000056851	Pcbp2
ENSMUSG00000037773	Pced1a
ENSMUSG00000040618	Pck2
ENSMUSG00000029623	Pdap1
ENSMUSG00000021493	Pdlim7
ENSMUSG00000029202	Pds5a
ENSMUSG00000026784	Pdss1
ENSMUSG00000020003	Pex7
ENSMUSG00000052033	Pfdn4
ENSMUSG00000020277	Pfkl
ENSMUSG00000028961	Pgd
ENSMUSG00000031807	Pgls
ENSMUSG00000017715	Pgs1
ENSMUSG00000004264	Phb2
ENSMUSG00000023883	Phf10
ENSMUSG00000029629	Phf14
ENSMUSG00000072501	Phf20l1
ENSMUSG00000032253	Phip
ENSMUSG00000020359	Phykpl
ENSMUSG00000039361	Picalm
ENSMUSG00000035953	Pip4p1
ENSMUSG00000034462	Pkd2
ENSMUSG00000023908	Pkmyt1
ENSMUSG00000057672	Pkn1
ENSMUSG00000056220	Pla2g4a
ENSMUSG00000040268	Plekha1
ENSMUSG00000078485	Plekhn1
ENSMUSG00000031485	Plpbp
ENSMUSG00000028066	Pmf1
ENSMUSG00000022711	Pmm2
ENSMUSG00000020994	Pnn
ENSMUSG00000012889	Podnl1
ENSMUSG00000024833	Pola2
ENSMUSG00000031536	Polb
ENSMUSG00000039176	Polg
ENSMUSG00000037519	Ppfia1
ENSMUSG00000016487	Ppfibp1
ENSMUSG00000071866	Ppia
ENSMUSG00000027804	Ppid
ENSMUSG00000022771	Ppil2
ENSMUSG00000039220	Ppp1r10
ENSMUSG00000019254	Ppp1r12c
ENSMUSG00000041769	Ppp2r2d
ENSMUSG00000021816	Ppp3cb
ENSMUSG00000030697	Ppp4c
ENSMUSG00000041846	Ppp4r3a
ENSMUSG00000036561	Ppp6r2
ENSMUSG00000038943	Prc1
ENSMUSG00000029913	Prdm5
ENSMUSG00000030505	Prmt3
ENSMUSG00000037134	Prmt9
ENSMUSG00000024735	Prpf19
ENSMUSG00000027881	Prpf38b
ENSMUSG00000035597	Prpf39
ENSMUSG00000061136	Prpf40a
ENSMUSG00000021413	Prpf4b
ENSMUSG00000015869	Prpsap1
ENSMUSG00000060073	Psma3
ENSMUSG00000014769	Psmb1
ENSMUSG00000026750	Psmb7
ENSMUSG00000026229	Psmd1
ENSMUSG00000017428	Psmd11
ENSMUSG00000017221	Psmd3
ENSMUSG00000005625	Psmd4
ENSMUSG00000029440	Psmd9
ENSMUSG00000021938	Pspc1
ENSMUSG00000028134	Ptbp2
ENSMUSG00000063884	Ptcd3
ENSMUSG00000022607	Ptk2
ENSMUSG00000038502	Ptov1
ENSMUSG00000027303	Ptpra
ENSMUSG00000032067	Pts
ENSMUSG00000041360	Pum3
ENSMUSG00000040511	Pvr
ENSMUSG00000020156	Pwwp3a
ENSMUSG00000041671	Pyroxd1
ENSMUSG00000043162	Pyurf
ENSMUSG00000032604	Qars
ENSMUSG00000056211	R3hdm1
ENSMUSG00000026878	Rab14
ENSMUSG00000036104	Rab3gap1
ENSMUSG00000039318	Rab3gap2
ENSMUSG00000038975	Rabggtb
ENSMUSG00000023015	Racgap1
ENSMUSG00000020372	Rack1
ENSMUSG00000027323	Rad51
ENSMUSG00000000441	Raf1
ENSMUSG00000021027	Ralgapa1
ENSMUSG00000032413	Rasa2
ENSMUSG00000010067	Rassf1
ENSMUSG00000057236	Rbbp4
ENSMUSG00000030779	Rbbp6
ENSMUSG00000041238	Rbbp8
ENSMUSG00000010608	Rbm25
ENSMUSG00000048271	Rbm33
ENSMUSG00000027620	Rbm39
ENSMUSG00000094936	Rbm4
ENSMUSG00000032580	Rbm5
ENSMUSG00000032582	Rbm6
ENSMUSG00000031134	Rbmx
ENSMUSG00000022106	Rcbtb2
ENSMUSG00000037395	Rcor3
ENSMUSG00000019854	Reps1
ENSMUSG00000039917	Rhbdd2
ENSMUSG00000020282	Rhbdf1
ENSMUSG00000028945	Rheb
ENSMUSG00000048668	Rhno1
ENSMUSG00000028999	Rint1
ENSMUSG00000021428	Riok1
ENSMUSG00000024404	Riok3
ENSMUSG00000037991	Rmi2
ENSMUSG00000041740	Rnf10
ENSMUSG00000027981	Rnpc3
ENSMUSG00000034681	Rnps1
ENSMUSG00000024290	Rock1
ENSMUSG00000020580	Rock2
ENSMUSG00000028187	Rpf1
ENSMUSG00000008682	Rpl10
ENSMUSG00000037805	Rpl10a
ENSMUSG00000059291	Rpl11
ENSMUSG00000038900	Rpl12
ENSMUSG00000000740	Rpl13
ENSMUSG00000025794	Rpl14
ENSMUSG00000059070	Rpl18
ENSMUSG00000045128	Rpl18a
ENSMUSG00000041453	Rpl21
ENSMUSG00000028936	Rpl22
ENSMUSG00000071415	Rpl23
ENSMUSG00000060938	Rpl26
ENSMUSG00000046364	Rpl27a
ENSMUSG00000030432	Rpl28
ENSMUSG00000058600	Rpl30
ENSMUSG00000073702	Rpl31
ENSMUSG00000057841	Rpl32
ENSMUSG00000062006	Rpl34
ENSMUSG00000079435	Rpl36a
ENSMUSG00000041841	Rpl37
ENSMUSG00000046330	Rpl37a
ENSMUSG00000093674	Rpl41
ENSMUSG00000058558	Rpl5
ENSMUSG00000029614	Rpl6
ENSMUSG00000043716	Rpl7
ENSMUSG00000062647	Rpl7a
ENSMUSG00000003970	Rpl8
ENSMUSG00000047215	Rpl9
ENSMUSG00000025508	Rplp2
ENSMUSG00000024800	Rpp30
ENSMUSG00000061983	Rps12
ENSMUSG00000024608	Rps14
ENSMUSG00000008683	Rps15a
ENSMUSG00000061787	Rps17
ENSMUSG00000008668	Rps18
ENSMUSG00000040952	Rps19
ENSMUSG00000025290	Rps24
ENSMUSG00000009927	Rps25
ENSMUSG00000020460	Rps27a
ENSMUSG00000030744	Rps3
ENSMUSG00000020516	Rps6kb1
ENSMUSG00000006333	Rps9
ENSMUSG00000032518	Rpsa
ENSMUSG00000025583	Rptor
ENSMUSG00000030978	Rrm1
ENSMUSG00000034544	Rsrc1
ENSMUSG00000029422	Rsrc2
ENSMUSG00000026727	Rsu1
ENSMUSG00000020458	Rtn4
ENSMUSG00000006763	Saal1
ENSMUSG00000071054	Safb
ENSMUSG00000042625	Safb2
ENSMUSG00000068739	Sars
ENSMUSG00000039148	Sart1
ENSMUSG00000025283	Sat1
ENSMUSG00000036529	Sbf1
ENSMUSG00000038371	Sbf2
ENSMUSG00000038095	Sbno1
ENSMUSG00000035673	Sbno2
ENSMUSG00000059834	Sclt1
ENSMUSG00000055319	Sec23ip
ENSMUSG00000035325	Sec31a
ENSMUSG00000001833	Sept7
ENSMUSG00000036371	Serbp1
ENSMUSG00000074884	Serf2
ENSMUSG00000034269	Setd5
ENSMUSG00000015697	Setdb1
ENSMUSG00000024949	Sf1
ENSMUSG00000025982	Sf3b1
ENSMUSG00000033732	Sf3b3
ENSMUSG00000028820	Sfpq
ENSMUSG00000029439	Sfswap
ENSMUSG00000025036	Sfxn2
ENSMUSG00000003200	Sh3gl1
ENSMUSG00000022552	Sharpin
ENSMUSG00000042700	Sipa1l1
ENSMUSG00000059182	Skap2
ENSMUSG00000004642	Slbp
ENSMUSG00000061904	Slc25a3
ENSMUSG00000029221	Slc30a9
ENSMUSG00000002105	Slc39a13
ENSMUSG00000089774	Slc5a3
ENSMUSG00000033106	Slc7a6os
ENSMUSG00000032212	Sltm
ENSMUSG00000000902	Smarcb1
ENSMUSG00000037935	Smarce1
ENSMUSG00000034349	Smc4
ENSMUSG00000024054	Smchd1
ENSMUSG00000030655	Smg1
ENSMUSG00000001415	Smg5
ENSMUSG00000037822	Smim14
ENSMUSG00000005899	Smpd4
ENSMUSG00000028483	Snapc3
ENSMUSG00000063511	Snrnp70
ENSMUSG00000061479	Snrpa
ENSMUSG00000030512	Snrpa1
ENSMUSG00000024217	Snrpc
ENSMUSG00000040824	Snrpd2
ENSMUSG00000020180	Snrpd3
ENSMUSG00000090553	Snrpe
ENSMUSG00000027423	Snx5
ENSMUSG00000022982	Sod1
ENSMUSG00000025006	Sorbs1
ENSMUSG00000020859	Spag9
ENSMUSG00000026771	Spopl
ENSMUSG00000022463	Srebf2
ENSMUSG00000032621	Srek1
ENSMUSG00000026511	Srp9
ENSMUSG00000004865	Srpk1
ENSMUSG00000062604	Srpk2
ENSMUSG00000028809	Srrm1
ENSMUSG00000039218	Srrm2
ENSMUSG00000037364	Srrt
ENSMUSG00000028676	Srsf10
ENSMUSG00000055436	Srsf11
ENSMUSG00000034120	Srsf2
ENSMUSG00000071172	Srsf3
ENSMUSG00000021134	Srsf5
ENSMUSG00000016921	Srsf6
ENSMUSG00000024097	Srsf7
ENSMUSG00000029911	Ssbp1
ENSMUSG00000002014	Ssr4
ENSMUSG00000022403	St13
ENSMUSG00000045576	St7l
ENSMUSG00000026718	Stam
ENSMUSG00000026201	Stk16
ENSMUSG00000026277	Stk25
ENSMUSG00000024006	Stk38
ENSMUSG00000026915	Strbp
ENSMUSG00000014601	Strip1
ENSMUSG00000020954	Strn3
ENSMUSG00000030374	Strn4
ENSMUSG00000039615	Stub1
ENSMUSG00000010110	Stx5a
ENSMUSG00000053205	Styx
ENSMUSG00000066900	Suds3
ENSMUSG00000011306	Sugp1
ENSMUSG00000036054	Sugp2
ENSMUSG00000027751	Supt20
ENSMUSG00000003435	Supt5
ENSMUSG00000014873	Surf2
ENSMUSG00000044627	Swi5
ENSMUSG00000023118	Sympk
ENSMUSG00000090935	Synj2bp
ENSMUSG00000043866	Taf10
ENSMUSG00000024218	Taf11
ENSMUSG00000013539	Tango2
ENSMUSG00000041459	Tardbp
ENSMUSG00000028107	Tars2
ENSMUSG00000050891	Tatdn1
ENSMUSG00000009995	Taz
ENSMUSG00000024498	Tcerg1
ENSMUSG00000032228	Tcf12
ENSMUSG00000001472	Tcf25
ENSMUSG00000053477	Tcf4
ENSMUSG00000068039	Tcp1
ENSMUSG00000021177	Tdp1
ENSMUSG00000002249	Tead3
ENSMUSG00000009733	Tfcp2
ENSMUSG00000030782	Tgfb1i1
ENSMUSG00000024287	Thoc1
ENSMUSG00000053453	Thoc7
ENSMUSG00000043962	Thrap3
ENSMUSG00000071337	Tia1
ENSMUSG00000030846	Tial1
ENSMUSG00000089847	Timm10b
ENSMUSG00000062580	Timm17a
ENSMUSG00000021079	Timm9
ENSMUSG00000025574	Tk1
ENSMUSG00000021957	Tkt
ENSMUSG00000008305	Tle1
ENSMUSG00000025591	Tma16
ENSMUSG00000006301	Tmbim1
ENSMUSG00000024845	Tmem134
ENSMUSG00000012422	Tmem167
ENSMUSG00000055296	Tmem245
ENSMUSG00000019961	Tmpo
ENSMUSG00000093904	Tomm20
ENSMUSG00000002984	Tomm40
ENSMUSG00000022752	Tomm70a
ENSMUSG00000020914	Top2a
ENSMUSG00000022779	Top3b
ENSMUSG00000032555	Topbp1
ENSMUSG00000041763	Tpp2
ENSMUSG00000006005	Tpr
ENSMUSG00000060126	Tpt1
ENSMUSG00000029817	Tra2a
ENSMUSG00000022858	Tra2b
ENSMUSG00000032586	Traip
ENSMUSG00000033382	Trappc8
ENSMUSG00000022263	Trio
ENSMUSG00000026219	Trip12
ENSMUSG00000001909	Trmt1
ENSMUSG00000019792	Trmt11
ENSMUSG00000029097	Trmt44
ENSMUSG00000037376	Trmt6
ENSMUSG00000059552	Trp53
ENSMUSG00000045482	Trrap
ENSMUSG00000014402	Tsg101
ENSMUSG00000037300	Ttc13
ENSMUSG00000027677	Ttc14
ENSMUSG00000040785	Ttc3
ENSMUSG00000012609	Ttll5
ENSMUSG00000019845	Tube1
ENSMUSG00000027263	Tubgcp4
ENSMUSG00000033790	Tubgcp5
ENSMUSG00000051786	Tubgcp6
ENSMUSG00000035248	Tut7
ENSMUSG00000058407	Txndc9
ENSMUSG00000025747	Tyms
ENSMUSG00000032407	U2surp
ENSMUSG00000026956	Uap1l1
ENSMUSG00000030061	Uba3
ENSMUSG00000032557	Uba5
ENSMUSG00000090137	Uba52
ENSMUSG00000039568	Ubald1
ENSMUSG00000042520	Ubap2l
ENSMUSG00000091896	Ube2d2a
ENSMUSG00000078578	Ube2d3
ENSMUSG00000034343	Ube2f
ENSMUSG00000015120	Ube2i
ENSMUSG00000029203	Ube2k
ENSMUSG00000042572	Ube2q1
ENSMUSG00000060860	Ube2s
ENSMUSG00000022674	Ube2v2
ENSMUSG00000037487	Ubr5
ENSMUSG00000071655	Ubxn1
ENSMUSG00000019578	Ubxn6
ENSMUSG00000029201	Ugdh
ENSMUSG00000024817	Uhrf2
ENSMUSG00000038398	Upf3a
ENSMUSG00000029407	Uso1
ENSMUSG00000031826	Usp10
ENSMUSG00000047879	Usp14
ENSMUSG00000020124	Usp15
ENSMUSG00000025616	Usp16
ENSMUSG00000053483	Usp21
ENSMUSG00000028514	Usp24
ENSMUSG00000025437	Usp33
ENSMUSG00000056342	Usp34
ENSMUSG00000032612	Usp4
ENSMUSG00000005501	Usp40
ENSMUSG00000043411	Usp48
ENSMUSG00000038429	Usp5
ENSMUSG00000022710	Usp7
ENSMUSG00000041264	Uspl1
ENSMUSG00000028907	Utp11
ENSMUSG00000037355	Uvssa
ENSMUSG00000010936	Vac14
ENSMUSG00000020894	Vamp2
ENSMUSG00000049882	Vcpkmt
ENSMUSG00000036099	Vezt
ENSMUSG00000068231	Vmn1r43
ENSMUSG00000018171	Vmp1
ENSMUSG00000046230	Vps13a
ENSMUSG00000020220	Vps13d
ENSMUSG00000029462	Vps29
ENSMUSG00000030982	Vps35l
ENSMUSG00000031600	Vps37a
ENSMUSG00000021115	Vrk1
ENSMUSG00000024104	Washc2
ENSMUSG00000037572	Wdhd1
ENSMUSG00000042055	Wdr11
ENSMUSG00000026019	Wdr12
ENSMUSG00000035754	Wdr18
ENSMUSG00000038299	Wdr36
ENSMUSG00000029578	Wipi2
ENSMUSG00000028173	Wls
ENSMUSG00000045962	Wnk1
ENSMUSG00000031930	Wwp2
ENSMUSG00000024066	Xdh
ENSMUSG00000067150	Xpo5
ENSMUSG00000000131	Xpo6
ENSMUSG00000022100	Xpo7
ENSMUSG00000051768	Xrcc1
ENSMUSG00000028811	Yars
ENSMUSG00000041215	Yeats2
ENSMUSG00000003208	Yju2
ENSMUSG00000035851	Ythdc1
ENSMUSG00000021012	Zc3h14
ENSMUSG00000017478	Zc3h18
ENSMUSG00000037965	Zc3h7a
ENSMUSG00000024982	Zdhhc6
ENSMUSG00000034163	Zfc3h1
ENSMUSG00000017421	Zfp207
ENSMUSG00000055917	Zfp277
ENSMUSG00000029290	Zfp326
ENSMUSG00000031711	Zfp330
ENSMUSG00000038346	Zfp384
ENSMUSG00000042063	Zfp386
ENSMUSG00000048410	Zfp407
ENSMUSG00000042472	Zfp410
ENSMUSG00000024220	Zfp523
ENSMUSG00000052253	Zfp622
ENSMUSG00000030016	Zfp638
ENSMUSG00000049606	Zfp644
ENSMUSG00000049755	Zfp672
ENSMUSG00000046792	Zfp787
ENSMUSG00000074405	Zfp865
ENSMUSG00000066440	Zfyve26
ENSMUSG00000028180	Zranb2
ENSMUSG00000031370	Zrsr2
ENSMUSG00000021819	Zswim8
ENSMUSG00000070814	Zswim9
ENSMUSG00000055670	Zzef1

### Sheet: K562 RPGs
K562 Cytosolic ribosomal protein genes analyzed in Figure 2D
Source: https://www.genenames.org/cgi-bin/genegroup/download?id=1054&type=branch
Gene	Symbol	Cluster
ENSG00000142676	RPL11	2
ENSG00000197958	RPL12	2
ENSG00000063177	RPL18	2
ENSG00000163584	RPL22L1	2
ENSG00000109475	RPL34	2
ENSG00000172809	RPL38	2
ENSG00000112306	RPS12	2
ENSG00000134419	RPS15A	2
ENSG00000231500	RPS18	2
ENSG00000197728	RPS26	2
ENSG00000177954	RPS27	2
ENSG00000233927	RPS28	2
ENSG00000213741	RPS29	2
ENSG00000145425	RPS3A	2
ENSG00000168028	RPSA	2
ENSG00000149806	FAU	5
ENSG00000198755	RPL10A	5
ENSG00000167526	RPL13	5
ENSG00000265681	RPL17	5
ENSG00000114391	RPL24	5
ENSG00000131469	RPL27	5
ENSG00000166441	RPL27A	5
ENSG00000108107	RPL28	5
ENSG00000071082	RPL31	5
ENSG00000144713	RPL32	5
ENSG00000136942	RPL35	5
ENSG00000182899	RPL35A	5
ENSG00000130255	RPL36	5
ENSG00000145592	RPL37	5
ENSG00000197756	RPL37A	5
ENSG00000174444	RPL4	5
ENSG00000229117	RPL41	5
ENSG00000122406	RPL5	5
ENSG00000089009	RPL6	5
ENSG00000148303	RPL7A	5
ENSG00000089157	RPLP0	5
ENSG00000137818	RPLP1	5
ENSG00000124614	RPS10	5
ENSG00000142534	RPS11	5
ENSG00000164587	RPS14	5
ENSG00000115268	RPS15	5
ENSG00000105193	RPS16	5
ENSG00000182774	RPS17	5
ENSG00000105372	RPS19	5
ENSG00000171858	RPS21	5
ENSG00000138326	RPS24	5
ENSG00000143947	RPS27A	5
ENSG00000149273	RPS3	5
ENSG00000083845	RPS5	5
ENSG00000170889	RPS9	5
ENSG00000221983	UBA52	5
ENSG00000132676	DAP3	8
ENSG00000156482	RPL30	8
ENSG00000142937	RPS8	8
ENSG00000147403	RPL10	9
ENSG00000142541	RPL13A	11
ENSG00000188846	RPL14	11
ENSG00000162244	RPL29	11
ENSG00000100316	RPL3	11
ENSG00000241343	RPL36A	11
ENSG00000198918	RPL39	11
ENSG00000147604	RPL7	11
ENSG00000146223	RPL7L1	11
ENSG00000008988	RPS20	11
ENSG00000186468	RPS23	11
ENSG00000118181	RPS25	11
ENSG00000185088	RPS27L	11
ENSG00000116251	RPL22	12
ENSG00000125691	RPL23	12
ENSG00000161016	RPL8	12
ENSG00000163682	RPL9	12
ENSG00000110700	RPS13	12
ENSG00000105640	RPL18A	13
ENSG00000037241	RPL26L1	14
ENSG00000163923	RPL39L	18
ENSG00000165496	RPL10L	20
ENSG00000174748	RPL15	25
ENSG00000108298	RPL19	25
ENSG00000198242	RPL23A	25
ENSG00000165502	RPL36AL	25
ENSG00000137154	RPS6	25
ENSG00000171863	RPS7	25
ENSG00000122026	RPL21	27
ENSG00000161970	RPL26	27
ENSG00000177600	RPLP2	27
ENSG00000140988	RPS2	27
ENSG00000198034	RPS4X	27

### Sheet: K562 Histone genes
K562 Histone genes analyzed in Figure 2E
Source: https://www.genenames.org/cgi-bin/genegroup/download?id=864&type=branch
Gene	Symbol	Histone type	Cluster
ENSG00000274290	H2BC6	canonical	2
ENSG00000270276	H4C15	canonical	2
ENSG00000276368	H2AC14	canonical	3
ENSG00000276903	H2AC16	canonical	3
ENSG00000187837	H1-2	canonical	4
ENSG00000124575	H1-3	canonical	4
ENSG00000168298	H1-4	canonical	4
ENSG00000184357	H1-5	canonical	4
ENSG00000274997	H2AC12	canonical	4
ENSG00000278677	H2AC17	canonical	4
ENSG00000184260	H2AC20	canonical	4
ENSG00000184270	H2AC21	canonical	4
ENSG00000278463	H2AC4	canonical	4
ENSG00000196866	H2AC7	canonical	4
ENSG00000277075	H2AC8	canonical	4
ENSG00000185130	H2BC13	canonical	4
ENSG00000180596	H2BC4	canonical	4
ENSG00000197153	H3C12	canonical	4
ENSG00000183598	H3C13	canonical	4
ENSG00000277775	H3C7	canonical	4
ENSG00000197238	H4C11	canonical	4
ENSG00000278705	H4C2	canonical	4
ENSG00000277157	H4C4	canonical	4
ENSG00000203852	H3C15	canonical	5
ENSG00000196787	H2AC11	canonical	8
ENSG00000275221	H2AC15	canonical	8
ENSG00000180573	H2AC6	canonical	8
ENSG00000146047	H2BC1	canonical	8
ENSG00000124635	H2BC11	canonical	8
ENSG00000233822	H2BC15	canonical	8
ENSG00000274641	H2BC17	canonical	8
ENSG00000203814	H2BC18	canonical	8
ENSG00000184678	H2BC21	canonical	8
ENSG00000158373	H2BC5	canonical	8
ENSG00000277224	H2BC7	canonical	8
ENSG00000275713	H2BC9	canonical	8
ENSG00000196890	H2BU1	canonical	8
ENSG00000275714	H3C1	canonical	8
ENSG00000278828	H3C10	canonical	8
ENSG00000286522	H3C2	canonical	8
ENSG00000197409	H3C4	canonical	8
ENSG00000273542	H4C12	canonical	8
ENSG00000270882	H4C14	canonical	8
ENSG00000276966	H4C5	canonical	8
ENSG00000158406	H4C8	canonical	8
ENSG00000276180	H4C9	canonical	8
ENSG00000273802	H2BC8	canonical	11
ENSG00000278637	H4C1	canonical	14
ENSG00000197061	H4C3	canonical	15
ENSG00000234289	H2BS1	canonical	18
ENSG00000197903	H2BC12	canonical	20
ENSG00000196747	H2AC13	canonical	27
ENSG00000124610	H1-1	canonical	NA
ENSG00000164508	H2AC1	canonical	NA
ENSG00000187475	H1-6	canonical	NA
ENSG00000273703	H2BC14	canonical	NA
ENSG00000274750	H3C6	canonical	NA
ENSG00000276410	H2BC3	canonical	NA
ENSG00000273213	H3-2	variant	2
ENSG00000188375	H3-5	variant	3
ENSG00000184897	H1-10	variant	4
ENSG00000181218	H2AW	variant	4
ENSG00000115163	CENPA	variant	8
ENSG00000188486	H2AX	variant	8
ENSG00000132475	H3-3B	variant	8
ENSG00000164032	H2AZ1	variant	11
ENSG00000163041	H3-3A	variant	11
ENSG00000113648	MACROH2A1	variant	11
ENSG00000105968	H2AZ2	variant	12
ENSG00000189060	H1-0	variant	NA
ENSG00000246705	H2AJ	variant	NA
ENSG00000285480	H2BE1	variant	NA

### Sheet: K562 TNF-a signaling genes
K562 TNFa signaling via NF-kB genes analyzed in Figure S5C
Source: https://www.gsea-msigdb.org/gsea/msigdb/cards/HALLMARK_TNFA_SIGNALING_VIA_NFKB.html
Gene	Symbol
ENSG00000109321	AREG
ENSG00000162772	ATF3
ENSG00000070961	ATP2B1
ENSG00000086062	B4GALT1
ENSG00000158470	B4GALT5
ENSG00000069399	BCL3
ENSG00000113916	BCL6
ENSG00000134107	BHLHE40
ENSG00000110330	BIRC2
ENSG00000023445	BIRC3
ENSG00000133639	BTG1
ENSG00000159388	BTG2
ENSG00000154640	BTG3
ENSG00000110092	CCND1
ENSG00000163660	CCNL1
ENSG00000121797	CCRL2
ENSG00000026508	CD44
ENSG00000110848	CD69
ENSG00000121594	CD80
ENSG00000112149	CD83
ENSG00000124762	CDKN1A
ENSG00000172216	CEBPB
ENSG00000221869	CEBPD
ENSG00000003402	CFLAR
ENSG00000169248	CXCL11
ENSG00000081041	CXCL2
ENSG00000107201	DDX58
ENSG00000184014	DENND5A
ENSG00000162616	DNAJB4
ENSG00000136048	DRAM1
ENSG00000120129	DUSP1
ENSG00000169242	EFNA1
ENSG00000120738	EGR1
ENSG00000110047	EHD1
ENSG00000173812	EIF1
ENSG00000157557	ETS2
ENSG00000170345	FOS
ENSG00000125740	FOSB
ENSG00000175592	FOSL1
ENSG00000075426	FOSL2
ENSG00000196371	FUT4
ENSG00000123689	G0S2
ENSG00000116717	GADD45A
ENSG00000099860	GADD45B
ENSG00000131979	GCH1
ENSG00000113070	HBEGF
ENSG00000114315	HES1
ENSG00000090339	ICAM1
ENSG00000160223	ICOSLG
ENSG00000115738	ID2
ENSG00000160888	IER2
ENSG00000137331	IER3
ENSG00000162783	IER5
ENSG00000115267	IFIH1
ENSG00000159128	IFNGR2
ENSG00000134470	IL15RA
ENSG00000150782	IL18
ENSG00000136244	IL6
ENSG00000134352	IL6ST
ENSG00000168685	IL7R
ENSG00000122641	INHBA
ENSG00000125347	IRF1
ENSG00000185950	IRS2
ENSG00000101384	JAG1
ENSG00000177606	JUN
ENSG00000171223	JUNB
ENSG00000132510	KDM6B
ENSG00000155090	KLF10
ENSG00000127528	KLF2
ENSG00000136826	KLF4
ENSG00000067082	KLF6
ENSG00000119138	KLF9
ENSG00000115919	KYNU
ENSG00000196878	LAMB3
ENSG00000130164	LDLR
ENSG00000128342	LIF
ENSG00000189067	LITAF
ENSG00000185022	MAFF
ENSG00000034152	MAP2K3
ENSG00000107968	MAP3K8
ENSG00000277443	MARCKS
ENSG00000143384	MCL1
ENSG00000059728	MXD1
ENSG00000136997	MYC
ENSG00000105835	NAMPT
ENSG00000102908	NFAT5
ENSG00000116044	NFE2L2
ENSG00000165030	NFIL3
ENSG00000109320	NFKB1
ENSG00000077150	NFKB2
ENSG00000100906	NFKBIA
ENSG00000146232	NFKBIE
ENSG00000131669	NINJ1
ENSG00000123358	NR4A1
ENSG00000153234	NR4A2
ENSG00000119508	NR4A3
ENSG00000110218	PANX1
ENSG00000163110	PDLIM5
ENSG00000179094	PER1
ENSG00000170525	PFKFB3
ENSG00000139289	PHLDA1
ENSG00000181649	PHLDA2
ENSG00000011422	PLAUR
ENSG00000115956	PLEK
ENSG00000146278	PNRC1
ENSG00000087074	PPP1R15A
ENSG00000159200	RCAN1
ENSG00000162924	REL
ENSG00000173039	RELA
ENSG00000104856	RELB
ENSG00000143878	RHOB
ENSG00000104312	RIPK2
ENSG00000116514	RNF19B
ENSG00000130066	SAT1
ENSG00000124145	SDC4
ENSG00000106366	SERPINE1
ENSG00000118515	SGK1
ENSG00000142178	SIK1
ENSG00000108932	SLC16A6
ENSG00000059804	SLC2A3
ENSG00000160326	SLC2A6
ENSG00000166949	SMAD3
ENSG00000184602	SNN
ENSG00000112096	SOD2
ENSG00000285441	SOD2
ENSG00000176170	SPHK1
ENSG00000161011	SQSTM1
ENSG00000126561	STAT5A
ENSG00000136560	TANK
ENSG00000168394	TAP1
ENSG00000177426	TGIF1
ENSG00000163659	TIPARP
ENSG00000185215	TNFAIP2
ENSG00000118503	TNFAIP3
ENSG00000145779	TNFAIP8
ENSG00000049249	TNFRSF9
ENSG00000145901	TNIP1
ENSG00000168884	TNIP2
ENSG00000056558	TRAF1
ENSG00000173334	TRIB1
ENSG00000125733	TRIP10
ENSG00000102804	TSC22D1
ENSG00000137267	TUBB2A
ENSG00000196449	YRDC
ENSG00000205189	ZBTB10
ENSG00000163874	ZC3H12A
ENSG00000128016	ZFP36
