## Supplementary material for "Genome-wide quantification of RNA flow across subcellular compartments reveals determinants of the mammalian transcript life cycle": Table_S5

### Sheet: Description
Column	Description
Half_lives
RBP	RNA binding protein
Whole_cell_p.adj	Adjusted p-value, Wilcoxon test comparing target gene whole-cell half-lives vs. non-target gene whole-cell half-lives
Whole_cell_n_genes	Number of target genes with whole-cell half lives
Whole_cell_targets_FC	Median target whole-cell half-life / median non-target whole-cell half-life
Chromatin_p.adj	Adjusted p-value, Wilcoxon test comparing target gene chromatin half-lives vs. non-target gene chromatin half-lives
Chromatin_n_genes	Number of target genes with chromatin half lives
Chromatin_targets_FC	Median target chromatin half-life / median non-target chromatin half-life
Nuclear_p.adj	Adjusted p-value, Wilcoxon test comparing target gene nuclear half-lives vs. non-target gene nuclear half-lives
Nuclear_n_genes	Number of target genes with nuclear half lives
Nuclear_targets_FC	Median target nuclear half-life / median non-target nuclear half-life
Cytoplasm_p.adj	Adjusted p-value, Wilcoxon test comparing target gene cytoplasm half-lives vs. non-target gene cytoplasm half-lives
Cytoplasm_n_genes	Number of target genes with cytoplasm half lives
Cytoplasm_targets_FC	Median target cytoplasm half-life / median non-target cytoplasm half-life
Untranslated_cytoplasm_p.adj	Adjusted p-value, Wilcoxon test comparing target gene untranslated cytoplasm half-lives vs. non-target gene untranslated cytoplasm half-lives
Untranslated_cytoplasm_n_genes	Number of target genes with untranslated cytoplasm half lives
Untranslated_cytoplasm_targets_FC	Median target untranslated cytoplasm half-life / median non-target untranslated cytoplasm half-life
Nuc_deg_enrichment
RBP	RNA binding protein
N_targets_nuc_deg	Number of target PUND genes
N_targets_no_nuc_deg	Number of target non-PUND genes
N_non-targets_nuc_deg	Number of non-target PUND genes
N_non-targets_no_nuc_deg	Number of non-target non-PUND genes
Odds_ratio	Odds ratio
Adj_p_value	Adjusted p-value, Fisher's exact test

### Sheet: Half_lives_rep1
RBP	Whole_cell_p.adj	Whole_cell_n_genes	Whole_cell_targets_FC	Chromatin_p.adj	Chromatin_n_genes	Chromatin_targets_FC	Nuclear_p.adj	Nuclear_n_genes	Nuclear_targets_FC	Cytoplasm_p.adj	Cytoplasm_n_genes	Cytoplasm_targets_FC	Untranslated_cytoplasm_p.adj	Untranslated_cytoplasm_n_genes	Untranslated_cytoplasm_targets_FC
DDX21	1	24	1.53571	1	25	1.13158	1	26	1.24038	1	22	1.2234	1	11	0.490566
PABPC4	3.5e-113	2000	1.69231	2.1e-06	2028	0.947368	1.7e-05	2031	1.09804	6.8e-63	1919	1.47727	1.1e-26	1026	0.694915
WRN	1	30	1.21429	1	32	1.09211	1	32	1.10577	1	30	1.08511	1	12	0.575472
IGF2BP1	6.4e-129	1759	1.76923	1	1765	1.02632	4e-41	1764	1.26	0.00083	1700	1.1828	3.7e-30	1090	0.688525
HNRNPM	0.12	1246	1.14286	1.5e-08	1255	1.07895	3.3e-05	1254	1.11765	1	1192	1.02128	2e-08	527	0.767857
IGF2BP2	4.1e-65	1282	1.57143	1	1289	1	4.9e-13	1290	1.17647	0.03	1248	1.1828	3.2e-17	720	0.724138
FMR1	3.3e-23	650	1.5	6.8e-07	651	1.10526	1.5e-15	650	1.29412	8.1e-05	634	1.1828	7e-35	390	0.54386
TRA2A	0.86	438	1.17857	1	441	1.07895	0.049	442	1.09615	1	428	1.03191	3.1e-15	234	0.581818
U2AF2	0.31	1503	1.14286	1	1507	1.02632	1	1508	1.01923	6.7e-09	1453	1.1828	2.9e-09	679	0.785714
LARP7	1	13	0.785714	1	13	0.842105	1	13	0.75	1	12	1.2234	1	4	0.45283
U2AF1	1	689	1.14286	1	691	1.02632	1	691	1.03846	0.0026	667	1.17021	5.9e-06	326	0.777778
XRN2	1	695	1	1	702	1.02632	1	702	0.961538	1	669	1.06383	8.6e-15	284	0.654545
HNRNPA1	1	116	1.17857	1	117	1.07895	1	117	1.07692	1	112	1.17021	0.004	63	0.654206
HNRNPU	1	100	1.14286	1	102	1.09211	0.35	102	1.33654	1	94	1.17021	1	53	0.773585
SLTM	1	476	1.07143	1.2e-12	479	1.23684	0.052	481	1.09615	1	450	0.957447	1	160	0.814815
CPSF6	1	374	1.14286	1	376	0.973684	1	375	0.980769	1	364	1.04255	1.9e-13	189	0.563636
EIF4G2	0.8	984	1.14286	2.1e-20	1007	1.15789	6.4e-09	1018	1.15686	1	894	0.989362	1	325	0.888889
SAFB2	0.31	490	1.21429	3.7e-16	493	1.23684	2.1e-07	494	1.19231	1	467	0.989362	0.061	190	0.796296
PRPF8	0.00017	3663	1.07143	1	3687	1	1	3693	0.962264	7.8e-50	3472	1.29412	1.5e-25	1497	0.714286
TIA1	1.8e-31	2236	1.28571	1	2251	1.02632	3.3e-11	2252	1.11765	0.5	2154	1.07527	2.1e-22	1130	0.728814
FXR2	7e-39	578	1.64286	3.2e-18	578	1.23684	1.8e-33	578	1.4902	6.2e-08	563	1.29032	6.5e-27	386	0.561404
CSTF2T	1	1827	1.07143	2.8e-08	1862	1.07895	1	1869	1.01923	1	1710	0.989362	8.5e-08	658	0.8125
FAM120A	4.7e-67	1594	1.5	0.00086	1603	1.05263	2e-24	1607	1.19608	1	1540	1.04255	1.2e-06	869	0.824561
HNRNPUL1	1	39	1	1	39	1.13158	1	39	1.09615	1	38	1.10638	1	17	1.09434
SRSF1	1	989	0.933333	4.2e-07	993	1.10526	1	993	1.01923	1.3e-08	947	1.1828	3.7e-15	378	0.660714
FXR1	2.9e-21	219	1.85714	5e-10	219	1.28947	1.5e-21	219	1.56863	0.014	214	1.2766	5.7e-25	183	0.472727
SND1	1.8e-73	791	1.85714	4e-42	807	1.34211	2.9e-128	807	2.2	3.9e-12	678	0.739583	1	576	1.09615
LIN28B	4e-113	2519	1.61538	1	2547	1	3.7e-26	2550	1.22	2.7e-29	2404	1.23596	4.3e-28	1350	0.704918
HNRNPK	1	1035	0.933333	3e-24	1045	1.18421	0.0027	1049	1.09804	0.00016	962	1.1828	0.014	345	0.796296
RBM22	1	579	1.14286	1	581	0.973684	1	581	1	0.0041	563	1.17021	6.9e-21	324	0.607143
ILF3	0.00012	986	1.21429	3.9e-10	992	1.13158	2.3e-08	994	1.13725	1	935	1.04255	0.0011	412	0.790909
TAF15	1	164	1.10714	0.011	165	1.15789	1	165	1.09615	0.82	159	1.2766	1	73	0.943396
TARDBP	5.2e-07	2108	1.14286	2e-13	2128	1.07895	9.9e-11	2134	1.09804	1	1988	1	3.2e-10	854	0.789474
GTF2F1	1	1536	1.07143	1.2e-14	1556	1.10526	0.058	1559	1.05769	1	1443	1.02128	1.1e-05	545	0.818182
DDX3X	2.9e-159	3256	1.61538	2.7e-33	3297	0.875	1.2e-05	3302	1.07843	2.8e-58	3105	1.41176	1.8e-10	1667	0.813559
KHDRBS1	0.019	404	1.21429	0.0012	406	1.13158	0.0019	406	1.17308	1	387	1.06383	0.0024	188	0.740741
NPM1	1	11	1.64286	1	12	1.46053	1	12	1.50962	1	11	0.968085	0.35	9	0.471698
PTBP1	1.1e-14	2217	1.21429	1.3e-16	2257	1.10811	1.4e-16	2259	1.16	0.62	2064	1.04813	0.006	884	0.872727
NONO	1	1193	1.07143	2.1e-11	1203	1.13158	0.17	1201	1.03846	1	1134	0.916667	0.0003	446	0.836364
AATF	1	225	1.14286	0.0059	230	1.15789	1	233	1.11538	1	212	1.06383	1	69	0.849057
WDR43	1	41	1.5	1	42	1.15789	1	41	1.15385	1	40	0.925532	0.52	25	0.603774
APOBEC3C	2.2e-41	544	1.85714	1	549	0.973684	0.0021	549	1.15385	1.3e-27	516	1.6129	1.7e-19	312	0.607143
DDX51	1	204	1.10714	0.43	205	1.13158	1	204	1.10577	1	195	1.17021	0.014	93	0.703704
GRWD1	3e-16	1672	1.21429	1	1686	1	0.099	1685	1.05769	2.8e-16	1618	1.20879	9.3e-41	853	0.622951
EIF3G	5.5e-16	157	2	0.22	159	0.894737	0.55	159	1.30769	0.011	153	1.38298	2.9e-09	101	0.518519
AQR	5.2e-07	4350	1.07143	0.083	4407	0.973684	0.22	4410	0.962264	1.1e-33	4119	1.29412	9.8e-25	1746	0.71875
PHF6	1	139	1	0.01	140	1.21053	0.62	140	1.20192	1	129	0.882979	1	49	0.660377
DDX52	1	321	1.07143	1.1e-05	329	1.15789	1	330	1.08654	1	306	0.909574	1	112	0.886792
ZC3H8	1	31	1.35714	1	31	1.31579	1	31	1.25	1	29	1	1	14	0.650943
UTP18	0.78	33	2.14286	0.64	34	1.34211	0.81	33	1.40385	1	32	0.952128	0.0091	20	0.424528
FUS	1	700	1.07143	2.8e-12	708	1.15789	0.0058	708	1.09615	1	668	1.04255	0.0059	272	0.787037
PUM1	6.3e-27	921	1.42857	1	929	1.02632	0.00044	929	1.11538	3.2e-11	892	1.29032	1.9e-36	493	0.551724
AKAP1	3.1e-17	499	1.42857	1	502	1.05263	0.053	503	1.07692	1	489	1.06383	1	231	0.87037
HNRNPC	0.059	288	1.21429	1	289	1.02632	0.68	289	1.15385	1	284	1.06383	2.6e-07	163	0.648148
CPEB4	1	114	1.21429	1	116	0.947368	1	115	0.980769	1	112	0.914894	0.059	64	0.650943
MATR3	0.0002	1152	1.21429	0.00026	1159	1.07895	0.0011	1159	1.07692	1	1105	1.04255	1.9e-05	514	0.818182
PCBP1	8.1e-25	964	1.35714	4.2e-08	974	1.14474	2.4e-07	978	1.13725	6.1e-08	923	1.1828	3.5e-11	418	0.690909
ABCF1	1	23	1.5	1	23	1.31579	0.86	23	1.65385	1	23	0.734043	1	14	1.25472
ZNF800	3.7e-35	958	1.42857	1	961	1	1.7e-06	960	1.19608	1.2e-16	933	1.29032	1.1e-48	572	0.542373
SSB	1	26	0.557143	1	26	1.18421	1	26	1.03846	1	23	1.48936	1	4	0.688679
SDAD1	1	20	1.75	1	20	1.05263	1	20	1.53846	1	18	0.56383	0.94	15	0.641509
SAFB	1	145	1.14286	0.011	147	1.18421	0.26	147	1.17308	1	142	1.17021	0.00022	72	0.592593
KHSRP	2.1e-21	3107	1.21429	1	3128	1	0.0015	3127	1.05882	1.2e-07	2956	1.0989	3.7e-15	1408	0.79661
EWSR1	1	765	1.07143	5.9e-19	781	1.21053	0.0037	782	1.09615	1	717	0.968085	1	254	0.95283
PUM2	2.5e-23	2659	1.21429	2.4e-07	2676	0.923077	0.033	2680	1.05882	0.14	2565	0.947917	1.6e-18	1312	0.737705
LSM11	1	420	1.03571	2.7e-09	432	1.19737	0.24	431	1.09615	1	396	1.17021	0.03	139	0.759259
SMNDC1	1	606	1.03571	3.5e-06	611	1.15789	1	612	1.07692	8.2e-05	585	1.1828	0.0065	218	0.759259
TROVE2	0.093	100	1.32143	1	103	0.921053	1	104	1.13462	1	93	1.17021	1	47	0.849057
GPKOW	0.93	647	1.14286	0.21	647	0.947368	1	647	1	0.12	628	1.17021	3.7e-21	357	0.625
NSUN2	1	19	1.35714	0.45	20	1.51316	0.51	20	1.42308	1	16	1.06383	1	7	0.849057
FTO	3.9e-08	420	1.35714	1	425	1.07895	2.3e-05	426	1.21154	1	398	1.06383	0.63	206	0.842593
UPF1	1.6e-58	2628	1.38462	1	2653	1	7.2e-11	2658	1.09804	1	2492	1	0.12	1221	0.909091
QKI	3.8e-10	1078	1.21429	9.9e-07	1084	1.09211	8.4e-10	1083	1.13725	0.042	1022	1.07527	0.028	499	0.836364
XRCC6	0.92	510	1.14286	5e-05	512	1.15789	0.0069	514	1.11538	0.046	486	1.2234	1.6e-07	223	0.685185
DROSHA	1.3e-08	1212	1.21429	5.2e-10	1231	1.13158	1.8e-06	1233	1.11765	0.14	1142	1.07527	7.3e-05	496	0.836364
SF3B1	1	8	1.28571	0.15	8	2.57895	1	8	1.93269	1	6	0.574468	1	3	0.641509
BUD13	1	3001	1.07143	1	3025	1	1	3028	0.980769	6.9e-25	2850	1.25	1.2e-14	1165	0.745763
SRSF7	0.00062	259	1.28571	1	260	1.05263	0.58	260	1.11538	0.078	247	1.17021	2.9e-16	148	0.472727
AKAP8L	1	609	1.07143	1.7e-19	623	1.23684	0.23	624	1.05769	1	565	1.04255	1	172	0.90566
FASTKD2	1	252	1.14286	0.027	254	1.14474	0.73	254	1.11538	1	238	0.957447	0.00037	110	0.648148
LARP4	0.00036	193	1.64286	0.04	195	0.894737	1	195	1.05769	0.00027	183	1.38298	0.00015	91	0.574074
MTPAP	1	431	1.07143	5.4e-12	435	1.21053	0.0017	435	1.15385	0.36	409	1.17021	8.1e-09	177	0.703704
DDX24	0.35	1667	1.14286	6.6e-64	1685	1.27027	5.8e-15	1688	1.13725	1.5e-38	1555	1.34831	4.4e-09	605	0.767857
SF3B4	3.4e-06	3141	1.14286	0.28	3173	1.02632	1	3185	1	1.6e-52	2975	1.39535	1.1e-14	1259	0.779661
METAP2	6.6e-41	753	1.64286	1.4e-06	757	1.13158	3.5e-11	757	1.23529	1.4e-11	728	1.39785	4.2e-17	379	0.625
RBM15	3.7e-09	2676	0.866667	0.068	2686	0.973684	0.34	2688	0.980769	7.3e-27	2573	0.81	6.6e-35	1141	0.66129
RPS3	6.1e-66	578	2.14286	1	585	1	1.4e-14	584	1.44118	1.5e-12	562	1.39785	1.7e-20	381	0.607143
AGGF1	0.011	687	1.14286	5.2e-14	706	1.15789	7.7e-08	713	1.19608	1	626	0.925532	1	244	0.888889
HNRNPL	7e-09	1257	1.21429	1.4e-13	1274	1.10526	2.6e-10	1277	1.13725	1	1175	1.02128	1	507	0.953271
NCBP2	1	299	1.14286	1	302	1.07895	1	302	1.05769	1	291	1.17021	0.0038	137	0.777778
EXOSC5	1.7e-09	1115	1.21429	2.8e-15	1130	1.14474	8.6e-14	1132	1.21569	1	1033	1.02128	0.2	455	0.87037
HLTF	0.75	70	1.35714	0.051	70	1.21053	0.017	70	1.53846	1	66	1.11702	0.068	41	0.603774
ZRANB2	1	90	1.14286	0.0059	90	1.35526	0.75	91	1.23077	1	89	1.2766	0.16	36	0.688679
DDX55	4.4e-08	630	1.28571	0.075	642	1.07895	1	646	1.04808	5.9e-22	587	1.39785	1	226	0.886792
YBX3	1.3e-211	3899	1.66667	0.12	3942	1	1.9e-28	3952	1.16	1.7e-64	3701	1.44578	3.5e-23	1941	0.712121
DDX6	2.6e-11	1046	1.28571	1	1053	1	0.96	1053	1.05769	1	994	1.06383	1.2e-07	497	0.763636
EFTUD2	0.12	1995	1.07143	1	2006	1	1	2010	0.961538	9.2e-41	1909	1.34831	6.5e-15	813	0.754386
TBRG4	1	86	1.10714	0.29	90	1.15789	0.8	91	1.32692	1	81	0.840426	1	36	0.688679
AARS	0.066	8	2.57143	1	8	1.67105	0.15	8	2.59615	1	7	0.840426	1	7	0.415094
UCHL5	2.1e-07	3419	1.14286	0.00063	3445	1.02632	0.097	3448	1.05882	1.4e-22	3244	1.25	3.5e-22	1365	0.725806
RBFOX2	1	1062	1.07143	3.4e-31	1077	1.21053	0.00068	1080	1.11765	1.8e-11	987	1.1828	0.0021	330	0.772727
GEMIN5	6.3e-31	1180	1.42857	1	1192	1.02632	2.5e-05	1191	1.11765	1.3e-05	1138	1.1828	3.3e-17	602	0.701754
DHX30	0.081	254	1.28571	6.6e-07	261	1.21053	0.001	261	1.19231	1	243	0.989362	0.97	99	0.716981
SERBP1	4.4e-12	56	2.71429	0.88	56	1.23684	8e-05	57	1.78846	1	55	1.48936	1.1e-06	43	0.415094
PPIL4	1	89	1.28571	0.0061	89	1.23684	0.059	89	1.32692	1	83	1.17021	0.001	44	0.5
DDX42	1	63	1.14286	1	63	1	1	63	0.923077	1	61	1.2766	0.0035	26	0.481132
DGCR8	1	217	0.933333	0.18	220	1.09211	1	220	1.03846	1	204	0.994681	0.12	83	0.685185
YWHAG	1	109	1.21429	5.8e-05	109	1.34211	0.0075	109	1.32692	1	103	0.861702	0.034	54	0.622642
NIPBL	0.96	82	1.28571	1	82	1.15789	0.42	83	1.38462	1	79	0.851064	7.5e-07	56	0.472222
NOLC1	1.3e-41	654	1.71429	1	659	1.05263	1.9e-12	660	1.27451	1.8e-27	623	1.50538	5.8e-11	381	0.690909
ZNF622	1	3007	1.07143	0.00022	3025	1.02632	1	3032	1.03922	1.2e-10	2819	1.0989	1.4e-14	1140	0.775862
ZC3H11A	0.16	686	1.14286	1	689	1.05263	1	689	1.05769	0.0008	664	1.17021	1.4e-14	321	0.636364

### Sheet: Half_lives_rep2
RBP	Whole_cell_p.adj	Whole_cell_n_genes	Whole_cell_targets_FC	Chromatin_p.adj	Chromatin_n_genes	Chromatin_targets_FC	Nuclear_p.adj	Nuclear_n_genes	Nuclear_targets_FC	Cytoplasm_p.adj	Cytoplasm_n_genes	Cytoplasm_targets_FC	Untranslated_cytoplasm_p.adj	Untranslated_cytoplasm_n_genes	Untranslated_cytoplasm_targets_FC
DDX21	1	24	1.30769	1	24	1.17857	1	26	1.12097	1	21	1.15294	0.71	8	0.281818
PABPC4	1.3e-98	1986	1.66667	0.0083	2021	0.930233	3.4e-16	2036	1.2	1.6e-46	1857	1.39241	5.3e-32	1032	0.616667
WRN	1	28	0.884615	1	32	1.08333	1	33	1.22581	1	29	1.01176	1	10	0.559091
IGF2BP1	4.7e-128	1745	1.75	1	1760	1.02381	1.9e-48	1766	1.32759	0.67	1647	1.07229	1	1085	1
HNRNPM	0.23	1239	1.07692	2.6e-05	1257	1.09524	0.025	1257	1.06557	1	1170	1.06024	1	534	1
IGF2BP2	1.3e-63	1275	1.46154	1	1286	1.02381	3.5e-19	1291	1.21667	1	1202	1.09639	9.8e-07	734	0.790909
FMR1	2.5e-20	649	1.38462	0.0029	651	1.11905	2.1e-11	650	1.2459	4.2e-06	624	1.20482	5e-19	391	0.6
TRA2A	1	438	1.15385	1	440	1.07143	1	441	1.04918	1	422	1.07059	0.0043	206	0.759091
U2AF2	1	1494	1.07692	1	1506	1.02381	1	1508	0.967742	4.3e-09	1434	1.20988	1	659	1
LARP7	1	13	0.769231	1	13	0.928571	1	13	0.774194	1	12	1.12353	1	3	0.572727
U2AF1	1	683	1.07692	1	690	1.03571	1	690	1	0.0027	656	1.15663	1	306	0.909091
XRN2	1	692	1.07692	1	699	1.02381	1	702	0.983871	1	663	1.07229	9.2e-05	283	0.754545
HNRNPA1	1	115	1.07692	1	117	1.07143	1	116	1.02419	1	113	1.17647	1	49	0.909091
HNRNPU	1	98	1.23077	1	102	1.09524	0.92	101	1.19672	1	93	1.29412	1	52	0.872727
SLTM	1	463	1.07692	3.2e-10	480	1.21429	1	480	1.04918	1	436	0.952941	0.75	165	0.763636
CPSF6	1	374	1.07692	1	376	0.97619	1	376	0.927419	1	363	1	1	181	0.909091
EIF4G2	0.029	963	1.07692	6.9e-17	999	1.16667	1.6e-05	1017	1.11475	1	880	0.976471	1	337	1
SAFB2	0.66	483	1.15385	2.3e-13	491	1.21429	9.3e-05	493	1.19672	1	449	0.952941	1	191	1
PRPF8	0.056	3625	1.07692	1	3688	0.976744	0.0051	3696	0.920635	3e-55	3436	1.35135	0.031	1461	0.909091
TIA1	1.2e-29	2212	1.23077	1	2248	1.04762	9.2e-09	2254	1.13333	0.56	2099	1.07229	1	1105	0.909091
FXR2	2.3e-36	577	1.53846	8.9e-11	578	1.19048	2.9e-26	577	1.40984	5.5e-11	556	1.3253	3.1e-20	380	0.590909
CSTF2T	1	1798	1.07692	1.6e-06	1852	1.07143	1	1874	1.01639	1	1669	0.976471	0.031	663	0.872727
FAM120A	4.1e-75	1582	1.58333	0.0057	1603	1.04762	3.6e-24	1605	1.21667	1	1496	1.03614	1	856	1.1
HNRNPUL1	1	38	1.03846	1	39	1.09524	1	39	1	1	37	1.29412	1	13	0.6
SRSF1	1	984	0.928571	8.5e-06	993	1.09524	1	993	0.935484	9.9e-13	931	1.20482	0.0026	366	0.754545
FXR1	1.7e-18	219	1.69231	1.1e-05	219	1.2381	3.3e-16	219	1.4918	0.00063	211	1.3253	1.8e-10	174	0.568182
SND1	4.6e-65	774	1.76923	2.3e-60	803	1.53659	1.2e-142	811	2.41379	6.3e-16	605	0.71345	0.96	552	1.2
LIN28B	4.4e-100	2499	1.58333	1	2540	1.02381	2.1e-31	2551	1.25862	3.8e-21	2328	1.225	5.8e-08	1340	0.836364
HNRNPK	1	1019	1.07692	6.1e-22	1043	1.19048	0.99	1051	1.04918	3.6e-07	941	1.18072	0.054	344	0.818182
RBM22	1	575	1.07692	1	581	0.953488	1	581	0.967742	0.0049	555	1.18072	4.9e-09	297	0.681818
ILF3	0.0011	967	1.15385	2.1e-07	991	1.11905	8.3e-05	995	1.11475	1	916	1.03614	1	407	0.909091
TAF15	1	161	1.07692	0.14	165	1.16667	1	164	1.03226	0.74	159	1.29412	1	70	0.818182
TARDBP	1.4e-07	2079	1.07692	3.1e-10	2124	1.07143	2.5e-06	2136	1.06557	1	1933	1	1	848	1
GTF2F1	1	1520	1.07692	5.8e-12	1551	1.09524	1	1558	1.03279	0.56	1403	1.06024	0.11	570	0.836364
DDX3X	6.9e-140	3220	1.58333	1.5e-18	3292	0.909091	1.6e-19	3305	1.18966	3.4e-35	3010	1.2987	9.8e-05	1682	0.872727
KHDRBS1	0.22	400	1.15385	0.026	406	1.08333	0.049	406	1.14754	1	380	1.01176	1	189	1.3
NPM1	1	11	1.53846	1	12	1.28571	1	12	1.60484	1	11	1.09412	1	10	0.281818
PTBP1	2.7e-11	2185	1.15385	1.1e-13	2250	1.09756	2.3e-11	2262	1.13333	0.17	1995	1.06024	1	858	1.1
NONO	1	1177	1.07692	4.1e-07	1199	1.09524	1	1202	1.03279	1	1101	0.941176	1	468	0.872727
AATF	1	223	1	0.0082	231	1.19048	1	232	1.02419	0.36	207	1.12941	1	71	0.7
WDR43	1	40	1.42308	1	41	1.19048	1	41	1.1129	1	39	0.776471	0.038	21	0.263636
APOBEC3C	7.3e-32	542	1.76923	1	547	1	1.5e-06	549	1.31148	7.7e-21	502	1.44578	2.9e-17	307	0.572727
DDX51	1	203	1.07692	0.43	204	1.14286	1	204	1.06452	1	191	1.17647	0.17	89	0.736364
GRWD1	1.3e-12	1669	1.15385	1	1684	0.965116	1	1686	1.04918	7.2e-20	1591	1.25	9e-09	815	0.809091
EIF3G	1e-13	155	2	1	158	0.928571	0.0022	159	1.45902	1	146	1.17647	0.00023	103	0.590909
AQR	1e-05	4308	1.07692	0.52	4394	0.976744	0.0071	4414	0.952381	2.3e-41	4056	1.2973	3.3e-13	1742	0.783333
PHF6	1	139	1	0.022	140	1.20238	1	140	1.16129	1	125	0.952941	0.018	49	0.481818
DDX52	1	317	1.07692	0.00022	328	1.15476	1	329	1.04918	1	298	0.941176	1	111	0.827273
ZC3H8	1	31	1.15385	1	31	1.30952	1	31	1.43548	1	29	1.29412	0.082	13	0.245455
UTP18	1	32	1.5	1	33	1.33333	0.96	33	1.46774	1	32	1.05294	0.022	20	0.272727
FUS	1	693	1.07692	8.9e-10	704	1.16667	0.39	707	1.06557	1	655	1.07229	0.21	273	0.854545
PUM1	3e-22	923	1.38462	1	928	1	0.0024	930	1.14754	5.8e-13	875	1.35802	8.5e-23	491	0.581818
AKAP1	3.7e-18	496	1.38462	0.49	502	1.07143	0.0046	503	1.13115	1	474	1.12651	1	242	0.809091
HNRNPC	0.05	288	1.23077	1	289	1.02381	1	289	1.11475	1	282	1.01176	1	164	0.809091
CPEB4	1	115	1.15385	1	115	1	1	116	0.983871	1	111	0.929412	1	59	0.754545
MATR3	0.0012	1141	1.15385	0.019	1158	1.04762	0.17	1160	1.04918	1	1072	1.01176	1	497	1.04762
PCBP1	9.7e-26	955	1.38462	1.2e-06	972	1.14286	1.6e-10	981	1.19672	2.8e-08	892	1.20482	4.4e-13	441	0.636364
ABCF1	1	23	1.69231	0.92	23	1.30952	1	23	1.5	1	23	0.811765	1	13	0.381818
ZNF800	6.7e-29	957	1.38462	1	960	1	3e-05	961	1.18033	1.2e-16	913	1.35802	7.5e-23	553	0.6
SSB	1	25	0.592308	1	26	1.16667	1	26	1.00806	1	22	1.29412	1	6	0.427273
SDAD1	1	20	1.80769	1	20	0.952381	1	20	1.69355	1	19	0.6	0.012	15	0.254545
SAFB	1	144	1.11538	0.13	147	1.19048	1	147	1.1129	1	142	1.10588	1	69	0.754545
KHSRP	1.3e-16	3082	1.15385	1	3126	0.976744	0.36	3130	1.03279	0.0013	2905	1.08642	0.16	1331	1.1
EWSR1	1	752	1.07692	2.5e-15	776	1.19048	0.086	781	1.08197	1	694	0.976471	0.32	258	0.831818
PUM2	3.3e-28	2640	1.23077	3.1e-08	2668	0.930233	0.07	2681	1.04918	0.0044	2503	0.918605	1	1279	1.1
LSM11	1	417	1.07692	6.1e-07	426	1.19048	1	430	1.05738	0.26	387	1.13253	1	142	0.863636
SMNDC1	1	603	1.07692	7.1e-06	610	1.16667	1	610	1.02459	1.1e-07	573	1.20482	8.7e-07	210	0.586364
TROVE2	0.12	98	1.38462	1	104	0.97619	1	104	1.1129	1	92	1.15294	1	51	0.754545
GPKOW	1	646	1.07692	0.57	647	0.930233	1	647	0.967742	0.059	627	1.15663	0.0077	328	0.827273
NSUN2	1	19	1.07692	0.066	20	1.54762	1	20	1.31452	1	16	1.04118	1	6	1.45455
FTO	4.8e-08	412	1.30769	0.021	423	1.09524	3.5e-06	426	1.19672	1	384	1.01176	1	211	0.890909
UPF1	6e-66	2589	1.41667	1	2641	1.04762	3.4e-13	2662	1.13333	1	2424	1.03012	1	1203	1
QKI	1.1e-08	1069	1.15385	1.2e-05	1082	1.09524	2.4e-06	1085	1.13115	0.36	993	1.07229	0.0075	459	1.3
XRCC6	1	505	1.15385	0.0022	511	1.14286	0.23	514	1.11475	0.0014	474	1.20482	1	231	0.872727
DROSHA	3.5e-09	1195	1.23077	9.8e-10	1224	1.14286	1e-07	1233	1.13115	0.028	1113	1.12048	0.0012	514	0.827273
SF3B1	1	7	1.07692	0.17	8	2.57143	1	8	1.58065	1	6	0.629412	1	3	0.263636
BUD13	1	2971	1.07692	1	3020	1.02381	0.00076	3028	0.920635	1.8e-35	2808	1.2987	1.5e-06	1137	0.827273
SRSF7	0.0099	258	1.30769	1	260	1.04762	1	260	1.08197	0.2	246	1.20482	0.0025	134	0.613636
AKAP8L	1	599	1	1e-15	618	1.19048	1	624	1.04098	0.073	546	1.15663	1	181	0.872727
FASTKD2	1	250	1.15385	0.094	253	1.16667	1	254	1.08197	1	231	0.929412	0.27	107	0.681818
LARP4	0.049	190	1.46154	0.24	194	0.837209	1	195	1.1129	0.0013	173	1.3253	4.3e-09	93	0.390909
MTPAP	1	431	1.07692	3.6e-09	434	1.19048	1	434	1.08197	0.004	402	1.15663	0.011	166	0.709091
DDX24	1	1647	1.07692	1.9e-54	1680	1.2439	7.9e-05	1688	1.06557	3.1e-56	1539	1.39241	0.0011	591	0.827273
SF3B4	0.0012	3105	1.07692	0.31	3165	1.04762	1	3185	0.983871	1.6e-62	2932	1.44737	7.4e-06	1240	0.854545
METAP2	7.8e-37	749	1.53846	4.6e-06	756	1.15476	2e-15	757	1.31148	1.1e-12	700	1.3253	2.9e-23	403	0.554545
RBM15	3.6e-07	2659	0.857143	0.014	2685	0.953488	3.4e-06	2688	0.904762	1.3e-19	2530	0.823864	1.1e-09	1121	0.827273
RPS3	1.3e-54	576	2	1	583	1	4.4e-21	585	1.54098	1.8e-08	534	1.3253	9.2e-19	384	0.568182
AGGF1	0.0043	668	1.19231	1.7e-10	698	1.16667	7e-06	715	1.14754	1	595	1	1	244	1
HNRNPL	2.1e-07	1245	1.15385	3e-09	1268	1.09524	4.7e-07	1277	1.13115	1	1132	1.01176	0.33	505	1.2
NCBP2	1	298	1.07692	1	301	1.04762	1	302	1.06557	1	286	1.04706	1	139	1
EXOSC5	5.9e-07	1097	1.15385	5.5e-12	1125	1.11905	1.1e-09	1132	1.18033	1	1006	1.01176	0.2	449	1.3
HLTF	1	70	1.38462	0.026	70	1.20238	0.18	70	1.31452	1	66	1.01176	1	35	1
ZRANB2	1	89	1.15385	0.0062	90	1.2381	1	91	1.2623	1	89	1.10588	1	35	0.627273
DDX55	2.4e-06	624	1.30769	0.042	639	1.11905	1	647	1.04918	1.4e-20	576	1.35802	9.3e-05	235	0.672727
YBX3	6.7e-190	3847	1.63636	1	3932	0.953488	5.9e-43	3954	1.22807	1.9e-48	3596	1.35135	8.1e-06	1968	0.890909
DDX6	2.8e-12	1038	1.30769	1	1050	1.02381	0.1	1055	1.08197	1	975	1.07229	4.7e-07	502	0.681818
EFTUD2	1	1980	1.07692	1	2007	1	0.045	2009	0.935484	2.8e-45	1891	1.39241	1.3e-07	804	0.836364
TBRG4	1	87	1.15385	1	90	1.17857	1	91	1.27419	1	80	0.994118	1	32	0.672727
AARS	0.079	7	2.69231	1	8	1.92857	0.17	8	2.25806	1	7	1.15294	1	6	0.222727
UCHL5	5.3e-05	3391	1.07692	0.12	3439	1.02381	1	3447	1.01639	2.8e-32	3185	1.27273	0.00022	1340	0.872727
RBFOX2	1	1048	1.07692	2.7e-26	1073	1.21951	0.12	1080	1.06557	1.3e-17	964	1.23457	1	342	0.909091
GEMIN5	3e-26	1175	1.38462	1	1188	1.04762	6.6e-08	1191	1.14754	1.6e-05	1116	1.18072	2.2e-09	617	0.681818
DHX30	0.19	254	1.23077	4.7e-06	259	1.19048	0.0021	260	1.19672	1	240	1.04706	0.0037	105	0.618182
SERBP1	1.2e-10	55	2.61538	1	56	1.2381	6.8e-06	57	1.80328	1	53	1.15294	1.9e-05	43	0.409091
PPIL4	1	88	1.23077	0.017	89	1.19048	0.4	89	1.22581	1	79	1.07059	1	44	0.9
DDX42	1	62	1.07692	1	63	0.952381	1	63	0.967742	1	61	1.29412	0.00014	29	0.363636
DGCR8	1	213	1	0.79	220	1.04762	1	220	1.03226	1	202	1.07059	1	80	0.818182
YWHAG	1	108	1.15385	0.00079	109	1.30952	0.048	108	1.36066	1	100	0.888235	0.46	53	0.618182
NIPBL	1	82	1.19231	1	82	1.15476	1	83	1.33871	1	77	0.811765	0.15	50	0.522727
NOLC1	6.7e-35	649	1.61538	1	659	1.07143	4.5e-13	660	1.32787	4.1e-22	609	1.48148	8.8e-06	378	0.681818
ZNF622	1	2977	1.07692	0.053	3024	1.04762	1	3034	1	8.3e-18	2776	1.175	1	1109	0.909091
ZC3H11A	0.7	681	1.07692	1	687	1.04762	1	689	1	0.00021	657	1.15663	0.32	314	0.827273

### Sheet: Nuc_deg_enrichment
RBP	N_targets_nuc_deg	N_targets_no_nuc_deg	N_non-targets_nuc_deg	N_non-targets_no_nuc_deg	Odds_ratio	Adj_p_value
DDX21	2	22	406	10536	2.35887	1
PABPC4	185	1784	223	8774	4.07938	8.43844e-37
WRN	2	26	406	10532	1.99528	1
IGF2BP1	64	1653	344	8905	1.00226	1
HNRNPM	100	1133	308	9425	2.70051	1.45653e-12
IGF2BP2	68	1185	340	9373	1.58185	0.160284
FMR1	51	572	357	9986	2.49369	9.44029e-06
TRA2A	48	385	360	10173	3.52226	8.84083e-10
U2AF2	126	1348	282	9210	3.05232	1.03801e-18
LARP7	1	12	407	10546	2.15901	1
U2AF1	71	598	337	9960	3.50833	3.96036e-14
XRN2	82	589	326	9969	4.25633	1.44465e-20
HNRNPA1	16	93	392	10465	4.5921	0.000281203
HNRNPU	6	92	402	10466	1.69781	1
SLTM	31	438	377	10120	1.89977	0.18931
CPSF6	42	322	366	10236	3.64754	5.56088e-09
EIF4G2	47	944	361	9614	1.3259	1
SAFB2	27	463	381	10095	1.54504	1
PRPF8	297	3310	111	7248	5.85764	4.09286e-61
TIA1	155	2048	253	8510	2.54531	2.29328e-15
FXR2	35	520	373	10038	1.81116	0.278488
CSTF2T	119	1708	289	8850	2.13339	1.94446e-08
FAM120A	49	1529	359	9029	0.806013	1
HNRNPUL1	7	30	401	10528	6.12465	0.0410683
SRSF1	130	843	278	9715	5.3875	2.55248e-39
FXR1	11	197	397	10361	1.45718	1
SND1	18	765	390	9793	0.590853	1
LIN28B	174	2296	234	8262	2.67538	3.6344e-18
HNRNPK	84	947	324	9611	2.63087	2.76554e-10
RBM22	87	460	321	10098	5.94759	1.76688e-30
ILF3	53	926	355	9632	1.55285	0.653353
TAF15	20	142	388	10416	3.78051	0.000262787
TARDBP	118	1978	290	8580	1.76489	0.000141084
GTF2F1	100	1427	308	9131	2.07736	6.34948e-07
DDX3X	212	3031	196	7527	2.68579	8.93437e-20
KHDRBS1	39	365	369	10193	2.95105	4.62394e-06
NPM1	0	10	408	10548	0	1
PTBP1	86	2144	322	8414	1.04814	1
NONO	93	1083	315	9475	2.58268	7.77734e-11
AATF	32	189	376	10369	4.66775	3.66771e-09
WDR43	5	34	403	10524	3.83972	1
APOBEC3C	65	457	343	10101	4.18762	2.74023e-16
DDX51	25	173	383	10385	3.91757	9.13915e-06
GRWD1	165	1478	243	9080	4.17096	2.64233e-35
EIF3G	22	120	386	10438	4.95617	1.33675e-06
AQR	331	3978	77	6580	7.10925	1.56606e-67
PHF6	16	117	392	10441	3.6414	0.00372847
DDX52	32	287	376	10271	3.04522	3.39918e-05
ZC3H8	6	19	402	10539	8.27549	0.0277699
UTP18	5	21	403	10537	6.22336	0.268394
FUS	73	616	335	9942	3.51629	1.53633e-14
PUM1	95	794	313	9764	3.73132	6.31836e-20
AKAP1	18	478	390	10080	0.973288	1
HNRNPC	34	245	374	10313	3.82607	1.01593e-07
CPEB4	12	98	396	10460	3.23375	0.0873102
MATR3	60	1088	348	9470	1.50063	0.712347
PCBP1	73	880	335	9678	2.39626	1.84475e-07
ABCF1	1	21	407	10537	1.2328	1
ZNF800	111	794	297	9764	4.59485	3.1642e-29
SSB	6	19	402	10539	8.27549	0.0277699
SDAD1	2	13	406	10545	3.99498	1
SAFB	12	133	396	10425	2.37497	1
KHSRP	165	2911	243	7647	1.78355	4.72233e-06
EWSR1	63	701	345	9857	2.56739	2.034e-07
PUM2	101	2535	307	8023	1.04122	1
LSM11	51	364	357	10194	3.99992	3.12696e-12
SMNDC1	89	501	319	10057	5.5988	1.91752e-29
TROVE2	3	97	405	10461	0.798867	1
GPKOW	75	546	333	10012	4.12909	2.67793e-18
NSUN2	1	18	407	10540	1.43863	1
FTO	30	388	378	10170	2.08007	0.0583057
UPF1	79	2544	329	8014	0.756449	1
QKI	58	1012	350	9546	1.56307	0.410665
XRCC6	62	437	346	10121	4.14915	2.0666e-15
DROSHA	101	1103	307	9455	2.81976	1.33765e-13
SF3B1	0	8	408	10550	0	1
BUD13	251	2717	157	7841	4.61266	8.16129e-48
SRSF7	33	212	375	10346	4.29347	1.29067e-08
AKAP8L	60	547	348	10011	3.15492	2.44367e-10
FASTKD2	19	224	389	10334	2.25314	0.311221
LARP4	32	149	376	10409	5.94267	1.3886e-11
MTPAP	57	366	351	10192	4.52068	1.11635e-15
DDX24	176	1479	232	9079	4.65606	5.65903e-42
SF3B4	271	2840	137	7718	5.37474	1.87445e-57
METAP2	76	649	332	9909	3.49445	5.89597e-15
RBM15	178	2458	230	8100	2.55006	9.64521e-17
RPS3	62	480	346	10078	3.76179	1.16878e-13
AGGF1	34	660	374	9898	1.36331	1
HNRNPL	60	1203	348	9355	1.34071	1
NCBP2	42	249	366	10309	4.74938	2.8543e-12
EXOSC5	56	1055	352	9503	1.43297	1
HLTF	8	59	400	10499	3.55822	0.366517
ZRANB2	15	70	393	10488	5.7164	5.20333e-05
DDX55	51	583	357	9975	2.44396	2.099e-05
YBX3	206	3664	202	6894	1.91875	1.90504e-08
DDX6	77	953	331	9605	2.34427	2.19547e-07
EFTUD2	221	1728	187	8830	6.03759	1.22273e-62
TBRG4	8	80	400	10478	2.61914	1
AARS	0	8	408	10550	0	1
UCHL5	248	3150	160	7408	3.64441	1.61901e-34
RBFOX2	102	958	306	9600	3.33973	3.70356e-18
GEMIN5	110	1035	298	9523	3.39575	8.31524e-20
DHX30	25	225	383	10333	2.99717	0.000732115
SERBP1	5	43	403	10515	3.03339	1
PPIL4	8	81	400	10477	2.58668	1
DDX42	13	46	395	10512	7.51572	2.0641e-05
DGCR8	27	189	381	10369	3.88716	3.39423e-06
YWHAG	9	98	399	10460	2.40724	1
NIPBL	13	60	395	10498	5.75607	0.000273904
NOLC1	81	546	327	10012	4.54105	7.04255e-22
ZNF622	216	2779	192	7779	3.14859	8.55971e-27
ZC3H11A	78	590	330	9968	3.99265	3.25753e-18
