## Supplementary material for "Genome-wide quantification of RNA flow across subcellular compartments reveals determinants of the mammalian transcript life cycle": Table_S8

### Sheet: Description
Column	Description
TF	Transcription factor
Adj_p_value	Adjusted p-value, Wilcoxon test comparing target genes half-lives to non-target gene half-lives
N_genes	Number of target genes
FC	Median target half-life / median non-target half-life
Rate	Subcellular half-life

### Sheet: Rep1
TF	Adj_p_value	N_genes	FC	Rate
ADA2_TARGET_GENES	5.67674e-06	694	-0.159612	Chromatin
AEBP2_TARGET_GENES	4.83238e-08	877	-0.186214	Chromatin
AHRR_TARGET_GENES	5.73254e-10	1006	-0.212816	Chromatin
ALKBH3_TARGET_GENES	1.33264e-08	368	-0.292622	Chromatin
ARNT2_TARGET_GENES	2.4898e-06	569	-0.212816	Chromatin
ASH1L_TARGET_GENES	6.13353e-08	1242	-0.159612	Chromatin
ATF4	8.21375e-15	170	-0.558643	Chromatin
ATF5	2.39138e-09	68	-1.03748	Chromatin
ATF5_TARGET_GENES	0.00166678	342	-0.239418	Chromatin
ATF6_TARGET_GENES	2.75977e-08	866	-0.159612	Chromatin
AUTS2_TARGET_GENES	0.00199351	338	-0.159612	Chromatin
BANP_TARGET_GENES	5.48063e-10	642	-0.239418	Chromatin
BARHL1_TARGET_GENES	5.71743e-14	960	-0.212816	Chromatin
BARX1_TARGET_GENES	1.61739e-15	1058	-0.239418	Chromatin
BARX2_TARGET_GENES	2.43226e-14	1473	-0.186214	Chromatin
BPTF	0.00205372	584	-0.13301	Chromatin
BRCA2_TARGET_GENES	1.28982e-05	1112	-0.146372	Chromatin
CASP8AP2_TARGET_GENES	9.3603e-05	278	-0.239418	Chromatin
CEBPG	0.0056174	261	-0.239418	Chromatin
CEBPZ_TARGET_GENES	1.01686e-08	1326	-0.159612	Chromatin
CIC_TARGET_GENES	1.63157e-05	315	-0.212816	Chromatin
CIITA_TARGET_GENES	1.57047e-13	1013	-0.212816	Chromatin
CREB3L4_TARGET_GENES	4.23231e-12	1160	-0.186214	Chromatin
DBP_TARGET_GENES	1.962e-15	727	-0.26602	Chromatin
DIDO1_TARGET_GENES	5.36846e-26	1399	-0.239418	Chromatin
DLX4_TARGET_GENES	1.17565e-16	718	-0.292622	Chromatin
DLX6_TARGET_GENES	2.59009e-07	459	-0.159612	Chromatin
DMRT1_TARGET_GENES	7.80891e-06	324	-0.239418	Chromatin
E2F2_TARGET_GENES	9.05057e-06	1188	-0.13301	Chromatin
ELF2_TARGET_GENES	6.27834e-26	1302	-0.26602	Chromatin
ETV3	0.00128355	138	-0.332464	Chromatin
EWSR1_TARGET_GENES	0.000222206	634	-0.159612	Chromatin
FEV_TARGET_GENES	2.92971e-15	1333	-0.212816	Chromatin
FOXE1_TARGET_GENES	3.0372e-12	550	-0.239418	Chromatin
FOXO4_TARGET_GENES	0.000698601	248	-0.26602	Chromatin
FOXR2_TARGET_GENES	5.09703e-06	187	-0.292622	Chromatin
GLI3_TARGET_GENES	0.00587025	600	-0.13301	Chromatin
GLI4_TARGET_GENES	9.72848e-10	655	-0.239418	Chromatin
GTF2A2_TARGET_GENES	2.03463e-14	386	-0.345826	Chromatin
GTF2E2_TARGET_GENES	4.85782e-15	301	-0.345826	Chromatin
HALLMARK_MYC_TARGETS_V1	1.28215e-08	200	-0.292622	Chromatin
HES4_TARGET_GENES	3.4994e-09	506	-0.226056	Chromatin
HHEX_TARGET_GENES	0.0019996	773	-0.13301	Chromatin
HMGA1	1.59727e-12	240	-0.425632	Chromatin
HOXA1_TARGET_GENES	5.23221e-11	923	-0.186214	Chromatin
HOXA2_TARGET_GENES	6.10369e-11	1295	-0.186214	Chromatin
HOXB4_TARGET_GENES	2.4292e-06	936	-0.14625	Chromatin
HOXC6_TARGET_GENES	2.87507e-06	930	-0.186214	Chromatin
ID2_TARGET_GENES	8.07949e-07	851	-0.159612	Chromatin
IRF5_TARGET_GENES	3.46382e-06	666	-0.13301	Chromatin
JDP2_TARGET_GENES	4.71317e-14	1623	-0.186214	Chromatin
KAT2A_TARGET_GENES	8.82793e-15	943	-0.239418	Chromatin
KAT5_TARGET_GENES	6.1254e-10	756	-0.186214	Chromatin
KDM5D_TARGET_GENES	4.94894e-05	1196	-0.106408	Chromatin
KLF7_TARGET_GENES	0.00021006	736	-0.13301	Chromatin
LHX2_TARGET_GENES	3.60997e-06	937	-0.13301	Chromatin
MORC2_TARGET_GENES	1.23998e-14	1622	-0.186214	Chromatin
MZF1_TARGET_GENES	2.09037e-06	1089	-0.159612	Chromatin
NCOA4_TARGET_GENES	8.13123e-07	672	-0.172852	Chromatin
NFAT5	0.00451154	269	-0.212816	Chromatin
NFE2L1_TARGET_GENES	6.65776e-21	1499	-0.212816	Chromatin
NFKBIA_TARGET_GENES	2.12746e-16	706	0.319224	Chromatin
NFRKB_TARGET_GENES	1.90492e-26	1619	-0.239418	Chromatin
NKX2_2_TARGET_GENES	2.31407e-09	1054	-0.13301	Chromatin
NKX2_5_TARGET_GENES	0.00059419	912	-0.119648	Chromatin
NPM1_TARGET_GENES	8.38532e-07	296	-0.252658	Chromatin
NUP153_TARGET_GENES	1.84373e-14	1394	-0.186214	Chromatin
OVOL3_TARGET_GENES	0.000152578	395	-0.212816	Chromatin
PHF2_TARGET_GENES	3.12185e-06	1232	-0.159612	Chromatin
PSMB5_TARGET_GENES	1.53555e-06	220	-0.359066	Chromatin
RAG1_TARGET_GENES	2.46686e-11	804	-0.239418	Chromatin
RFX7_TARGET_GENES	0.000236617	418	-0.212816	Chromatin
RUVBL1_TARGET_GENES	0.00815262	134	-0.292622	Chromatin
SALL4_TARGET_GENES	1.23869e-08	1431	-0.13301	Chromatin
SETD1A_TARGET_GENES	3.46594e-27	1250	-0.26602	Chromatin
SETD7_TARGET_GENES	6.65482e-06	764	-0.159612	Chromatin
SETX_TARGET_GENES	1.13065e-29	1601	-0.212816	Chromatin
SNIP1_TARGET_GENES	0.00117969	609	-0.186214	Chromatin
SON	0.000361558	588	-0.14625	Chromatin
SPEN	1.25144e-06	363	-0.239418	Chromatin
SUMO1_TARGET_GENES	0.000182029	740	-0.159612	Chromatin
SUPT20H_TARGET_GENES	4.84079e-17	1130	-0.239418	Chromatin
TAF9B_TARGET_GENES	2.82791e-11	438	-0.319224	Chromatin
TEAD2_TARGET_GENES	3.7992e-18	1190	-0.212816	Chromatin
TET1_TARGET_GENES	8.9942e-08	716	-0.186214	Chromatin
TOP2B_TARGET_GENES	1.36905e-06	462	-0.239418	Chromatin
UBN1_TARGET_GENES	8.53314e-05	1356	-0.13301	Chromatin
UBP1_TARGET_GENES	1.06637e-12	1502	-0.186214	Chromatin
WRNIP1_TARGET_GENES	1.22573e-07	802	-0.159612	Chromatin
ZBTB43	2.68233e-06	286	-0.239418	Chromatin
ZBTB7B_TARGET_GENES	4.15513e-09	1536	-0.159612	Chromatin
ZC3H11A_TARGET_GENES	4.01132e-06	506	-0.212816	Chromatin
ZFHX3_TARGET_GENES	2.97813e-22	1402	-0.239418	Chromatin
ZKSCAN1	0.000921623	379	-0.212816	Chromatin
ZNF2_TARGET_GENES	0.000238292	902	-0.159612	Chromatin
ZNF207	0.000351623	51	-0.39903	Chromatin
ZNF250_TARGET_GENES	0.000122088	411	-0.239418	Chromatin
ZNF260_TARGET_GENES	9.62459e-06	418	-0.239418	Chromatin
ZNF30_TARGET_GENES	5.51825e-10	1125	-0.212816	Chromatin
ZNF350_TARGET_GENES	0.000112985	1130	-0.0798061	Chromatin
ZNF407_TARGET_GENES	4.03103e-12	1617	-0.159612	Chromatin
ZNF581_TARGET_GENES	9.04656e-10	268	-0.372428	Chromatin
ZNF660_TARGET_GENES	0.000535033	599	-0.159612	Chromatin
ZNF711_TARGET_GENES	3.189e-21	1426	-0.212816	Chromatin
ZNF8_TARGET_GENES	1.83394e-06	766	-0.159612	Chromatin
ZNF830_TARGET_GENES	0.000822785	238	-0.26602	Chromatin
ZNF843_TARGET_GENES	0.00467493	606	-0.13301	Chromatin
ZSCAN31_TARGET_GENES	5.23319e-06	733	-0.159612	Chromatin
ZSCAN5DP_TARGET_GENES	8.82644e-06	1111	-0.13301	Chromatin
ZZZ3_TARGET_GENES	0.00261021	96	-0.292622	Chromatin
ADA2_TARGET_GENES	0.000517589	702	-0.186214	Nuclear
AHRR_TARGET_GENES	0.000411849	1012	-0.159612	Nuclear
ALKBH3_TARGET_GENES	0.00654173	370	-0.27926	Nuclear
ARNT2_TARGET_GENES	0.000522916	569	-0.239418	Nuclear
ASH1L_TARGET_GENES	0.0011738	1246	-0.13301	Nuclear
ATF4	0.00211508	170	-0.372183	Nuclear
ATF5	0.000800031	68	-1.01063	Nuclear
BARHL1_TARGET_GENES	0.000211361	967	-0.186214	Nuclear
BARX1_TARGET_GENES	8.66442e-06	1068	-0.186214	Nuclear
BARX2_TARGET_GENES	8.57198e-06	1476	-0.159612	Nuclear
CEBPZ_TARGET_GENES	3.10893e-05	1328	-0.159612	Nuclear
CIITA_TARGET_GENES	1.89513e-07	1019	-0.212816	Nuclear
DBP_TARGET_GENES	1.48107e-05	731	-0.212816	Nuclear
DIDO1_TARGET_GENES	1.791e-10	1397	-0.212816	Nuclear
DLX4_TARGET_GENES	0.000159592	721	-0.212816	Nuclear
ELF2_TARGET_GENES	5.26871e-14	1302	-0.26602	Nuclear
FEV_TARGET_GENES	7.58654e-05	1341	-0.159612	Nuclear
FOXR2_TARGET_GENES	0.00080929	187	-0.372428	Nuclear
FXR1_TARGET_GENES	0.00241066	866	-0.159612	Nuclear
GLI4_TARGET_GENES	4.69074e-05	664	-0.212816	Nuclear
GTF2A2_TARGET_GENES	5.19943e-07	388	-0.372428	Nuclear
GTF2E2_TARGET_GENES	9.56828e-07	301	-0.39903	Nuclear
H1_6_TARGET_GENES	0.00570663	376	-0.27926	Nuclear
HES4_TARGET_GENES	0.000148144	508	-0.26602	Nuclear
HOXA1_TARGET_GENES	0.00050932	927	-0.186214	Nuclear
ID2_TARGET_GENES	2.73906e-06	859	-0.159612	Nuclear
IKZF1	0.0016569	110	0.505439	Nuclear
JDP2_TARGET_GENES	0.000284556	1641	-0.13301	Nuclear
KAT2A_TARGET_GENES	2.61902e-05	954	-0.212816	Nuclear
KAT5_TARGET_GENES	0.00635572	764	-0.186214	Nuclear
MORC2_TARGET_GENES	2.74231e-05	1631	-0.186214	Nuclear
NCOA4_TARGET_GENES	7.57786e-05	675	-0.212816	Nuclear
NFE2L1_TARGET_GENES	0.000190848	1509	-0.159612	Nuclear
NFRKB_TARGET_GENES	3.51058e-09	1627	-0.186214	Nuclear
NPM1_TARGET_GENES	0.000317764	296	-0.319224	Nuclear
NUP153_TARGET_GENES	1.9138e-09	1401	-0.186214	Nuclear
RAG1_TARGET_GENES	7.01158e-06	810	-0.212816	Nuclear
SALL4_TARGET_GENES	0.000567794	1444	-0.159612	Nuclear
SETD1A_TARGET_GENES	3.88826e-11	1252	-0.226056	Nuclear
SETD7_TARGET_GENES	0.000425031	770	-0.186214	Nuclear
SETX_TARGET_GENES	7.97526e-14	1608	-0.239418	Nuclear
SUPT20H_TARGET_GENES	2.55445e-09	1130	-0.212816	Nuclear
UBP1_TARGET_GENES	0.000400213	1533	-0.13301	Nuclear
WRNIP1_TARGET_GENES	0.00226415	814	-0.186214	Nuclear
ZBTB7B_TARGET_GENES	0.00267052	1552	-0.13301	Nuclear
ZC3H11A_TARGET_GENES	0.000130048	510	-0.26602	Nuclear
ZFHX3_TARGET_GENES	1.20268e-07	1414	-0.159612	Nuclear
ZNF207	0.00478265	51	-0.691653	Nuclear
ZNF260_TARGET_GENES	0.00851214	419	-0.239418	Nuclear
ZNF30_TARGET_GENES	5.55193e-06	1144	-0.186214	Nuclear
ZNF711_TARGET_GENES	9.35188e-13	1425	-0.212816	Nuclear
ZSCAN5DP_TARGET_GENES	5.29286e-05	1111	-0.159612	Nuclear
AHCTF1	0.00189035	163	0.771459	Nuclear Export
ARID3A	0.00345062	100	1.22369	Nuclear Export
ATF4	1.3676e-17	170	1.78258	Nuclear Export
ATF5	3.68928e-07	68	2.26509	Nuclear Export
ATF5_TARGET_GENES	0.00422171	339	0.532041	Nuclear Export
CDC5L	3.88822e-07	255	0.798061	Nuclear Export
CENPX	0.0002214	65	1.40991	Nuclear Export
CTCFL	7.66491e-05	75	1.3035	Nuclear Export
DMTF1	6.42842e-07	146	1.01088	Nuclear Export
DNMT1	2.38076e-14	401	0.904469	Nuclear Export
EEA1	0.000228074	656	0.425632	Nuclear Export
ESRRA	1.78889e-05	148	1.09068	Nuclear Export
GATA1	2.83582e-06	85	1.2769	Nuclear Export
GATAD2A	0.00321673	24	2.12841	Nuclear Export
HALLMARK_E2F_TARGETS	1.03363e-05	199	0.824663	Nuclear Export
HALLMARK_MYC_TARGETS_V1	5.99991e-23	200	1.58288	Nuclear Export
HMGA1	8.24358e-25	239	1.78234	Nuclear Export
IKZF1	2.08107e-07	110	1.3035	Nuclear Export
KDM5B	2.83163e-05	257	0.665051	Nuclear Export
MAZ	1.39952e-05	135	1.17049	Nuclear Export
MGA	1.86356e-05	124	0.984275	Nuclear Export
NFX1	0.00799396	56	0.997637	Nuclear Export
NR2F2	0.00603153	252	0.532041	Nuclear Export
PA2G4	3.20338e-13	148	1.64933	Nuclear Export
PAX3_TARGET_GENES	0.000302809	933	0.39903	Nuclear Export
PSMB5_TARGET_GENES	0.000194322	220	0.971035	Nuclear Export
SMYD3	0.00366281	128	0.958654	Nuclear Export
SON	3.86062e-06	588	0.505439	Nuclear Export
SPEN	6.14537e-15	363	0.957673	Nuclear Export
STAT3	3.03871e-05	62	1.68978	Nuclear Export
STAT5A	1.47907e-08	93	1.72913	Nuclear Export
TCF3	1.45166e-06	99	1.40991	Nuclear Export
TEAD2_TARGET_GENES	4.88878e-05	1186	0.319224	Nuclear Export
YBX1	2.60328e-16	124	1.8223	Nuclear Export
ZBTB38	0.000368749	290	0.705015	Nuclear Export
ZC3H8	4.76227e-05	134	1.13065	Nuclear Export
ZKSCAN1	5.07997e-07	379	0.691653	Nuclear Export
ZNF146	5.64156e-06	43	2.31438	Nuclear Export
ZNF302	4.26831e-06	108	1.58288	Nuclear Export
ZNF33A	1.48359e-06	126	1.2769	Nuclear Export
ZNF428	0.000948805	71	1.59612	Nuclear Export
ATF4	1.87382e-06	52	-0.823682	Nuclear degradation
ATF5	2.1543e-05	25	-1.01088	Nuclear degradation
HMGA1	2.53567e-11	60	-0.904469	Nuclear degradation
ZNF302	0.00230944	26	-0.755155	Nuclear degradation
ATF4	0.0041128	170	0.478836	Cytoplasm
DNMT1	2.88813e-10	401	0.478836	Cytoplasm
ETV3	0.000804219	138	-0.478836	Cytoplasm
HALLMARK_MYC_TARGETS_V1	1.54435e-21	200	0.877867	Cytoplasm
HMGA1	1.31902e-05	239	0.532041	Cytoplasm
IKZF1	0.000517977	110	0.7185	Cytoplasm
NFKBIA_TARGET_GENES	0.00215413	686	0.252781	Cytoplasm
NUP153_TARGET_GENES	0.000215662	1384	0.212816	Cytoplasm
PSMB5_TARGET_GENES	0.000202725	222	-0.465474	Cytoplasm
SETD1A_TARGET_GENES	2.03411e-05	1246	0.239418	Cytoplasm
SUPT20H_TARGET_GENES	1.10905e-07	1118	0.292622	Cytoplasm
TET1_TARGET_GENES	4.54055e-07	706	0.319224	Cytoplasm
ZBTB11	0.00593573	157	-0.425632	Cytoplasm
ZBTB21	0.00542582	88	-0.651198	Cytoplasm
ZBTB43	0.00284246	285	-0.345826	Cytoplasm
ZC3H8	3.80778e-05	134	0.505684	Cytoplasm
ZNF302	0.000193661	108	0.731617	Cytoplasm
AHCTF1	1.09231e-37	163	-1.83554	Untranslated cytoplasm
AHRR_TARGET_GENES	2.48535e-06	986	-0.425632	Untranslated cytoplasm
ASH1L	7.36984e-41	255	-1.59612	Untranslated cytoplasm
ATF4	3.65458e-20	170	-1.59612	Untranslated cytoplasm
BANP_TARGET_GENES	1.54398e-10	633	-0.532041	Untranslated cytoplasm
BARX1_TARGET_GENES	2.0064e-10	1039	-0.478836	Untranslated cytoplasm
BARX2_TARGET_GENES	7.45378e-14	1447	-0.505439	Untranslated cytoplasm
BHLHE40	2.05551e-07	75	-1.3301	Untranslated cytoplasm
BPTF	1.00704e-77	582	-1.46311	Untranslated cytoplasm
CDC5L	8.51457e-44	255	-1.70253	Untranslated cytoplasm
CEBPG	1.29081e-42	260	-1.56952	Untranslated cytoplasm
CEBPZ_TARGET_GENES	2.3202e-05	1307	-0.372428	Untranslated cytoplasm
CENPA	2.65104e-05	60	-1.30325	Untranslated cytoplasm
CENPX	2.99195e-08	65	-1.38331	Untranslated cytoplasm
CHAF1B_TARGET_GENES	6.28956e-10	707	-0.558643	Untranslated cytoplasm
CIC_TARGET_GENES	5.06517e-10	310	-0.957673	Untranslated cytoplasm
CIITA_TARGET_GENES	1.11977e-08	1000	-0.478836	Untranslated cytoplasm
CREB3L4_TARGET_GENES	2.09109e-14	1141	-0.532041	Untranslated cytoplasm
CTCF	2.71887e-20	117	-1.59612	Untranslated cytoplasm
DBP_TARGET_GENES	5.39227e-07	716	-0.41227	Untranslated cytoplasm
DIDO1_TARGET_GENES	4.15878e-08	1374	-0.41227	Untranslated cytoplasm
DLX6_TARGET_GENES	6.0878e-07	454	-0.598484	Untranslated cytoplasm
DNMT1	2.68545e-33	401	-1.14389	Untranslated cytoplasm
E2F2	2.29202e-17	161	-1.22369	Untranslated cytoplasm
E2F8	7.09691e-12	123	-1.3035	Untranslated cytoplasm
EEA1	1.55924e-53	655	-1.07744	Untranslated cytoplasm
ELF1	3.14465e-30	245	-1.3301	Untranslated cytoplasm
ELF2_TARGET_GENES	1.05018e-07	1287	-0.39903	Untranslated cytoplasm
EPC1_TARGET_GENES	5.92955e-08	190	-0.93009	Untranslated cytoplasm
ESRRA	1.10314e-07	148	-1.05072	Untranslated cytoplasm
FEV_TARGET_GENES	9.25226e-11	1305	-0.505439	Untranslated cytoplasm
FOXD2_TARGET_GENES	1.35347e-06	940	-0.452234	Untranslated cytoplasm
FOXE1_TARGET_GENES	2.13767e-16	545	-0.877867	Untranslated cytoplasm
FOXM1	2.69649e-14	206	-1.05072	Untranslated cytoplasm
FOXR2_TARGET_GENES	7.3914e-05	186	-0.811301	Untranslated cytoplasm
GABPA	1.44609e-30	227	-1.43651	Untranslated cytoplasm
GPBP1	4.80827e-13	72	-1.79558	Untranslated cytoplasm
GTF2A2_TARGET_GENES	2.17756e-18	385	-0.957673	Untranslated cytoplasm
GTF2E2_TARGET_GENES	1.26219e-15	300	-0.931071	Untranslated cytoplasm
HALLMARK_E2F_TARGETS	1.71927e-21	199	-1.3567	Untranslated cytoplasm
HALLMARK_MYC_TARGETS_V1	3.49891e-31	200	-1.74237	Untranslated cytoplasm
HALLMARK_MYC_TARGETS_V2	0.00251338	57	-1.38331	Untranslated cytoplasm
HBP1	8.98768e-26	177	-1.48971	Untranslated cytoplasm
HMGA1	9.21544e-34	239	-1.75573	Untranslated cytoplasm
HOXA1_TARGET_GENES	5.69467e-07	901	-0.425632	Untranslated cytoplasm
HOXC6_TARGET_GENES	7.33385e-10	914	-0.478836	Untranslated cytoplasm
IKZF1	2.04857e-07	110	-1.11729	Untranslated cytoplasm
JDP2_TARGET_GENES	1.01426e-20	1611	-0.558643	Untranslated cytoplasm
JUN	7.63301e-09	63	-1.62272	Untranslated cytoplasm
KAT2A_TARGET_GENES	2.64918e-17	936	-0.638449	Untranslated cytoplasm
KAT5_TARGET_GENES	1.01228e-34	742	-0.957673	Untranslated cytoplasm
KDM5B	3.42054e-31	257	-1.2503	Untranslated cytoplasm
KDM7A_TARGET_GENES	1.78508e-28	1384	-0.67829	Untranslated cytoplasm
KLF1	0.000875261	25	-1.80894	Untranslated cytoplasm
KLF6	2.15428e-22	176	-1.43651	Untranslated cytoplasm
KLF7_TARGET_GENES	0.000840149	727	-0.425632	Untranslated cytoplasm
MAPK3_TARGET_GENES	0.00456675	44	-1.42168	Untranslated cytoplasm
MORC2_TARGET_GENES	2.05685e-28	1595	-0.611847	Untranslated cytoplasm
MXD1	4.38409e-15	174	-1.10392	Untranslated cytoplasm
MYBL2	3.94319e-16	198	-1.21033	Untranslated cytoplasm
MYSM1	1.68121e-40	219	-1.59612	Untranslated cytoplasm
NAB2_TARGET_GENES	3.51681e-12	1187	-0.505439	Untranslated cytoplasm
NCOA3	6.18029e-24	226	-1.2769	Untranslated cytoplasm
NCOA4_TARGET_GENES	9.39556e-10	664	-0.571882	Untranslated cytoplasm
NFAT5	2.08423e-42	269	-1.46311	Untranslated cytoplasm
NFE2L1_TARGET_GENES	1.00965e-25	1474	-0.611847	Untranslated cytoplasm
NFRKB_TARGET_GENES	1.2785e-36	1608	-0.691653	Untranslated cytoplasm
NKX2_2_TARGET_GENES	2.16224e-11	1035	-0.478836	Untranslated cytoplasm
NPAT_TARGET_GENES	6.73379e-05	232	-0.744857	Untranslated cytoplasm
NPM1_TARGET_GENES	1.18194e-09	293	-0.851265	Untranslated cytoplasm
NR2F2	5.96539e-24	251	-1.17049	Untranslated cytoplasm
NUP153_TARGET_GENES	1.36033e-12	1376	-0.478836	Untranslated cytoplasm
PA2G4	1.43599e-31	148	-1.87489	Untranslated cytoplasm
POU2F1	1.19923e-36	216	-1.56952	Untranslated cytoplasm
PRDM2	1.28571e-14	58	-2.03499	Untranslated cytoplasm
PRDM4	1.56767e-34	209	-1.43651	Untranslated cytoplasm
PSMB5_TARGET_GENES	6.87876e-28	220	-1.70253	Untranslated cytoplasm
RBM15_TARGET_GENES	7.08842e-05	105	-1.03748	Untranslated cytoplasm
RLF	2.32704e-45	236	-1.71577	Untranslated cytoplasm
SALL4_TARGET_GENES	7.08875e-21	1404	-0.585245	Untranslated cytoplasm
SETD1A_TARGET_GENES	2.49441e-15	1240	-0.558643	Untranslated cytoplasm
SETD7_TARGET_GENES	6.68514e-23	746	-0.798061	Untranslated cytoplasm
SETX_TARGET_GENES	8.57126e-07	1569	-0.345826	Untranslated cytoplasm
SNIP1_TARGET_GENES	0.000202843	597	-0.452234	Untranslated cytoplasm
SNRNP70_TARGET_GENES	7.2373e-22	699	-0.718255	Untranslated cytoplasm
SON	2.01179e-95	585	-1.62272	Untranslated cytoplasm
SOX3_TARGET_GENES	3.93139e-05	360	-0.518678	Untranslated cytoplasm
SPEN	5.39401e-66	363	-1.78234	Untranslated cytoplasm
STAT5A	3.07474e-11	93	-1.46311	Untranslated cytoplasm
SUPT20H_TARGET_GENES	3.55182e-06	1114	-0.452234	Untranslated cytoplasm
TASOR_TARGET_GENES	1.43616e-07	239	-0.744857	Untranslated cytoplasm
TCF3	2.02208e-10	99	-1.3567	Untranslated cytoplasm
TEAD2_TARGET_GENES	7.6095e-21	1169	-0.638449	Untranslated cytoplasm
TFDP1	2.60435e-06	110	-0.811301	Untranslated cytoplasm
UBN1_TARGET_GENES	9.90688e-13	1326	-0.438872	Untranslated cytoplasm
YBX1	1.06047e-30	124	-2.15476	Untranslated cytoplasm
ZBTB43	6.93366e-49	285	-1.54292	Untranslated cytoplasm
ZFX	3.44476e-13	78	-1.44975	Untranslated cytoplasm
ZKSCAN1	1.63379e-55	377	-1.56952	Untranslated cytoplasm
ZNF131	2.77873e-23	122	-1.72913	Untranslated cytoplasm
ZNF24	2.04479e-29	138	-1.80894	Untranslated cytoplasm
ZNF282_TARGET_GENES	8.70608e-05	858	-0.39903	Untranslated cytoplasm
ZNF30_TARGET_GENES	9.7193e-06	1101	-0.372428	Untranslated cytoplasm
ZNF33A	3.49014e-10	126	-1.05072	Untranslated cytoplasm
ZNF426	4.8238e-21	137	-1.59612	Untranslated cytoplasm
ZNF432	1.17989e-41	378	-1.18373	Untranslated cytoplasm
ZNF581_TARGET_GENES	0.000303981	265	-0.665051	Untranslated cytoplasm
ZNF592_TARGET_GENES	9.43632e-11	1452	-0.39903	Untranslated cytoplasm
ZNF597_TARGET_GENES	1.07444e-05	567	-0.505439	Untranslated cytoplasm
ZNF714	3.19133e-41	256	-1.46311	Untranslated cytoplasm
ZNF740_TARGET_GENES	1.92138e-09	1044	-0.452234	Untranslated cytoplasm
ZSCAN29_TARGET_GENES	1.22227e-08	1472	-0.39903	Untranslated cytoplasm
ARID3A	0.00150229	100	0.532041	Whole cell
BHLHE40	0.000316739	75	1.06408	Whole cell
CENPX	1.20133e-06	65	0.957673	Whole cell
DNMT1	1.67889e-05	401	0.345826	Whole cell
E2F2	6.48502e-05	161	0.478836	Whole cell
E2F7	0.00132372	94	0.492199	Whole cell
ESRRA	1.44476e-06	148	0.492199	Whole cell
GATA1	0.00101496	85	0.638449	Whole cell
GATAD2A	0.00017913	24	1.53115	Whole cell
HALLMARK_MYC_TARGETS_V1	2.14067e-18	200	1.01088	Whole cell
HMGN3	1.99748e-06	29	1.56952	Whole cell
IKZF1	8.25203e-15	110	1.25054	Whole cell
MAZ	2.30039e-07	134	0.771459	Whole cell
MYB	2.74944e-05	121	0.478836	Whole cell
MYBL2	0.00352344	196	0.319224	Whole cell
NFE4	0.000129813	42	1.34346	Whole cell
NR2F2	6.85489e-05	250	0.372674	Whole cell
PA2G4	1.8182e-11	148	0.824663	Whole cell
SMAD3	0.00258595	97	0.665051	Whole cell
SMYD3	1.17918e-06	128	0.67829	Whole cell
STAT5A	1.66999e-05	93	0.691653	Whole cell
TCF3	3.06179e-05	99	0.771459	Whole cell
TERF2	4.82482e-06	49	1.17049	Whole cell
TFDP1	5.47981e-07	109	0.771459	Whole cell
YBX1	1.08171e-13	124	1.01112	Whole cell
ZBTB38	1.58953e-05	290	0.452234	Whole cell
ZC3H8	9.63874e-07	134	0.625699	Whole cell
ZNF33A	8.71642e-09	126	0.744857	Whole cell

### Sheet: Rep2
TF	Adj_p_value	N_genes	FC	Rate
ADA2_TARGET_GENES	7.83817e-05	693	-0.159612	Chromatin
AEBP2_TARGET_GENES	3.40608e-05	873	-0.13301	Chromatin
AHRR_TARGET_GENES	1.23039e-07	985	-0.159612	Chromatin
ALKBH3_TARGET_GENES	1.25306e-06	368	-0.26602	Chromatin
ARNT2_TARGET_GENES	3.44339e-08	565	-0.212816	Chromatin
ASH1L_TARGET_GENES	6.33142e-05	1238	-0.106408	Chromatin
ATF4	1.03451e-15	170	-0.638449	Chromatin
ATF5	4.35872e-10	68	-1.01088	Chromatin
ATF5_TARGET_GENES	0.00751881	337	-0.212816	Chromatin
ATF6_TARGET_GENES	0.000177461	855	-0.13301	Chromatin
AUTS2_TARGET_GENES	0.0028415	336	-0.212816	Chromatin
BANP_TARGET_GENES	2.09469e-07	639	-0.186214	Chromatin
BARHL1_TARGET_GENES	8.74423e-11	955	-0.159612	Chromatin
BARX1_TARGET_GENES	6.71827e-14	1050	-0.212816	Chromatin
BARX2_TARGET_GENES	2.95052e-14	1466	-0.186214	Chromatin
BPTF	0.000172218	584	-0.172852	Chromatin
BRCA2_TARGET_GENES	0.00513197	1105	-0.13301	Chromatin
CASP8AP2_TARGET_GENES	0.00012382	277	-0.26602	Chromatin
CEBPG	0.000442681	261	-0.26602	Chromatin
CEBPZ_TARGET_GENES	2.08134e-05	1318	-0.106408	Chromatin
CIC_TARGET_GENES	0.00834608	311	-0.186214	Chromatin
CIITA_TARGET_GENES	8.37704e-12	1005	-0.186214	Chromatin
CREB3L4_TARGET_GENES	2.31467e-09	1151	-0.159612	Chromatin
DBP_TARGET_GENES	6.38676e-15	723	-0.26602	Chromatin
DIDO1_TARGET_GENES	5.92006e-22	1388	-0.239418	Chromatin
DLX4_TARGET_GENES	1.65313e-15	714	-0.26602	Chromatin
DLX6_TARGET_GENES	3.18141e-05	455	-0.159612	Chromatin
DMRT1_TARGET_GENES	6.11569e-06	322	-0.239418	Chromatin
E2F2_TARGET_GENES	0.000684882	1185	-0.13301	Chromatin
ELF2_TARGET_GENES	5.2986e-22	1289	-0.26602	Chromatin
ETV3	1.22103e-05	138	-0.39903	Chromatin
EWSR1_TARGET_GENES	0.000147026	627	-0.159612	Chromatin
FEV_TARGET_GENES	7.04074e-11	1325	-0.186214	Chromatin
FOXE1_TARGET_GENES	3.91815e-11	548	-0.26602	Chromatin
FOXO4_TARGET_GENES	0.00442467	246	-0.27926	Chromatin
FOXR2_TARGET_GENES	9.49339e-06	187	-0.319224	Chromatin
GLI3_TARGET_GENES	0.0068953	598	-0.13301	Chromatin
GLI4_TARGET_GENES	1.22522e-07	654	-0.252658	Chromatin
GTF2A2_TARGET_GENES	3.91248e-13	383	-0.372428	Chromatin
GTF2E2_TARGET_GENES	5.66943e-13	301	-0.345826	Chromatin
HALLMARK_MYC_TARGETS_V1	4.31307e-08	200	-0.332464	Chromatin
HES4_TARGET_GENES	6.89915e-07	503	-0.186214	Chromatin
HHEX_TARGET_GENES	0.00127988	765	-0.13301	Chromatin
HMGA1	6.07491e-11	239	-0.39903	Chromatin
HOXA1_TARGET_GENES	1.06201e-08	918	-0.13301	Chromatin
HOXA2_TARGET_GENES	3.38947e-07	1284	-0.13301	Chromatin
HOXB4_TARGET_GENES	0.000227236	927	-0.13301	Chromatin
HOXC6_TARGET_GENES	0.00309596	928	-0.0798061	Chromatin
ID2_TARGET_GENES	8.57082e-07	842	-0.186214	Chromatin
IRF5_TARGET_GENES	0.00141566	661	-0.159612	Chromatin
JDP2_TARGET_GENES	1.24258e-11	1624	-0.159612	Chromatin
KAT2A_TARGET_GENES	8.46294e-11	942	-0.186214	Chromatin
KAT5_TARGET_GENES	2.6852e-10	754	-0.172852	Chromatin
KDM5D_TARGET_GENES	0.00725164	1185	-0.106408	Chromatin
KLF7_TARGET_GENES	0.000477888	735	-0.159612	Chromatin
LHX2_TARGET_GENES	0.000228229	925	-0.13301	Chromatin
MORC2_TARGET_GENES	1.68197e-11	1617	-0.186214	Chromatin
MZF1_TARGET_GENES	1.39417e-08	1084	-0.13301	Chromatin
NCOA4_TARGET_GENES	2.96739e-05	668	-0.186214	Chromatin
NFAT5	0.000105598	269	-0.239418	Chromatin
NFE2L1_TARGET_GENES	5.73965e-17	1490	-0.186214	Chromatin
NFKBIA_TARGET_GENES	3.79012e-12	692	0.26602	Chromatin
NFRKB_TARGET_GENES	4.65147e-25	1614	-0.239418	Chromatin
NKX2_2_TARGET_GENES	6.49708e-07	1048	-0.13301	Chromatin
NKX2_5_TARGET_GENES	0.000956194	894	-0.13301	Chromatin
NPM1_TARGET_GENES	1.87569e-07	293	-0.292622	Chromatin
NUP153_TARGET_GENES	1.33076e-12	1387	-0.186214	Chromatin
OVOL3_TARGET_GENES	0.00248034	393	-0.186214	Chromatin
PHF2_TARGET_GENES	5.6849e-05	1220	-0.106408	Chromatin
PSMB5_TARGET_GENES	5.2162e-07	220	-0.39903	Chromatin
RAG1_TARGET_GENES	1.74142e-11	804	-0.239418	Chromatin
RFX7_TARGET_GENES	0.000410793	415	-0.212816	Chromatin
RUVBL1_TARGET_GENES	0.000922501	134	-0.332464	Chromatin
SALL4_TARGET_GENES	1.85778e-06	1425	-0.13301	Chromatin
SETD1A_TARGET_GENES	9.71061e-23	1244	-0.239418	Chromatin
SETD7_TARGET_GENES	0.000120476	761	-0.13301	Chromatin
SETX_TARGET_GENES	2.05361e-21	1589	-0.212816	Chromatin
SNIP1_TARGET_GENES	0.00788186	597	-0.186214	Chromatin
SON	1.76004e-05	588	-0.199454	Chromatin
SPEN	7.76753e-08	363	-0.239418	Chromatin
SUMO1_TARGET_GENES	0.00129356	723	-0.186214	Chromatin
SUPT20H_TARGET_GENES	6.48212e-16	1121	-0.239418	Chromatin
TAF9B_TARGET_GENES	9.89121e-11	438	-0.292622	Chromatin
TEAD2_TARGET_GENES	3.52928e-13	1178	-0.212816	Chromatin
TET1_TARGET_GENES	0.000172625	713	-0.159612	Chromatin
TOP2B_TARGET_GENES	0.00869618	454	-0.186214	Chromatin
UBN1_TARGET_GENES	0.00439899	1347	-0.106408	Chromatin
UBP1_TARGET_GENES	5.51237e-10	1494	-0.106408	Chromatin
WRNIP1_TARGET_GENES	7.39843e-06	794	-0.159612	Chromatin
ZBTB43	1.52489e-08	286	-0.319224	Chromatin
ZBTB7B_TARGET_GENES	4.05647e-06	1531	-0.106408	Chromatin
ZC3H11A_TARGET_GENES	1.20796e-06	502	-0.186214	Chromatin
ZFHX3_TARGET_GENES	2.60188e-19	1392	-0.239418	Chromatin
ZKSCAN1	0.000116354	379	-0.239418	Chromatin
ZNF2_TARGET_GENES	0.00613067	894	-0.14625	Chromatin
ZNF207	3.68951e-05	51	-0.558643	Chromatin
ZNF250_TARGET_GENES	0.00302697	410	-0.186214	Chromatin
ZNF260_TARGET_GENES	0.000228806	417	-0.26602	Chromatin
ZNF30_TARGET_GENES	1.97491e-08	1125	-0.159612	Chromatin
ZNF350_TARGET_GENES	0.000233034	1123	-0.106408	Chromatin
ZNF407_TARGET_GENES	1.19054e-08	1604	-0.14625	Chromatin
ZNF581_TARGET_GENES	1.01973e-06	269	-0.292622	Chromatin
ZNF660_TARGET_GENES	0.000202932	594	-0.212816	Chromatin
ZNF711_TARGET_GENES	3.3208e-20	1421	-0.239418	Chromatin
ZNF8_TARGET_GENES	0.000345248	763	-0.159612	Chromatin
ZNF830_TARGET_GENES	0.00681557	238	-0.26602	Chromatin
ZNF843_TARGET_GENES	0.000102298	601	-0.186214	Chromatin
ZSCAN31_TARGET_GENES	4.11692e-06	726	-0.159612	Chromatin
ZSCAN5DP_TARGET_GENES	8.67013e-06	1098	-0.106408	Chromatin
ZZZ3_TARGET_GENES	0.00405496	94	-0.332464	Chromatin
ADA2_TARGET_GENES	0.00029908	709	-0.239418	Nuclear
AHRR_TARGET_GENES	0.00374945	1014	-0.159612	Nuclear
ALKBH3_TARGET_GENES	0.00440999	372	-0.27926	Nuclear
ARNT2_TARGET_GENES	0.000312636	575	-0.239418	Nuclear
ASH1L_TARGET_GENES	0.00149153	1262	-0.14625	Nuclear
ATF4	0.00636466	170	-0.39903	Nuclear
ATF5	0.0033318	68	-0.930826	Nuclear
BARHL1_TARGET_GENES	0.000904856	969	-0.159612	Nuclear
BARX1_TARGET_GENES	9.01483e-06	1074	-0.186214	Nuclear
BARX2_TARGET_GENES	9.38723e-05	1493	-0.159612	Nuclear
CEBPZ_TARGET_GENES	2.01328e-05	1334	-0.186214	Nuclear
CIITA_TARGET_GENES	1.25499e-06	1024	-0.212816	Nuclear
DBP_TARGET_GENES	1.3802e-06	732	-0.226056	Nuclear
DIDO1_TARGET_GENES	1.55897e-08	1404	-0.186214	Nuclear
DLX4_TARGET_GENES	0.000112332	725	-0.212816	Nuclear
ELF2_TARGET_GENES	1.7828e-12	1313	-0.212816	Nuclear
FEV_TARGET_GENES	0.000111461	1345	-0.159612	Nuclear
FOXR2_TARGET_GENES	0.00268891	188	-0.438872	Nuclear
FXR1_TARGET_GENES	0.0029793	874	-0.186214	Nuclear
GLI4_TARGET_GENES	0.000114801	668	-0.226056	Nuclear
GTF2A2_TARGET_GENES	6.3923e-05	389	-0.26602	Nuclear
GTF2E2_TARGET_GENES	0.000694171	302	-0.359066	Nuclear
H1_6_TARGET_GENES	0.000644787	377	-0.239418	Nuclear
HES4_TARGET_GENES	3.16527e-05	511	-0.26602	Nuclear
HOXA1_TARGET_GENES	0.0013952	934	-0.159612	Nuclear
ID2_TARGET_GENES	2.30817e-05	871	-0.159612	Nuclear
IKZF1	0.000186885	110	0.665051	Nuclear
JDP2_TARGET_GENES	0.00132227	1643	-0.106408	Nuclear
KAT2A_TARGET_GENES	0.000131542	955	-0.186214	Nuclear
KAT5_TARGET_GENES	0.00954358	767	-0.159612	Nuclear
MORC2_TARGET_GENES	0.000767987	1640	-0.13301	Nuclear
NCOA4_TARGET_GENES	0.00785733	681	-0.212816	Nuclear
NFE2L1_TARGET_GENES	0.0015454	1511	-0.13301	Nuclear
NFRKB_TARGET_GENES	1.74733e-09	1628	-0.239418	Nuclear
NPM1_TARGET_GENES	0.00258962	296	-0.292622	Nuclear
NUP153_TARGET_GENES	1.97803e-07	1405	-0.159612	Nuclear
RAG1_TARGET_GENES	6.89253e-05	819	-0.186214	Nuclear
SALL4_TARGET_GENES	0.00297763	1461	-0.13301	Nuclear
SETD1A_TARGET_GENES	2.44096e-09	1256	-0.226179	Nuclear
SETD7_TARGET_GENES	0.00485473	774	-0.186214	Nuclear
SETX_TARGET_GENES	1.0475e-11	1614	-0.239418	Nuclear
SUPT20H_TARGET_GENES	1.12981e-06	1136	-0.186214	Nuclear
UBP1_TARGET_GENES	0.000528933	1535	-0.13301	Nuclear
WRNIP1_TARGET_GENES	0.00228047	818	-0.172852	Nuclear
ZBTB7B_TARGET_GENES	0.00146168	1573	-0.13301	Nuclear
ZC3H11A_TARGET_GENES	0.00555238	509	-0.239418	Nuclear
ZFHX3_TARGET_GENES	2.77986e-05	1423	-0.159612	Nuclear
ZNF207	0.00617503	51	-0.744857	Nuclear
ZNF260_TARGET_GENES	0.00440049	419	-0.239418	Nuclear
ZNF30_TARGET_GENES	8.94749e-05	1152	-0.159612	Nuclear
ZNF711_TARGET_GENES	1.59887e-11	1437	-0.239418	Nuclear
ZSCAN5DP_TARGET_GENES	0.00105024	1121	-0.106408	Nuclear
AHCTF1	0.000352638	163	0.611847	Nuclear Export
ARID3A	0.00125864	100	1.3567	Nuclear Export
ATF4	2.18492e-16	170	1.74249	Nuclear Export
ATF5	8.60164e-06	68	2.07716	Nuclear Export
ATF5_TARGET_GENES	0.00672851	336	0.505439	Nuclear Export
CDC5L	0.000394831	255	0.638449	Nuclear Export
CENPX	1.47637e-05	65	1.51632	Nuclear Export
CTCFL	8.05269e-05	75	1.3035	Nuclear Export
DMTF1	1.17497e-05	146	1.09166	Nuclear Export
DNMT1	1.33447e-10	401	0.931071	Nuclear Export
EEA1	0.000470546	656	0.359189	Nuclear Export
ESRRA	7.92769e-06	148	1.02424	Nuclear Export
GATA1	4.54683e-08	85	1.64933	Nuclear Export
GATAD2A	6.86815e-05	24	2.4029	Nuclear Export
HALLMARK_E2F_TARGETS	1.32058e-05	199	0.877867	Nuclear Export
HALLMARK_MYC_TARGETS_V1	7.59556e-22	200	1.59612	Nuclear Export
HMGA1	3.54148e-26	239	1.78234	Nuclear Export
IKZF1	4.6111e-08	110	1.44987	Nuclear Export
KDM5B	7.89111e-05	257	0.585245	Nuclear Export
MAZ	1.01457e-08	135	1.3301	Nuclear Export
MGA	0.00485529	124	0.811914	Nuclear Export
NFX1	0.00246146	56	1.2666	Nuclear Export
NR2F2	6.18068e-05	252	0.678413	Nuclear Export
PA2G4	6.526e-17	148	1.67593	Nuclear Export
PAX3_TARGET_GENES	0.000430522	928	0.345826	Nuclear Export
PSMB5_TARGET_GENES	6.59057e-05	220	1.02424	Nuclear Export
SMYD3	5.57772e-06	128	1.3198	Nuclear Export
SON	6.23702e-05	588	0.478836	Nuclear Export
SPEN	3.05624e-11	363	0.904469	Nuclear Export
STAT3	0.000307303	62	1.68978	Nuclear Export
STAT5A	0.000136519	93	1.56952	Nuclear Export
TCF3	2.98108e-05	99	1.40991	Nuclear Export
TEAD2_TARGET_GENES	0.000486523	1177	0.319224	Nuclear Export
YBX1	4.09651e-14	124	1.58288	Nuclear Export
ZBTB38	0.000151205	290	0.758219	Nuclear Export
ZC3H8	0.00126672	134	1.01088	Nuclear Export
ZKSCAN1	1.7958e-06	379	0.665051	Nuclear Export
ZNF146	0.00236727	43	1.59612	Nuclear Export
ZNF302	4.73592e-07	107	1.46311	Nuclear Export
ZNF33A	5.49594e-06	126	1.30448	Nuclear Export
ZNF428	2.00825e-05	71	1.59612	Nuclear Export
ATF4	6.36705e-08	48	-0.931071	Nuclear degradation
ATF5	7.20462e-05	24	-1.09902	Nuclear degradation
HMGA1	8.80103e-10	59	-0.931071	Nuclear degradation
ZNF302	0.00251914	23	-0.864627	Nuclear degradation
ATF4	0.00301674	170	0.492199	Cytoplasm
DNMT1	7.32546e-10	401	0.478836	Cytoplasm
ETV3	0.00789638	138	-0.478836	Cytoplasm
HALLMARK_MYC_TARGETS_V1	1.22634e-15	200	0.784821	Cytoplasm
HMGA1	0.000666492	239	0.478836	Cytoplasm
IKZF1	0.00843633	110	0.598607	Cytoplasm
NFKBIA_TARGET_GENES	1.36866e-07	684	0.372428	Cytoplasm
NUP153_TARGET_GENES	0.00574364	1385	0.186214	Cytoplasm
PSMB5_TARGET_GENES	0.00966271	219	-0.39903	Cytoplasm
SETD1A_TARGET_GENES	3.83799e-05	1246	0.226179	Cytoplasm
SUPT20H_TARGET_GENES	0.00756182	1117	0.212816	Cytoplasm
TET1_TARGET_GENES	0.00666431	708	0.292622	Cytoplasm
ZBTB11	0.00872458	157	-0.478836	Cytoplasm
ZBTB21	0.00167093	88	-0.585245	Cytoplasm
ZBTB43	0.00249642	286	-0.332464	Cytoplasm
ZC3H8	0.000101679	134	0.625209	Cytoplasm
ZNF302	0.00600471	108	0.651811	Cytoplasm
AHCTF1	3.9416e-09	163	-1.06408	Untranslated cytoplasm
AHRR_TARGET_GENES	0.00386797	972	-0.372428	Untranslated cytoplasm
ASH1L	1.82722e-07	255	-0.877867	Untranslated cytoplasm
ATF4	5.11192e-09	170	-1.43626	Untranslated cytoplasm
BANP_TARGET_GENES	0.00136801	632	-0.452234	Untranslated cytoplasm
BARX1_TARGET_GENES	0.000235641	1037	-0.372428	Untranslated cytoplasm
BARX2_TARGET_GENES	0.000113973	1443	-0.292622	Untranslated cytoplasm
BHLHE40	0.000941149	75	-1.14389	Untranslated cytoplasm
BPTF	6.53085e-12	579	-0.611847	Untranslated cytoplasm
CDC5L	1.47286e-07	255	-0.718255	Untranslated cytoplasm
CEBPG	1.5571e-15	258	-0.997515	Untranslated cytoplasm
CEBPZ_TARGET_GENES	0.00562875	1297	-0.26602	Untranslated cytoplasm
CENPA	0.00643829	60	-1.14291	Untranslated cytoplasm
CENPX	5.14925e-10	65	-1.70253	Untranslated cytoplasm
CHAF1B_TARGET_GENES	5.24395e-06	703	-0.505439	Untranslated cytoplasm
CIC_TARGET_GENES	0.00440987	305	-0.452234	Untranslated cytoplasm
CIITA_TARGET_GENES	9.44117e-07	995	-0.532041	Untranslated cytoplasm
CREB3L4_TARGET_GENES	5.60322e-07	1137	-0.425632	Untranslated cytoplasm
CTCF	4.10588e-05	117	-1.22369	Untranslated cytoplasm
DBP_TARGET_GENES	0.00649091	711	-0.372428	Untranslated cytoplasm
DIDO1_TARGET_GENES	0.00357862	1369	-0.345826	Untranslated cytoplasm
DLX6_TARGET_GENES	0.000149753	453	-0.665051	Untranslated cytoplasm
DNMT1	1.13435e-09	401	-0.824663	Untranslated cytoplasm
E2F2	8.76436e-07	161	-0.904469	Untranslated cytoplasm
E2F8	4.87503e-05	123	-1.09068	Untranslated cytoplasm
EEA1	0.00802619	654	-0.292622	Untranslated cytoplasm
ELF1	0.00139875	245	-0.691653	Untranslated cytoplasm
ELF2_TARGET_GENES	0.00267174	1276	-0.332464	Untranslated cytoplasm
EPC1_TARGET_GENES	7.40017e-05	188	-0.67829	Untranslated cytoplasm
ESRRA	0.00124391	148	-0.771214	Untranslated cytoplasm
FEV_TARGET_GENES	1.96863e-05	1295	-0.345826	Untranslated cytoplasm
FOXD2_TARGET_GENES	7.85341e-06	933	-0.452234	Untranslated cytoplasm
FOXE1_TARGET_GENES	6.5343e-12	539	-0.824663	Untranslated cytoplasm
FOXM1	1.41074e-05	206	-0.704402	Untranslated cytoplasm
FOXR2_TARGET_GENES	0.000282619	186	-0.944311	Untranslated cytoplasm
GABPA	2.26631e-06	227	-0.691653	Untranslated cytoplasm
GPBP1	0.00917769	72	-1.13052	Untranslated cytoplasm
GTF2A2_TARGET_GENES	3.94452e-09	384	-0.877867	Untranslated cytoplasm
GTF2E2_TARGET_GENES	1.24073e-11	299	-0.984275	Untranslated cytoplasm
HALLMARK_E2F_TARGETS	1.26652e-11	199	-1.11729	Untranslated cytoplasm
HALLMARK_MYC_TARGETS_V1	7.85306e-17	200	-1.34334	Untranslated cytoplasm
HALLMARK_MYC_TARGETS_V2	0.000181209	57	-1.54292	Untranslated cytoplasm
HBP1	0.000899466	177	-0.771459	Untranslated cytoplasm
HMGA1	1.48613e-14	239	-1.51632	Untranslated cytoplasm
HOXA1_TARGET_GENES	0.000939727	900	-0.372428	Untranslated cytoplasm
HOXC6_TARGET_GENES	0.00918379	913	-0.345826	Untranslated cytoplasm
IKZF1	0.000713914	110	-0.824418	Untranslated cytoplasm
JDP2_TARGET_GENES	1.60032e-11	1603	-0.39903	Untranslated cytoplasm
JUN	0.000577663	63	-1.14389	Untranslated cytoplasm
KAT2A_TARGET_GENES	1.5042e-10	931	-0.532041	Untranslated cytoplasm
KAT5_TARGET_GENES	2.69616e-16	737	-0.771459	Untranslated cytoplasm
KDM5B	0.00175017	257	-0.452234	Untranslated cytoplasm
KDM7A_TARGET_GENES	2.91096e-11	1382	-0.452234	Untranslated cytoplasm
KLF1	0.00234997	25	-1.83554	Untranslated cytoplasm
KLF6	0.00259632	176	-0.665051	Untranslated cytoplasm
KLF7_TARGET_GENES	0.00471345	713	-0.478836	Untranslated cytoplasm
MAPK3_TARGET_GENES	0.00891109	44	-1.27665	Untranslated cytoplasm
MORC2_TARGET_GENES	8.54518e-12	1588	-0.39903	Untranslated cytoplasm
MXD1	9.10452e-05	172	-0.771459	Untranslated cytoplasm
MYBL2	3.24766e-09	198	-1.06408	Untranslated cytoplasm
MYSM1	0.00623218	219	-0.585245	Untranslated cytoplasm
NAB2_TARGET_GENES	1.97764e-07	1179	-0.372428	Untranslated cytoplasm
NCOA3	0.00444379	226	-0.478836	Untranslated cytoplasm
NCOA4_TARGET_GENES	7.92424e-06	658	-0.438872	Untranslated cytoplasm
NFAT5	8.86875e-07	269	-0.691653	Untranslated cytoplasm
NFE2L1_TARGET_GENES	3.39622e-10	1460	-0.452234	Untranslated cytoplasm
NFRKB_TARGET_GENES	1.33831e-09	1598	-0.438872	Untranslated cytoplasm
NKX2_2_TARGET_GENES	0.00910423	1024	-0.26602	Untranslated cytoplasm
NPAT_TARGET_GENES	6.34096e-05	232	-0.718009	Untranslated cytoplasm
NPM1_TARGET_GENES	0.00146204	291	-0.744857	Untranslated cytoplasm
NR2F2	8.65773e-05	251	-0.611847	Untranslated cytoplasm
NUP153_TARGET_GENES	9.41668e-06	1375	-0.39903	Untranslated cytoplasm
PA2G4	1.74698e-16	148	-1.50295	Untranslated cytoplasm
POU2F1	1.35391e-06	216	-0.758096	Untranslated cytoplasm
PRDM2	0.00576552	58	-1.19685	Untranslated cytoplasm
PRDM4	4.396e-05	209	-0.585245	Untranslated cytoplasm
PSMB5_TARGET_GENES	5.69985e-30	217	-1.67593	Untranslated cytoplasm
RBM15_TARGET_GENES	1.78113e-06	103	-1.59612	Untranslated cytoplasm
RLF	1.29924e-09	236	-0.931071	Untranslated cytoplasm
SALL4_TARGET_GENES	1.74248e-07	1403	-0.425632	Untranslated cytoplasm
SETD1A_TARGET_GENES	1.17681e-06	1235	-0.39903	Untranslated cytoplasm
SETD7_TARGET_GENES	7.69526e-18	743	-0.771459	Untranslated cytoplasm
SETX_TARGET_GENES	0.0014844	1565	-0.239418	Untranslated cytoplasm
SNIP1_TARGET_GENES	0.00149769	590	-0.478836	Untranslated cytoplasm
SNRNP70_TARGET_GENES	1.68272e-11	698	-0.744857	Untranslated cytoplasm
SON	9.88487e-40	581	-1.14389	Untranslated cytoplasm
SOX3_TARGET_GENES	0.000308214	352	-0.585245	Untranslated cytoplasm
SPEN	2.07837e-16	363	-1.14389	Untranslated cytoplasm
STAT5A	0.000179944	93	-1.19709	Untranslated cytoplasm
SUPT20H_TARGET_GENES	0.000119866	1109	-0.372428	Untranslated cytoplasm
TASOR_TARGET_GENES	3.92896e-07	237	-0.904469	Untranslated cytoplasm
TCF3	4.76565e-07	99	-1.14389	Untranslated cytoplasm
TEAD2_TARGET_GENES	2.15158e-07	1161	-0.452234	Untranslated cytoplasm
TFDP1	0.000351758	110	-1.11729	Untranslated cytoplasm
UBN1_TARGET_GENES	0.00651368	1313	-0.292622	Untranslated cytoplasm
YBX1	3.82846e-15	124	-1.60936	Untranslated cytoplasm
ZBTB43	6.63664e-09	285	-0.718255	Untranslated cytoplasm
ZFX	0.00101253	78	-0.970913	Untranslated cytoplasm
ZKSCAN1	2.70619e-10	377	-0.744857	Untranslated cytoplasm
ZNF131	0.00152887	121	-0.824663	Untranslated cytoplasm
ZNF24	3.15098e-09	138	-1.22345	Untranslated cytoplasm
ZNF282_TARGET_GENES	0.00255629	854	-0.345826	Untranslated cytoplasm
ZNF30_TARGET_GENES	0.00476092	1089	-0.292622	Untranslated cytoplasm
ZNF33A	4.1548e-05	126	-0.944311	Untranslated cytoplasm
ZNF426	0.000703557	137	-0.691653	Untranslated cytoplasm
ZNF432	0.000517414	376	-0.465474	Untranslated cytoplasm
ZNF581_TARGET_GENES	0.000283339	264	-0.771459	Untranslated cytoplasm
ZNF592_TARGET_GENES	4.99196e-05	1438	-0.292622	Untranslated cytoplasm
ZNF597_TARGET_GENES	8.72938e-07	558	-0.571882	Untranslated cytoplasm
ZNF714	0.00519988	256	-0.611847	Untranslated cytoplasm
ZNF740_TARGET_GENES	1.02562e-06	1033	-0.39903	Untranslated cytoplasm
ZSCAN29_TARGET_GENES	0.00235071	1453	-0.212816	Untranslated cytoplasm
ARID3A	0.00206433	100	0.665051	Whole cell
BHLHE40	0.00413344	75	0.877867	Whole cell
CENPX	2.84369e-06	65	0.931071	Whole cell
DNMT1	0.000849121	401	0.319224	Whole cell
E2F2	3.21326e-05	160	0.558643	Whole cell
E2F7	0.000691936	94	0.586225	Whole cell
ESRRA	8.96004e-05	148	0.425632	Whole cell
GATA1	0.00134707	85	0.611847	Whole cell
GATAD2A	0.00242797	24	1.37497	Whole cell
HALLMARK_MYC_TARGETS_V1	2.01567e-13	200	0.864627	Whole cell
HMGN3	0.00362094	29	1.3035	Whole cell
IKZF1	4.31992e-13	110	0.997637	Whole cell
MAZ	9.91026e-05	135	0.718255	Whole cell
MYB	0.0030376	121	0.478836	Whole cell
MYBL2	0.00157619	197	0.372428	Whole cell
NFE4	0.00283134	42	1.05231	Whole cell
NR2F2	7.66534e-05	251	0.39903	Whole cell
PA2G4	7.4748e-10	148	0.758219	Whole cell
SMAD3	0.00961893	97	0.532041	Whole cell
SMYD3	0.000124481	128	0.505439	Whole cell
STAT5A	0.000131783	93	0.611847	Whole cell
TCF3	9.9292e-05	99	0.718255	Whole cell
TERF2	4.22594e-05	49	1.06408	Whole cell
TFDP1	1.02632e-06	109	0.771459	Whole cell
YBX1	4.64576e-11	124	0.917831	Whole cell
ZBTB38	0.000252084	290	0.425632	Whole cell
ZC3H8	5.43652e-06	134	0.611847	Whole cell
ZNF33A	4.01999e-08	126	0.771459	Whole cell
