## Supplementary material for "Genome-wide quantification of RNA flow across subcellular compartments reveals determinants of the mammalian transcript life cycle": Table_S9

### Sheet: Description
Column	Description
Primers
Experiment	Relevant experiment
Identifier	Name of primer or oligo
Sequence (5' - 3')	Sequence of primer or oligo
Reagents
Type	Antibody or plasmid
Reagent	Name of reagent
Supplier	Vendor or manufacturer of reagent
Identifier	Catalog number
Working Dilution	Dilution used for experiment (for antibodies only)

### Sheet: Primers
Experiment	Identifier	Sequence (5' - 3')
Poly(A) spike-ins	BCD1_F1	GCCATCAGATTGTGTTTGTTAGTCGCTATGGCGGTGTTGTGTGGTGTATG
	BCD1_R1	GCTTACGGTTCACTACTCACGACGATGTCATGCAGTGAGGAAATCCATGG
	ICT1_F1	GCCATCAGATTGTGTTTGTTAGTCGCTATGTGGACAAACACTTTCAAATG
	ICT1_R1	GCTTACGGTTCACTACTCACGACGATGTTACTTTGACAGGAACGAGACTA
	HIF1_F1	GCCATCAGATTGTGTTTGTTAGTCGCTATGAAACTAAGGGCAGAAGACGT
	HIF1_R1	GCTTACGGTTCACTACTCACGACGATGTCAATGCCTTCTAGGCTTCTTCT
	YKE4_F1	GCCATCAGATTGTGTTTGTTAGTCGCTATGAAGGCGTCGCACATTTGCTC
	YKE4_R1	GCTTACGGTTCACTACTCACGACGATGTCAATGCTCATCCATGAGCGCCA
	HMS2_F1	GCCATCAGATTGTGTTTGTTAGTCGCTATGGATGCAACATCGAGGATGGA
	HMS2_R1	GCTTACGGTTCACTACTCACGACGATGTCACGTTCGAAGATGTTTGGAAA
	ENO2_F1	GCCATCAGATTGTGTTTGTTAGTCGCTATGGCTGTCTCTAAAGTTTACG
	ENO2_R1	GCTTACGGTTCACTACTCACGACGATGTTACAACTTGTCACCGTGGTGG
	T7_F	TAATACGACTCACTATAGGGAGAGCCATCAGATTGTGTTTGTTAGTCGCT
	polyT_10_R	TTTTTTTTTTGCTTACGGTTCACTACTCACGACGATG
	polyT_15_R	TTTTTTTTTTTTTTTGCTTACGGTTCACTACTCACGACGATG
	polyT_30_R	TTTTTTTTTTTTTTTTTTTTTTTTTTTTTTGCTTACGGTTCACTACTCACGACGATG
	polyT_60_R	TTTTTTTTTTTTTTTTTTTTTTTTTTTTTTTTTTTTTTTTTTTTTTTTTTTTTTTTTTTTGCTTACGGTTCACTACTCACGACGATG
	polyT_80_R	TTTTTTTTTTTTTTTTTTTTTTTTTTTTTTTTTTTTTTTTTTTTTTTTTTTTTTTTTTTTTTTTTTTTTTTTTTTTTTTTGCTTACGGTTCACTACTCACGACGATG
	polyT_100_R	TTTTTTTTTTTTTTTTTTTTTTTTTTTTTTTTTTTTTTTTTTTTTTTTTTTTTTTTTTTTTTTTTTTTTTTTTTTTTTTTTTTTTTTTTTTTTTTTTTTTGCTTACGGTTCACTACTCACGACGATG
NanoStrings spike-in	ERCC48_F	TAATACGACTCACTATAGGGAGA
	ERCC48_R	CAGGTCACTTTTCTGTCGTAGC
NanoStrings probes	FTSJ1_probeA	CCGGCCTCGGAATATCTTGGCCACAAAGCAGCCCCCCTCAAGACCTAAGCGACAGCGTGACCTTGTTTCA
	RPS6KA3_probeA	AACTTTCAGTGTGGCCTTCTTCAATACCTTCATGGCATAAAGCTGCCTAGCATCCTCTTCTTTTCTTGGTGTTGAGAAGATGCTC
	MYLK3_probeA	CCTCCGAGAGCCCTTCAAAGGTGTCAGCATCAAAATCCCAGCTACAGTTTCACAATTCTGCGGGTTAGCAGGAAGGTTAGGGAAC
	MCM8_probeA	GCTGGTGGGGAATGGGATCTATTGTTTCTCCAGGAACCACCTTTAGTCTTCTGTTGAGATTATTGAGCTTCATCATGACCAGAAG
	UHMK1_probeA	CCTCCAAAACATCTCGGGCACAATGCTGTATCATCCACATGGAACAACCCCAAAGACGCCTATCTTCCAGTTTGATCGGGAAACT
	DDX50_probeA	TGCTGGCCTCTGAGACCAATGACACTGGATGGCCAAATGTTCCACAGCGAACCTAACTCCTCGCTACATTCCTATTGTTTTC
	ABHD5_probeA	AGCATAGACAGGTCTGTTGGTGCAAAGATCTCCAAAATTCAGTGCCCAGACCAATTTGGTTTTACTCCCCTCGATTATGCGGAGT
	ZSCAN22_probeA	GAGTGACACAGTCAGATCTAAGTAATATCAAGAGTCCCCTGGAGAGTGATCTTTCGGGTTATATCTATCATTTACTTGACACCCT
	mt-co1_probeA	GCGGAGGTGAAATATGCTCGTGTGTCTACGTCTATTCCTACTGTAAATATCAACAGCCACTTTTTTTCCAAATTTTGCAAGAGCC
	RBM15_probeA	GTCACCCTGCAACAGATGCATGTTGGAAGGAAAGTTGCTGTTCTTCAGTACACCGTGTGGACGGCAACTCAGAGATAACGCATAT
	FOXO3_probeA	AGAGATTCAAATGCTCCTTATTCTTTAAGTGGGGTTCACTAGGTAGAGGCCCTGGAGTTTATGTATTGCCAACGAGTTTGTCTTT
	SOX5_probeA	CACTTCCATCAGAATCTCCACTCAGATTGAAATCCATCATTGCATGGCTACAGATAAGGTTGTTATTGTGGAGGATGTTACTACA
	SHOX2_probeA	GGGAAGAGGGCCGGCTCCCGAGGTCTCAAAGGGGTAACGGAGAAGCTTCCTTCCTGTGTTCCAGCTACAAACTTAGAAAC
	UPF2_probeA	GGTGTGAATATATCAATTCCAGGCCCATGTTCTTCTGGTGTTGGTTTGTCCATAAAATTGGTTTTGCCTTTCAGCAATTCAACTT
	MYC_probeA	CGCTCCAAGACGTTGTGTGTTCGCCTCTTGACATTCTCCTCGGTGCTGGTCAAGACTTGCATGAGGACCCGCAAATTCCT
	BRCA2_probeA	TTTGGCCGGAGTAAGCTGACAAAAACCGCGCCGGTCACAAATCTGTCCCCCTTTCGTTGGGACGCTTGAAGCGCAAGTAGAAAAC
	HP1BP3_probeA	CTCTGAACTTATGTCTGGTTCTGGCTTTTCTTCCTCCCAGCAGACCTGCAATATCAAAGTTATAAGCGCGT
	TOB1_probeA	GAGAAGTACGTGCAACCTTGTTGCTACGGCCACTATTCTTCATTTTGGTACCTGCCAATGCACTCGATCTTGTCATTTTTTTGCG
	MED26_probeA	CCCTCGCCCCACAGTACAGCATAAAACCAGTAGCACCCACAATAACTTTTCAAACTGGAGAGAGAAGTGAAGACGATTTAACCCA
	JUN_probeA	ATAAGATTTGCAGTTCGGACTATACTGCCGACCTGGCTGGCTGGCTGCGATTGCTGCATTCCGCTCAACGCTTGAGGAAGTA
	CHD8_probeA	GACCTGAATGATTCTGCAATTCTTTTGTCTTGCCATTTTCAGCTGGGCTGAGGCTGTTAAAGCTGTAGCAACTCTTCCACGA
	CDCA2_probeA	CAGGAACAGGTGACTGCTCAAGCAGCAGGGAACTGAGACCACTGAAGTCTCTAGGACGCAAATCACTTGAAGAAGTGAAAGCGAG
	ERCC-00048_probeA	GCTTACGAAGCAGGCGTACGGGTTGACCATGTCACTATATGTCGTCCGTTCCACGCGATGACGTTCGTCAAGAGTCGCATAATCT
	MALAT1_probeA	CCTGAAAGTGCTCACAAGGCAAATCGCCATGGAAAGCGAGTTCAAGTGGCCATTTGGAATGATGTGTACTGGGAATAAGACGACG
	FTSJ1_probeB	CGAAAGCCATGACCTCCGATCACTCGAGAAGAAGACCTGCAGCTGGCTGTAGAGGAGCGTCACATC
	RPS6KA3_probeB	CGAAAGCCATGACCTCCGATCACTCTTAACCTCTACCAAGATATCACGTTCCATTTTTGTCCGAACTCGGTCTCG
	MYLK3_probeB	CGAAAGCCATGACCTCCGATCACTCTCTGCAGCTCTTCTCTTTGACCAGCAACCGGGAAACAAAGTCCTTGGCCT
	MCM8_probeB	CGAAAGCCATGACCTCCGATCACTCTAGCCTTGGGTACACATACTGCCGAGCATAGCCAATGTACTTTCTCAATA
	UHMK1_probeB	CGAAAGCCATGACCTCCGATCACTCTGGTTTGAGGTCCGCATGGACATAGCCCTCATGATGAAGAAAAGCAAGGG
	DDX50_probeB	CGAAAGCCATGACCTCCGATCACTCATAGCCCTCCCTTCAGACCCACTGTAGACTTGAAGGACATCTCCAATAAC
	ABHD5_probeB	CGAAAGCCATGACCTCCGATCACTCTCACTGTCAAACCTGGGTCTACTACTTCGTCCAAAACCCAATAGGTCAAA
	ZSCAN22_probeB	CGAAAGCCATGACCTCCGATCACTCTGTTCAGGAAGCTGTGCTGTAGAAGATGGGTTGGAGAGCTTTCCACCTTG
	mt-co1_probeB	CGAAAGCCATGACCTCCGATCACTCCGAGTCAGCTAAATACTTTGACGCCGGTGGGGATAGCGATGATTATGGTA
	RBM15_probeB	CGAAAGCCATGACCTCCGATCACTCACTTTGCCTCCAGTTGAACCCTCCACAAGAAGACTACTAGCCACTTGGAG
	FOXO3_probeB	CGAAAGCCATGACCTCCGATCACTCCAACATGGAGGACTTCTTTTTGACTGCTTTATTCTTCATGGCCTTTTCCA
	SOX5_probeB	CGAAAGCCATGACCTCCGATCACTCTACCACGCCCTCGGGATTCCCTATAAATTCTTGACTCTGAGACTCCAG
	SHOX2_probeB	CGAAAGCCATGACCTCCGATCACTCTCCGAGTCCAAGATGCGATAGGGGACGAGGGATGGTCAGTGAGGC
	UPF2_probeB	CGAAAGCCATGACCTCCGATCACTCCTTCATCTTCCCATATACCACCTTCCAAGTCATATTCTCCAGGTTTACCA
	MYC_probeB	CGAAAGCCATGACCTCCGATCACTCTCTGGTCACGCAGGGCAAAAAAGCTCCGTTTTAGCTCGTTCCTCCTCTGG
	BRCA2_probeB	CGAAAGCCATGACCTCCGATCACTCTATTCCTCCAATGCTTGGTAAATAAGTCCGCTCCAGAGGTGCAGTTCTTT
	HP1BP3_probeB	CGAAAGCCATGACCTCCGATCACTCGTGGAGTTTCATTCTCTTGTTCTTCTACAGTGGAGACAGATTC
	TOB1_probeB	CGAAAGCCATGACCTCCGATCACTCGATGGCTTTCTGCTTCAAGAGGTCATTCACATTCAAGCCGAGGTTGATGG
	MED26_probeB	CGAAAGCCATGACCTCCGATCACTCGAATCTAAAGGAATGGTTATGAGTGTTTCCAGCGTACAGACAGGTCTTCC
	JUN_probeB	CGAAAGCCATGACCTCCGATCACTCGGGAGCCACAGGCGCTAGCTCTGGGCAGTTAGAGAGAAGGTGAAAAGAAA
	CHD8_probeB	CGAAAGCCATGACCTCCGATCACTCTTGTGACTTTACTTTTTTTCCTTTGCGTCCACGAGGCACAGGGATAGATA
	CDCA2_probeB	CGAAAGCCATGACCTCCGATCACTCGTTTTCAAGATTCTCCCCCTTGTCATCAAAATCTGGTTGAGGTAATGGCT
	ERCC-00048_probeB	CGAAAGCCATGACCTCCGATCACTCAATAGTAAGCACAAACGACATGATTCGCCAGCCTCTTCAAAGGACCGTCG
	MALAT1_probeB	CGAAAGCCATGACCTCCGATCACTCCCCACGGCCCGCACGGAAATTTTTCTACCGTTTTTCAGCTTCCAGGCTCT
SABER: Probe synthesis	Clean.g	CCCCGAAAGTGGCCTCGGGCCTTTTGGCCCGAGGCCACTTTCG
	Hairpin_25 (used for Smad3)	ACCAATAATAGGGCCTTTTGGCCCTATTATTGGTTATTATTGG/3InvdT/
	Hairpin_27 (used for Myc and Foxo3)	ACATCATCATGGGCCTTTTGGCCCATGATGATGTATGATGATG/3InvdT/
	Hairpin_28 (used for Gfod1)	ACAACTTAACGGGCCTTTTGGCCCGTTAAGTTGTGTTAAGTTG/3InvdT/
SABER: Myc probes	Mus_Myc_FISH_1	CATAGGATGGAGAGCAGAGCCCGGAGCGGCTTTCATCATCAT
	Mus_Myc_FISH_2	CAATGGGCAAAGTTTCCCAGCGGCGGCGAGTTTCATCATCAT
	Mus_Myc_FISH_3	AGGAGGGGAGCTGAGTGAGGCGAGTCGGACTTTCATCATCAT
	Mus_Myc_FISH_4	TTCCTCCGTGTCTGAGGACCTGGGGCTGGATTTCATCATCAT
	Mus_Myc_FISH_5	GCGCTTCAGCTCGTTCCTCCTCTGACGTTCTTTCATCATCAT
	Mus_Myc_FISH_6	GCACTTGCGGTTGTTGCTGATCTGCTTCAGGTTTCATCATCAT
	Mus_Myc_FISH_7	CAAGACGTTGTGTGTCCGCCTCTTGTCGTTTTTCATCATCAT
	Mus_Myc_FISH_8	TACAGGCTGGAGGTGGAGCAGACGCTGTGCTTTCATCATCAT
	Mus_Myc_FISH_9	TCGAGTTTGTGTTTCAACTGTTCTCGTCGTTTCCTCATTTCATCATCAT
	Mus_Myc_FISH_10	GCCCAAAGGAAATCCAGCCTTCAAACAGCTCGTTTCATCATCAT
	Mus_Myc_FISH_11	CCTGGGGAGTCCTGTCCTGGCTCGCAGATTTTTCATCATCAT
	Mus_Myc_FISH_12	CACGGCTCTTCCAACCGTCCGCTCACTCCCTTTCATCATCAT
	Mus_Myc_FISH_13	TTGGGTCAGTCGCAGGGTTGGGGAGAGTGGTTTCATCATCAT
	Mus_Myc_FISH_14	CTTGAATGGACAGGATGTAGGCGGTGGCTTTTTTTCATCATCAT
	Mus_Myc_FISH_15	TCGCAGATGAAATAGGGCTGTACGGAGTCGTAGTTTCATCATCAT
	Mus_Myc_FISH_16	AGGAGCTCTTTTCAGGAGAGCTGATCGCGGTTTCATCATCAT
	Mus_Myc_FISH_17	CGGTCATCATCTCCAGCTGATCGGCGGTGGTTTCATCATCAT
	Mus_Myc_FISH_18	GACCAGTGGGCTGTGCGGAGGTTTGCTGTGTTTCATCATCAT
	Mus_Myc_FISH_19	CTGGTGAGTGGAGACGTGGCACCTCTTGAGTTTCATCATCAT
	Mus_Myc_FISH_20	GCTCTGCTGTTGCTGGTGATAGAAATTCTCTTCCTCGTTTCATCATCAT
	Mus_Myc_FISH_21	CCTCTTCTCCACAGACACCACATCAATTTCTTCCTCATTTCATCATCAT
	Mus_Myc_FISH_22	GTGGAATCGGACGAGGTACAGGATTTGGGCTTTCATCATCAT
	Mus_Myc_FISH_23	AGTTAGGTCAGTTTATGCACCAGAGTTTCGAAGCTGTTTTCATCATCAT
	Mus_Myc_FISH_24	CCGCTCCACATACAGTCCTGGATGATGATGTTCTTTTCATCATCAT
	Mus_Myc_FISH_25	ACCCTGCCACTGTCCAACTTGGCCCTCTTGTTTCATCATCAT
	Mus_Myc_FISH_26	GAAGCTCTGGTTCACCATGTCTCCTCCAAGTAACTTTTCATCATCAT
	Mus_Myc_FISH_27	CCCTTGGGGAGAAGGACGTAGCGACCGCAATTTCATCATCAT
	Mus_Myc_FISH_28	GTAAGTTCCAGTGAGAAGTGTCTGCCCGCTGTTTCATCATCAT
	Mus_Myc_FISH_29	ACCACTGAGGGGTCAATGCACTCGGACGCGTTTCATCATCAT
	Mus_Myc_FISH_30	GAGCTGCTGTCGTTGAGCGGGTAGGGAAAGTTTCATCATCAT
	Mus_Myc_FISH_31	AGAAGTTGCCACCGCCGCCGTCATCGTCTTTTTCATCATCAT
	Mus_Myc_FISH_32	GCGCATCAGTTCTGTCAGAAGGAACCGTTCTTTTCATCATCAT
	Mus_Myc_FISH_33	TCGAGGTCATAGTTCCTGTTGGTGAAGTTCACGTTTTTCATCATCAT
	Mus_Myc_FISH_34	GCAGAGGCAGAGAACACTGTCCCCAAATAGACAAAATTTCATCATCAT
	Mus_Myc_FISH_35	CAGAGCTGCCTTCTTAGGTCGCCCCGGAGCTTTCATCATCAT
	Mus_Myc_FISH_36	GATGAGCCCGACTCCGACCTCTTGGCAGGGTTTCATCATCAT
	Mus_Myc_FISH_37	AGCAGCGAGTCCGAGGAAGGAGAGAAGGCCTTTCATCATCAT
	Mus_Myc_FISH_38	TCCGAGACCAGCTTGGCAGCGGCTGAGAAATTTCATCATCAT
	Mus_Myc_FISH_39	AATTCAGGGATCTGGTCACGCAGGGCAAAATTTCATCATCAT
	Mus_Myc_FISH_40	CCTCATGCAGCACTAGGGGCTCAGGGCTGGTTTCATCATCAT
	Mus_Myc_FISH_41	GCAGGCTCGGAGGCAAAGCCCCTCTCACTCTTTCATCATCAT
	Mus_Myc_FISH_42	CTTCCAGATATCCTCACTGGGCGCGGGCGGTTTCATCATCAT
	Mus_Myc_FISH_43	CTGTCTCTCGCTGGAATTACTACAGCGAGTCAGAAAATTTCATCATCAT
	Mus_Myc_FISH_44	CCAAGGTTGTGAGGTTAGGCTTTGAGCATGCATTTTATTTCATCATCAT
	Mus_Myc_FISH_45	GTGCTGTCTTTGCGCGCAGCCTGGTAGGAGTTTCATCATCAT
	Mus_Myc_FISH_46	TGGCTGAAGCTTACAGTCCCAAAGCCCCAGTTTCATCATCAT
	Mus_Myc_FISH_47	CCTTACTCTCACGAGAGATTCCAGCTCCTCCTCGTTTCATCATCAT
	Mus_Myc_FISH_48	GTCCTTTTCAGAGGTGAGCTTGTGCTCGTCTGTTTCATCATCAT
	Mus_Myc_FISH_49	TGATGAAGGTCTCGTCGTCAGGATCGCAGATTTTCATCATCAT
	Mus_Myc_FISH_50	GCAGCTGGATAGTCCTTCCTTGTGGAGGGGTTTCATCATCAT
SABER: Smad3 probes	Mus_Smad3_FISH_1	AGAATTTTCTCCTACAGCATTCTCCAGCAACTGGCCTTTCCAATAATA
	Mus_Smad3_FISH_2	GGAAATATGCCACAGGCTCCTGCAGGAGGGTTTCCAATAATA
	Mus_Smad3_FISH_3	TTCTTCCCCTCTGTAGCAGGACAGGACTTCCTTTCCAATAATA
	Mus_Smad3_FISH_4	TCATTGATGCAACTTGTCTCCATAAACCAACACAGCCTTTCCAATAATA
	Mus_Smad3_FISH_5	TGATTACACGTACCCAAATGACCTGTGTTCTCCATCATTTCCAATAATA
	Mus_Smad3_FISH_6	GATCCTTCCAAGGAAGAATGGGTTCTCCCCAGCTTTCCAATAATA
	Mus_Smad3_FISH_7	GGGGAGTACCTATGTAGGCCATCCAGTTTGACATTTCCAATAATA
	Mus_Smad3_FISH_8	GGTCTGTGCCCTTTCAGAGAACCTGAGGGGTTTCCAATAATA
	Mus_Smad3_FISH_9	ATGGGAAATCCATGCAGAAACATGGGCTCGTTTTCCAATAATA
	Mus_Smad3_FISH_10	GTGTCTCAAGGAGGATCAGCATGCCCAGCTTTTCCAATAATA
	Mus_Smad3_FISH_11	ACCATAGCTAGGTAATCCTACATCCCAGGGTGAAGATTTCCAATAATA
	Mus_Smad3_FISH_12	CGTGTGTCTGAAGCAGCAGTCCACAGACCATTTCCAATAATA
	Mus_Smad3_FISH_13	GGGGCATCAGAAGATTTATCACATTGGAGGGTACACTTTTCCAATAATA
	Mus_Smad3_FISH_14	TTTACACTCGTTTTCTCTGTAATTGCCGCTGGGAACTTTCCAATAATA
	Mus_Smad3_FISH_15	AATAGACTGTCCCTAGCCACCTGGAGGATAGCTTTTCCAATAATA
	Mus_Smad3_FISH_16	TGACAGAGCGCTCTGCACCAAGCCTGCAATTTTCCAATAATA
	Mus_Smad3_FISH_17	AGTACCAGTTGCAGGTGGCGATCCTGTGTATTTCCAATAATA
	Mus_Smad3_FISH_18	ATAACAGAGGACCATGAATGCTTCCCTAGGAGCCTTTCCAATAATA
	Mus_Smad3_FISH_19	GGCAGAAGCGCTCCGAGTTGGAGGGGTCAGTTTCCAATAATA
	Mus_Smad3_FISH_20	AGTGCTCATTACACAGTGTCACAGTTTGCTGTGGTTTCCAATAATA
	Mus_Smad3_FISH_21	TCTCAGGTACGGCACAATGTTCACGCCCATTTTCCAATAATA
	Mus_Smad3_FISH_22	TTTTAATAGCCCTTTTCATTTGCCCATGTCAGCCTGGTTTCCAATAATA
	Mus_Smad3_FISH_23	CGAAGCTCATACGGATGGTGCACATGCGCGTTTCCAATAATA
	Mus_Smad3_FISH_24	TCAGCTGGTAGACAGCCTCAAAGCCCTGGTTTTCCAATAATA
	Mus_Smad3_FISH_25	CCATTGTGGTTTTCCAGCCAACATACGTACCCATTTCCAATAATA
	Mus_Smad3_FISH_26	TGGTGGGATCTTGCAGACAGTGGCCGGGTGTTTCCAATAATA
	Mus_Smad3_FISH_27	CACAAAGACAGGAGGAGCGAGCTCTAACCAGGTTTCCAATAATA
	Mus_Smad3_FISH_28	GAGATGCATTCATTCGGTGTGGTGCCACCTTTTCCAATAATA
	Mus_Smad3_FISH_29	CTTTTCACAACAGAAGCAGCAGCCAAGAAGCGTTTCCAATAATA
	Mus_Smad3_FISH_30	ACTCAGAAATGGCAGCTTGGGGCTAAGAATGAAGTTTTCCAATAATA
	Mus_Smad3_FISH_31	TAGGAACTGTACATCACCTATACGCTGACCTTCAGCGTTTCCAATAATA
	Mus_Smad3_FISH_32	GCCTTCTCCAGCTCGTCCAACTGCCCCGTCTTTCCAATAATA
	Mus_Smad3_FISH_33	TCTACCCTCCGGCGTGTTCCCGTCTCTCTGTTTCCAATAATA
	Mus_Smad3_FISH_34	TGCTGTTCATACGAAAAGGAGAACTGATTTGGGAGGGTTTCCAATAATA
	Mus_Smad3_FISH_35	GCCCTTCTTCCAACCCAGCAGGCGCTTCACTTTCCAATAATA
	Mus_Smad3_FISH_36	AGAGGCCCTGCTCTCCAGTCTAGGCTTTCTTTTCCAATAATA
	Mus_Smad3_FISH_37	AAACCTCAGGGCAAGAAGCAGTGGCAGGGTTTTCCAATAATA
	Mus_Smad3_FISH_38	TGGAGAAAGGCACTTTCCTTTTGGACTGTGACATCCTTTCCAATAATA
	Mus_Smad3_FISH_39	CGTGGCTGGGGCTACCTGAACCAGCAGGAATTTCCAATAATA
	Mus_Smad3_FISH_40	AGCCATCACTTGGCCTTCAGACAGGGGCACTTTCCAATAATA
	Mus_Smad3_FISH_41	GTGGGCACCCAGGGCTGGAACAGCACATGTATTTCCAATAATA
	Mus_Smad3_FISH_42	TGCTGCTTCCTGTGAACACTCTGAGACTGATGTTTTCCAATAATA
	Mus_Smad3_FISH_43	AGTTGAGTGGAATCGGTGTTCTTTGACAAGACCAAGTTTTCCAATAATA
	Mus_Smad3_FISH_44	TGGATGGAGTTCTCTTCCAAGGTCATTTTCCCCATTTCCAATAATA
	Mus_Smad3_FISH_45	ACAGCAGAGCGTTGGTGTGTTCTGACTCAGTTTCCAATAATA
	Mus_Smad3_FISH_46	GTGTCTCTAAGACACACTGGAACAGCGGATGCTTTTCCAATAATA
	Mus_Smad3_FISH_47	CGGGGAACCCATCTGGGTGAGGACCTTGTCTTTCCAATAATA
	Mus_Smad3_FISH_48	TTCAGAATTGTATCAACGGAGACTCACACAGGCATCTTTTCCAATAATA
	Mus_Smad3_FISH_49	TACGAAAGCGGCAGAATGCTAAACATCAGTTCTGTGTTTCCAATAATA
	Mus_Smad3_FISH_50	CCTCCTGGTGAATTGGCTTCTATAACTCTCAGCTTCCTTTCCAATAATA
	Mus_Smad3_FISH_51	TGACAGACTGAGCTAGGAGGGCAGCAAATTCCTTTCCAATAATA
	Mus_Smad3_FISH_52	GACCCACATCCTGGTGTGTGGCTTTCTACCTTTCCAATAATA
	Mus_Smad3_FISH_53	CCAGCCATAGCGCTGGTTGCAGTTGGGAGATTTCCAATAATA
	Mus_Smad3_FISH_54	CCCCGTCTGCAATGCCACATCTTCATGGTTTTTCCAATAATA
	Mus_Smad3_FISH_55	GCAAAGACCTCCCCTCCGATGTAGTAGAGCCTTTCCAATAATA
	Mus_Smad3_FISH_56	GCATTCCGGTTGACATTGGACAGTAGGCCCTTTCCAATAATA
	Mus_Smad3_FISH_57	GCACTTGGTGTTCACGTTCTGCGTGGTGATTTTCCAATAATA
	Mus_Smad3_FISH_58	TGAAGCCATCTACTGTCATGGATGGCTGTGAGGTTTCCAATAATA
	Mus_Smad3_FISH_59	CGTGGAATGTCTCCCCAACTCGCTGGTTCATTTCCAATAATA
	Mus_Smad3_FISH_60	CTTCTCGCACCACTTCTCCTCCTGCCCGTTTTTCCAATAATA
	Mus_Smad3_FISH_61	CTGCGTCCATGCTGTGGTTCATCTGGTGGTTTTCCAATAATA
	Mus_Smad3_FISH_62	CACTGGTTTCTCCATCTTCACTCAGGTAGCCAGGTTTCCAATAATA
	Mus_Smad3_FISH_63	CCGGTTCCCTCTACTTTCCAGTTGCAGCAGTTTCCAATAATA
	Mus_Smad3_FISH_64	AGGGAAGTTAGTGTTCTCGGGAATGGAATGGCTTTTCCAATAATA
	Mus_Smad3_FISH_65	GGATCTCGGTGTGGCGTGGCACCAACACTGTTTCCAATAATA
	Mus_Smad3_FISH_66	TATACATCAGGGTTGTGGTGCCAGCTCCCATTTCCAATAATA
	Mus_Smad3_FISH_67	CCATGGCCCGTAATTCATGGTGGCTGTGCATTTCCAATAATA
	Mus_Smad3_FISH_68	CGGGCCATCGCCACAGGCGGCAGTAGATAATTTCCAATAATA
	Mus_Smad3_FISH_69	CACCCAGGACACATACTCCACGAGTGCCCTTTTCCAATAATA
	Mus_Smad3_FISH_70	AGTAGGGAGGGCCTGTGGTGCATCAGACATTTTCCAATAATA
	Mus_Smad3_FISH_71	GCCAACTTCTCAGGAGTGCTGAAGACAAAGGCTTTCCAATAATA
	Mus_Smad3_FISH_72	GTCAGGCCACACCCACTGCTGCACTGTCATTTTCCAATAATA
	Mus_Smad3_FISH_73	CTTGTTGGCCCAGTCTACTCTAATGCTTGTGGATCTTTTCCAATAATA
	Mus_Smad3_FISH_74	TTCTTGAGCTTCTTCACCAAGCTCTTGACCGCTTTCCAATAATA
	Mus_Smad3_FISH_75	TGGTGTGACCTTTCCTAGACTCCAAGCCTTTGATTTCCAATAATA
	Mus_Smad3_FISH_76	AAGCCACTGCAAGGGTCCATTCAGGTGTAGTTTCCAATAATA
	Mus_Smad3_FISH_77	AATAACATGAAGGGGTGTACTCCCACTGTGTGCCTTTCCAATAATA
	Mus_Smad3_FISH_78	TCCAGAAGCCGCCATCTGCTCTGAGCAGTGTTTCCAATAATA
	Mus_Smad3_FISH_79	GTGACAAGAACCTCAGCCTCCTAAACAAGAGTCCATTTCCAATAATA
	Mus_Smad3_FISH_80	ATGTAGCAGACACAGCTGTTCATAAATCCATCCCTGGTTTCCAATAATA
SABER: Foxo3 probes	Mus_Foxo3_FISH_1	CTTCTTCTTGGCTGCCCGGCCTCGGCTCTTTTTCATCATCAT
	Mus_Foxo3_FISH_2	CTGTGCAGGGACAGGTTGTGCCGGATGGAGTTTCATCATCAT
	Mus_Foxo3_FISH_3	GGTGTACTTGTTGCTGTTGTCCATGGAGACCGTTTCATCATCAT
	Mus_Foxo3_FISH_4	CCCCATCGGGGTTGATGATCCACCAAGAGCTTTCATCATCAT
	Mus_Foxo3_FISH_5	TCTTGCCCGTGCCTTCATTCTGAACGCGCATTTCATCATCAT
	Mus_Foxo3_FISH_6	CTGCCAGGCCACTTGGAGAGCTGGGAAGGATTTCATCATCAT
	Mus_Foxo3_FISH_7	GCTCGAACTCTGGGTCCAGCTCCACTTCGATTTCATCATCAT
	Mus_Foxo3_FISH_8	CTTCAGGAACGAGGCGGGAGGGCGTACGATTTTCATCATCAT
	Mus_Foxo3_FISH_9	CGCCGCCTTCCACATTCCTCCTCCTCCCTTTTTCATCATCAT
	Mus_Foxo3_FISH_10	GGCGGCCGCGGCAGCAGCACAAAGTTATAGTTTCATCATCAT
	Mus_Foxo3_FISH_11	GCCCTTATCCTTGAAGTAGGGCACACAGCGTTTCATCATCAT
	Mus_Foxo3_FISH_12	CACCATCCACTCGTAGATCTGGGACAAAGTGAGCTTTCATCATCAT
	Mus_Foxo3_FISH_13	GGAGCTCTCGATGGCGCGGGTGATCAGGTCTTTCATCATCAT
	Mus_Foxo3_FISH_14	CAGGCATTCCGCCGCGAGGAGCATTTCCTTTTTCATCATCAT
	Mus_Foxo3_FISH_15	CTCCTGGAGCCAGCAGCATGGCCGAATCCTTTTCATCATCAT
	Mus_Foxo3_FISH_16	GCCGCCGTCCTCGTCGTCTTCATCGTCGTCTTTCATCATCAT
	Mus_Foxo3_FISH_17	CTCGGGGATCATGGAGTCTGCGGCCGTCTCTTTCATCATCAT
	Mus_Foxo3_FISH_18	GCCACGTACAGGAGCGTGGCCGACTCTGTGTTTCATCATCAT
	Mus_Foxo3_FISH_19	CTTGGAGTGTCTGGTTGCCGTAGTGTGACACTTTCATCATCAT
	Mus_Foxo3_FISH_20	GGAAGAGAAGGTGGCTGGTCTGTTCTCCTGGTTTCATCATCAT
	Mus_Foxo3_FISH_21	ATAGTCTGCATGGGTGACTGACGCAAGGAGTTTTCATCATCAT
	Mus_Foxo3_FISH_22	TCAGAGACGAAGGTCCAAACACGGTACTGTTGATTTCATCATCAT
	Mus_Foxo3_FISH_23	GAGCCCAGGCCGGAGCTCTTGGCGGTATATTTTCATCATCAT
	Mus_Foxo3_FISH_24	CTGCGATGGCGGGAGCGCGATGTTATCCAGTTTCATCATCAT
	Mus_Foxo3_FISH_25	CAGGTCGTCCATGAGGTTCTCGGCCAGCCCTTTCATCATCAT
	Mus_Foxo3_FISH_26	ATCATTCAGATTCATGGTGCCGGCCATGTCCTTTCATCATCAT
	Mus_Foxo3_FISH_27	CGCGGAAGCTCCACAGTACACGGCTTGCTCTTTCATCATCAT
	Mus_Foxo3_FISH_28	GAGGGCGACAGGCTGGCAGAGCTGCTGTACTTTCATCATCAT
	Mus_Foxo3_FISH_29	GGGGACAGGGGTCCATCATCATCCTGGACGTTTCATCATCAT
	Mus_Foxo3_FISH_30	CCGCTCACGGTGCTGGCGTTGGAATTGGTGTTTCATCATCAT
	Mus_Foxo3_FISH_31	CGAGCGGAAGTCGGTCCACGCATCCAGCTCTTTCATCATCAT
	Mus_Foxo3_FISH_32	GCTCAAAAGCTTGCGATGCTCAAGGCCAGATTTCATCATCAT
	Mus_Foxo3_FISH_33	ACACCTTCCTTCTGCTTTTAAGTGTGCTAGGGAAAGGTTTCATCATCAT
	Mus_Foxo3_FISH_34	ACTGCAGGTTACTGTGTGTAGAAAACTCAGAGGGTCTTTCATCATCAT
	Mus_Foxo3_FISH_35	TAAACCATCATGATAGTAAAACACGACGGAGTCGCCATTTCATCATCAT
	Mus_Foxo3_FISH_36	CTGATGGGTGCTGTCCACGCTGGCAGGTCATTTCATCATCAT
	Mus_Foxo3_FISH_37	TGCATATGTTATAGAGTTCTGTTCCACGGGTAAGGGCTTTCATCATCAT
	Mus_Foxo3_FISH_38	TTCACCCAGGGCCAGGGCTGCTAACAGTCTTTTCATCATCAT
	Mus_Foxo3_FISH_39	CTGCTGGGTTAGGGAAGCGGCGTGGGAGTCTTTCATCATCAT
	Mus_Foxo3_FISH_40	TCAAAGGTGTCAAGCTGTAAACGGATCACTGTCCATTTCATCATCAT
	Mus_Foxo3_FISH_41	CTTGCTGAGAGCAGATTTGGCAAAGGGTTTTCTCTTTTCATCATCAT
	Mus_Foxo3_FISH_42	CCTTTCCTCAGTGATCCTTCAGCCTGGTACCCTTTCATCATCAT
	Mus_Foxo3_FISH_43	AGCTTTGAGATGAGGCCTGCTTAGCACCAGTTTCATCATCAT
	Mus_Foxo3_FISH_44	TGAAGTTCCCCACATTCAAACCAACAACGTTCTGTTTTCATCATCAT
	Mus_Foxo3_FISH_45	GTGGAGATGAGGGAGTCAAAGTTAAAATCCAACCCGTTTTCATCATCAT
	Mus_Foxo3_FISH_46	CAGCATCCATGAGTTCACTACGGATGATGGACTCCTTTCATCATCAT
	Mus_Foxo3_FISH_47	ATGTCACATTCCAAGCTCCCATTGAACATGTCCAGTTTCATCATCAT
	Mus_Foxo3_FISH_48	GTCCAAGTCACTGGGGAACTTATCGTGGCCTTTCATCATCAT
	Mus_Foxo3_FISH_49	CATGACGGGAAGGTTTGCACTAGCTGAATACAGTGTTTCATCATCAT
	Mus_Foxo3_FISH_50	AGGAGCCTGAGAGAGAGTCCGAGAGGGTTTTTTCATCATCAT
	Mus_Foxo3_FISH_51	GCATAGACTGGCTGGCGGGAGACTGCTGCTTTTCATCATCAT
	Mus_Foxo3_FISH_52	GGTGTTTGGCTGAGCCAAGGCTGCTGGAGTTTTCATCATCAT
	Mus_Foxo3_FISH_53	CACTCAAGCCCATGTTGCTGACAGAATTTGACAAGGTTTCATCATCAT
	Mus_Foxo3_FISH_54	CCCTGGGTTTGGTGCTGGTGGTGGAGCAAGTTTCATCATCAT
	Mus_Foxo3_FISH_55	TTCTGATTGACCAAACTCCCCTGGGTAGGCTTTTCATCATCAT
	Mus_Foxo3_FISH_56	GGGCAGCAAAGGACATCATTGGATCGTTGCTTTCATCATCAT
	Mus_Foxo3_FISH_57	GAAGCATCACGTTCCGGCGGGCATTCTGGGTTTCATCATCAT
	Mus_Foxo3_FISH_58	CGGACACGGCGGTGCTAGCCTGAGACATCATTTCATCATCAT
	Mus_Foxo3_FISH_59	AGGGGTCCGACTGGGTCATCATGACGTCGCTTTCATCATCAT
	Mus_Foxo3_FISH_60	TGTGGCTGAGTGAGTCTGAAGCAAGCAGGTTTTCATCATCAT
SABER: Gfod1 probes	Mus_Gfod1_FISH_1	TTGGACAGCCTAGCCCTTGTGGTGGCTGCATTTCAACTTAAC
	Mus_Gfod1_FISH_2	AGGGACAGGGCAGAATAAAGGAGATCAGATCAGATCATTTCAACTTAAC
	Mus_Gfod1_FISH_3	TAGGCTTTTGCTTCTTCACCTGGGATGTCACGGTTTCAACTTAAC
	Mus_Gfod1_FISH_4	AATAAGCCACTGCATTTCTTAGAAGCTATGGGGCTCATTTCAACTTAAC
	Mus_Gfod1_FISH_5	TGCACTAAGCGTCAAGCGTGTCCACTCGAATTTCAACTTAAC
	Mus_Gfod1_FISH_6	ACACACAGTGACAGGGGACTCTATGGCCCTTTTCAACTTAAC
	Mus_Gfod1_FISH_7	GACAATTTCCAGGTCCAGGCAAGGTTTGAACGCTTTCAACTTAAC
	Mus_Gfod1_FISH_8	ATGACAGACTATAAAAGCACCAGGCAGCAAACAAAGCTTTCAACTTAAC
	Mus_Gfod1_FISH_9	CGTAGTTGCTAGAAGGTTCTCCCTCCCCTAAACCTTTCAACTTAAC
	Mus_Gfod1_FISH_10	AAACTCTGAGGAAACCACATCACTGCAGAGAAGTTCTTTTCAACTTAAC
	Mus_Gfod1_FISH_11	AGAAGCCCCAGCTAAATGCAGAGCGTAACCTTTCAACTTAAC
	Mus_Gfod1_FISH_12	CACCTGCTGGACGCTGACCGGAGTGAGCTATTTCAACTTAAC
	Mus_Gfod1_FISH_13	GCAGAATACAAGTGCTGGGGATGGCTCTGGTTTCAACTTAAC
	Mus_Gfod1_FISH_14	AGCCATACTTCAGACTTCTGACACCTCCCTTGCTTTCAACTTAAC
	Mus_Gfod1_FISH_15	TAGGATTGTCTGACAGGTACTTAGTTCCCCAGTGTCATTTCAACTTAAC
	Mus_Gfod1_FISH_16	TCCTGTCCTGCAAGATCCGGGGTTTTGGTGTTTCAACTTAAC
	Mus_Gfod1_FISH_17	GGCAAAAGAAATCACCAGTGAATGGAGCCAGAGTTTTCAACTTAAC
	Mus_Gfod1_FISH_18	TTCTTATCACTCTGTTCTCTGCTGGCGTAAACAAGGGTTTCAACTTAAC
	Mus_Gfod1_FISH_19	GCTGCAGCAGACTTCAGGGAACTCAGTAGTGCTTTCAACTTAAC
	Mus_Gfod1_FISH_20	AATGCGTCAGTCGCCTGGAAGAGAGCCAGATTTCAACTTAAC
	Mus_Gfod1_FISH_21	GGCTTCAGTGGCCCTCTTAAGGGCTCCAGCTTTCAACTTAAC
	Mus_Gfod1_FISH_22	AGATAAGGACCCTGATGCAGGGGAGAAAAGGCTTTCAACTTAAC
	Mus_Gfod1_FISH_23	CGGTCATGATGGCGATGTTCTGCCACTCTCTTTCAACTTAAC
	Mus_Gfod1_FISH_24	CAGTCTGGCTGGACCTCTTGATGGTGTCTACCTTTCAACTTAAC
	Mus_Gfod1_FISH_25	ACGCAAAGAGCGTACAGGCAGTCGTCGAAGTTTCAACTTAAC
	Mus_Gfod1_FISH_26	CGTCCCACGTGCGCCGGTCATCTTGATCCTTTTCAACTTAAC
	Mus_Gfod1_FISH_27	GAAGGCCTGGCGCACTGCCTGCATCATCTTTTTCAACTTAAC
	Mus_Gfod1_FISH_28	CGCAGGTAGGGCGAGGGGATGTCGCTGAATTTTCAACTTAAC
	Mus_Gfod1_FISH_29	GCCTTCTCAGGCAGCAGGGAGTTGCTCACGTTTCAACTTAAC
	Mus_Gfod1_FISH_30	GATGTAGTGTCCTGAAGCAGCAGCTCCTGCTTTCAACTTAAC
	Mus_Gfod1_FISH_31	TCTGGGGCGCTATTGCGCTGTCCATAGAGGTTTCAACTTAAC
	Mus_Gfod1_FISH_32	CGGAACCCACCACGGTCACGTCCTGCTTGATTTCAACTTAAC
	Mus_Gfod1_FISH_33	ACTCTCCAGGCACATTGAAGTTCAGGGTAACGGTTTCAACTTAAC
	Mus_Gfod1_FISH_34	TGCAGCACACTCCACCCTCCAGCACCATCTTTTCAACTTAAC
	Mus_Gfod1_FISH_35	GGAAGGTGCAGAAGTCATCACTGGTGATCTGACGTTTCAACTTAAC
	Mus_Gfod1_FISH_36	GATGCCCTTGATGTGGTCCGTCTGCTTGACTTTCAACTTAAC
	Mus_Gfod1_FISH_37	AAAGGTCTTGAGCAGCCCGTGGACCTTGACTTTCAACTTAAC
	Mus_Gfod1_FISH_38	AGCCTTCTGGCCCGTGAGGAAGGTGAGCAGTTTCAACTTAAC
	Mus_Gfod1_FISH_39	GTCAATGATGTAGGTGCCCACGGAGTGCAGTTTCAACTTAAC
	Mus_Gfod1_FISH_40	CCACCACCCATCAGGTCGTCGCAGCTCCAGTTTCAACTTAAC
	Mus_Gfod1_FISH_41	TTGTATTTCTTGCCCAGCAGACTACCGCTGTGTTTCAACTTAAC
	Mus_Gfod1_FISH_42	CAGCAGCTCGCCCACGTAGCCCTCCTCAATTTTCAACTTAAC
	Mus_Gfod1_FISH_43	CAGCTGCTTCATGCGTACGAAGGCTGGGAGTTTCAACTTAAC
	Mus_Gfod1_FISH_44	GAAGCGCAGCACGTTGCCCATGATGCTCATTTTCAACTTAAC
	Mus_Gfod1_FISH_45	GAGCTTCGGGTAGTAGTGGGCCGCTGACATTTTCAACTTAAC
	Mus_Gfod1_FISH_46	GCGGCGTGGCGGTACGGTCACAGATGACATTTTTCAACTTAAC
	Mus_Gfod1_FISH_47	CGGCGGCAGGTTGATGCACACCAAGTCCACTTTCAACTTAAC
	Mus_Gfod1_FISH_48	ATCCTGGTGCAGGAGCACCTCGTCGATGCGTTTCAACTTAAC
	Mus_Gfod1_FISH_49	GCTGGTGTAGAAAGGAACGCTCATCTCCTTGGCTTTCAACTTAAC
	Mus_Gfod1_FISH_50	CACAGCGCCTTCACCGCGAAGCCCTCATCTTTTTTCAACTTAAC
	Mus_Gfod1_FISH_51	CAGCAGCGGGATGATGACTCGGGCTGTGAGTTTCAACTTAAC
	Mus_Gfod1_FISH_52	CCGGTTCTGCTGCTGCCGGGATCTCCAGTCTTTCAACTTAAC
	Mus_Gfod1_FISH_53	CCATGGCCGGCTCATCCCGGCAGAATCTCTTTTCAACTTAAC
	Mus_Gfod1_FISH_54	GCTTCACCACCCTCTGTGGGCTGCGGATCTTTTCAACTTAAC
	Mus_Gfod1_FISH_55	TTTTCCCCAAGTCCTTGGTAACGAATGGAACCCATTTCAACTTAAC
	Mus_Gfod1_FISH_56	GAGGCCACCCGGAGGCCGACTAAGGATGAGTTTCAACTTAAC
	Mus_Gfod1_FISH_57	GCTCGTAGTGTACCAGGCGCCGATCCCGAGTTTCAACTTAAC
	Mus_Gfod1_FISH_58	CGGCGCCAGGCTCCTCATTCTGCTGCCATATTTTCAACTTAAC
	Mus_Gfod1_FISH_59	CACAGGCTAGTCAGAGTGAAAGTTCACATCCAGCATTTCAACTTAAC
	Mus_Gfod1_FISH_60	ATAGGACAATAGCCTATGAGTAGAGTGGGCCTTGCGTTTCAACTTAAC
	Mus_Gfod1_FISH_61	TTCTTCTCAGGGTGAATACCTGGCTCTCTGTCCCTTTCAACTTAAC
	Mus_Gfod1_FISH_62	AACACATCTGTAAAATACGGGTCTTCCTGTGACAGCTTTTCAACTTAAC
	Mus_Gfod1_FISH_63	CAGCGAATACTGTCCGGTGCAGTGCAGGTCTTTCAACTTAAC
	Mus_Gfod1_FISH_64	TGAGCTCATCAGCTAGGCAGCTTAATGGCCTTTTCAACTTAAC
	Mus_Gfod1_FISH_65	GGATGAGCCTCCCTTCCCTGTGTGGTAGCCTTTCAACTTAAC
	Mus_Gfod1_FISH_66	AAAATGGGCTCCCCAACCCTGAATCTAAAGAAGTGGTTTCAACTTAAC
	Mus_Gfod1_FISH_67	GTGGCCATGGCCATTGTGTTCCTCCCTTGGTTTCAACTTAAC
	Mus_Gfod1_FISH_68	GTGTCTTCTTCCTATGCCCCACAACCAAGTCCTTTCAACTTAAC
	Mus_Gfod1_FISH_69	AAGACAGCCAATGATGCTTAGACAGTCTCCAGCGTTTCAACTTAAC
	Mus_Gfod1_FISH_70	CCGAGGGCTGCTGAGTCACTTAAACATCAACATGTTTCAACTTAAC
	Mus_Gfod1_FISH_71	TAAAAGCAGCTAAGTGACATTTCCATCTGGGAAGGGGTTTCAACTTAAC
	Mus_Gfod1_FISH_72	AAAACTACATTTTCTGCAGCTGTAACTGCCAACCTGCTTTCAACTTAAC
	Mus_Gfod1_FISH_73	TGGCATCCTGCTCAACTGTGGCTGTTGTGGTTTCAACTTAAC
	Mus_Gfod1_FISH_74	ACCCCAGGCCACGCCTCTTATACTGTTGCTTTTCAACTTAAC
	Mus_Gfod1_FISH_75	CCCCTACAGGGCTCCATGAGGAATGCTTTCTTTCAACTTAAC
	Mus_Gfod1_FISH_76	CCGGCCAGAACAACAAGTACAGACAGCGATTTTCAACTTAAC
	Mus_Gfod1_FISH_77	TTGCTCACTCATTGTGTGGCTTTGGGCATGTTTTCAACTTAAC
	Mus_Gfod1_FISH_78	AAGATGTATCTACAAGACTGTGTTCGGTGGGTGAGCTTTCAACTTAAC
	Mus_Gfod1_FISH_79	CGGGTGGCACTGTACCTTGAGTGCTGACGATTTCAACTTAAC
	Mus_Gfod1_FISH_80	GACCTGACCCAGAGATGTGCTGCCAGGAAATTTCAACTTAAC
SABER: Fluorescent oligos	Hairpin_25_633	/5ATTO633N/ttTATTATTGGTTATTATTGGT/3InvdT/
	Hairpin_27_550	/5ATTO550N/ttATGATGATGTATGATGATGT/3InvdT/
	Hairpin_28_633	/5ATTO633N/ttGTTAAGTTGTGTTAAGTTGT/3InvdT/

### Sheet: Reagents
Type	Reagent	Supplier	Identifier	Working Dilution
Antibody	PABPC4 antibody	Bethyl Laboratories	A301-466A	1:2,000
	DDX3X antibody	Bethyl Laboratories	A300-474A	1:2,000
	GAPDH antibody	Thermo	MA5-15738	1:10,000
	RNA pol II antibody	Active Motif	61986	1:1,000
	Histone H3 antibody	Abcam	ab1791	1:5,000
	U1 snRNP 70 antibody	Santa Cruz Biotechnology	sc-390899	1:1,000
	LSM14A antibody	Santa Cruz Biotechnology	sc-398552	1:1,000
	RPS6 antibody	Proteintech	14823-1-AP	1:1,000
	Lamin B1 antibody	Abcam	ab229025	1:100
	alpha-Tubulin antibody	Abcam	ab7291	1:200
	anti-rabbit IRDye 800CW	Licor	926-32211	1:10,000
	anti-mouse IRDye 680RD	Licor	926-68070	1:10,000
	anti-Rat Cyanine5 antibody	Invitrogen	A10525	1:10,000
	Donkey anti-Mouse 405	Jackson Immunoresearch	715-475-150	1:500
	Donkey anti-Mouse 488	Jackson Immunoresearch	715-545-150	1:500
	Donkey anti-Rabbit 405	Jackson Immunoresearch	711-475-152	1:500
	Donkey anti-Rabbit 488	Jackson Immunoresearch	711-545-152	1:500
Plasmid	DDX3X shRNA plasmid	Horizon Discovery	TRCN0000000003	NA
	PABPC4 shRNA plasmid	Horizon Discovery	TRCN0000074658	NA
	scramble shRNA plasmid	Addgene	1864	NA
	Packaging plasmid psPAX2	Addgene	12260	NA
	Envelope plasmid pMD2.G	Addgene	12259	NA
